# Glycoproteomic landscape and structural dynamics of TIM family immune checkpoints enabled by mucinase SmE

**DOI:** 10.1101/2023.02.01.526488

**Authors:** Joann Chongsaritsinsuk, Alexandra D. Steigmeyer, Keira E. Mahoney, Mia A. Rosenfeld, Taryn M. Lucas, Deniz Ince, Fiona L. Kearns, Alexandria S. Battison, Marie A. Hollenhorst, D. Judy Shon, Katherine H. Tiemeyer, Victor Attah, Catherine Kwon, Carolyn R. Bertozzi, Michael J. Ferracane, Rommie E. Amaro, Stacy A. Malaker

**Affiliations:** Department of Chemistry, Yale University, New Haven, CT 06511, USA; Department of Chemistry and Biochemistry, University of California, San Diego, La Jolla, CA 92093, USA; Department of Chemistry and Sarafan ChEM-H, Stanford University, Stanford, CA 94305, USA; Department of Pathology, Stanford University, Stanford, CA 94305, USA; Department of Medicine, Division of Hematology, Stanford University, Stanford, CA 94305, USA; Howard Hughes Medical Institute, Stanford University, Stanford, CA 94305, USA; Department of Chemistry, University of Redlands, Redlands, CA 92373, USA; Glycobiology Research and Training Center, University of California, San Diego, La Jolla, CA 92093, USA

## Abstract

Mucin-domain glycoproteins are densely O-glycosylated and play critical roles in a host of biological functions. In particular, the T cell immunoglobulin and mucin-domain containing family of proteins (TIM-1, −3, −4) decorate immune cells and act as key checkpoint inhibitors in cancer. However, their dense O-glycosylation remains enigmatic both in terms of glycoproteomic landscape and structural dynamics, primarily due to the challenges associated with studying mucin domains. Here, we present a mucinase (SmE) and demonstrate its ability to selectively cleave along the mucin glycoprotein backbone, similar to others of its kind. Unlike other mucinases, though, SmE harbors the unique ability to cleave at residues bearing extremely complex glycans which enabled improved mass spectrometric analysis of several mucins, including the entire TIM family. With this information in-hand, we performed molecular dynamics (MD) simulations of TIM-3 and −4 to demonstrate how glycosylation affects structural features of these proteins. Overall, we present a powerful workflow to better understand the detailed molecular structures of the mucinome.
