## Supplemental Table 1 for "Glycoproteomic landscape and structural dynamics of TIM family immune checkpoints enabled by mucinase SmE"

### Sheet: C1INH
Localization	Mod Site(s)	Unlocalized	RT	Start	End	SmE	IMPa	OgpA	Trypsin	z	mz	MH	ppm	nterm	cterm
(t)An(tt)DEPt	87[H1N1A1]	H3N3A3	30.3	79	87	43700000	ND	ND	ND	3	973.698	2919.08	0.102772	SATKITANTT	TDEPTTQPTT
(tt)QLPtD	111[H1N1A1]	H2N2A2	37	106	112	ND	ND	61500000	ND	3	915.361	2744.07	-0.583076	QPTQPTTQLP	QLPTDSPTQP
GEGKVAt	47[H1N1A1]		16.8	41	47	716389590	ND	ND	ND	2	659.293	1317.58	0.303587		GKVATTVISK
GEGKVAt	47[H1N1A2]		17.8	41	47	261961677	ND	ND	ND	2	804.841	1608.67	0.372978		GKVATTVISK
GEGKVAt	47[H2N2A1]		15.4	41	47	6280028	ND	ND	ND	2	841.86	1682.71	0.594279		GKVATTVISK
GEGKVAt	47[H2N2A2]		20.4	41	47	70378664	ND	ND	ND	2	987.406	1973.81	-0.405308		GKVATTVISK
GEGKVATtVISK	48[H1N1A1]		24.7	41	52	3310000000	53100000	336000000	5800000000	3	615.974	1845.91	-1.40852
GEGKVAtTVISK	47[H1N1A1]		25.5	41	52	ND	17600000	ND	ND	3	615.974	1845.91	-1.40852
GEGKVAtTVISK	47[H1N1A2]		28.6	41	52	75600000	19300000	41000000	25200000	3	713.006	2137	1.59102
GEGKVATtVISK	48[H1N1A2]		29.1	41	52	992000000	53900000	822000000	1480000000	3	713.006	2137	1.59102
GEGKVATTVISK		H2N2A1	21.3	41	52	18100000	3030000	4000000	19200000	3	737.685	2211.04	0.452276
GEGKVAttVISK	47[H1N1A1];48[H1N1A1]		24	41	52	3660000000	390000000	528000000	2490000000	3	834.716	2502.13	1.35884
GEGKVATtVISK	48[H2N2A2F1]		27.4	41	52	16900000	6800000	13100000	19100000	3	883.403	2648.19	0.151046
GEGKVATTVISK		H2N2A3	23.5	41	52	29000000	ND	22400000	28400000	3	931.748	2793.23	-0.214805
GEGKVATTVISK		H2N2A2	25.4	41	52	1200000000	158000000	708000000	7300000000	3	931.748	2793.23	-0.214805
ItAnT	79[H1N1A1]		23.1	78	82	4526606	11652257	3354545	ND	2	588.748	1176.49	0.339995		ITANTTDEPT
ITAnTtDEP	83[H1N1]	H1N1	26.3	78	86	ND	13700000	ND	ND	2	664.285	1327.57	-1.7325		TTDEPTTQPT
ITAnTtDEP	83[H1N1A1]	H1N1A1	31.1	78	86	103000000	2890000000	16600000	ND	2	809.833	1618.66	-0.803133		TTDEPTTQPT
ITAnTtDEP	83[H1N1A2]		35	78	86	20500000	431000000	8930000	ND	2	955.381	1909.76	-0.157088		TTDEPTTQPT
ITAnTTDEP		H2N2A2	35.1	78	86	ND	186000000	ND	ND	2	1137.95	2274.88	2.50563		TTDEPTTQPT
ITAnTTDEPT		H2N2A2	33.8	78	87	173000000	ND	ND	ND	3	792.65	2375.93	0.168355		TDEPTTQPTT
ITAnTTDEPT		H1N1A1	30.1	78	87	ND	42500000	26900000	ND	2	860.357	1719.71	-2.26782		TDEPTTQPTT
ITAnTTDEPT		H1N1A2	33.5	78	87	ND	23900000	15900000	ND	2	1005.9	2010.81	-1.14382		TDEPTTQPTT
ItAnTTDEPT	79[H1N1A1]	H3N3A3	36.1	78	87	30500000	ND	ND	ND	3	1011.39	3032.16	-0.527677		TDEPTTQPTT
ITAnTTDEPTTQP		H2N2A2	36	78	90	320000000	ND	21800000	ND	3	901.37	2702.09	0.148033		PTTQPTTEPT
ITAnTTDEPTTQPT		H3N3A3	38.4	78	91	534000000	ND	ND	ND	3	1153.8	3459.37	-0.173442		TTQPTTEPTT
ITAnTTDEPTTQPT		H3N3A4	42.2	78	91	84500000	ND	ND	ND	3	1250.83	3750.47	-0.95988		TTQPTTEPTT
ITAnTTDEPTTQPT		H4N4A4	41.1	78	91	562000000	ND	ND	ND	3	1372.54	4115.6	-0.145787		TTQPTTEPTT
mLFVEPILEVSSLPTTnS		H1N1A1	75.1	53	70	120000000	5260000	3330000	ND	3	884.08	2650.23	-3.245		PTTNSTTNSA
mLFVEPILEVSSLPTTnST		H2N2A2	78.5	53	71	48500000	ND	ND	ND	3	1131.18	3391.52	-0.176912		TTNSTTNSAT
nATSSSSQDPESLQDRGEGK		H1N1A1	28.2	25	44	185000000	1180000	117000000	184000000	3	917.389	2750.15	0.145447
NPnATSSSSQDaESLQDR	27[H1N1A1]		30.5	23	40	2320000000	84900000	957000000	702000000	3	855.355	2564.05	0
NPnATSSSSQDaESLQDR		H2N2A2	33.4	23	40	120000000	12000000	84000000	67000000	3	1074.1	3220.28	-0.155266
NPnATSSSSQDPESLQDR		H1N1A1	31	23	40	18100000000	790000000	7910000000	5500000000	3	864.026	2590.06	0
NPnATSSSSQDPESLQDR		H1N1A2	34.4	23	40	2750000000	409000000	1190000000	918000000	3	961.059	2881.16	-0.173541
NPnATSSSSQDPESLQDR		H2N2A1	29.8	23	40	99500000	2570000	67800000	42500000	3	985.738	2955.2	-0.203032
NPnAtSSSSQDPESLQDRGEGK	27[H1N1A1]		28.6	23	44	5930000000	111000000	3310000000	4790000000	3	987.755	2961.25	0.135078
sATKITAnT	74[H1N1A1]		22.4	74	82	2539882	5444089	ND	ND	2	782.355	1563.7	1.02321	NSTTNSATKI	ITANTTDEPT
sLPTTnS	64[H1N1]		23.8	64	70	ND	11089986	4279380	ND	2	543.24	1085.47	0.276377	ILEVSSLPTT	PTTNSTTNSA
sLPTTnS	64[H1N1A1]		30.6	64	70	ND	4711491357	409465495	ND	2	688.788	1376.57	0.217933	ILEVSSLPTT	PTTNSTTNSA
sLPTTnS	64[H1N1A2]		37.2	64	70	ND	1517492255	ND	ND	2	834.336	1667.66	-0.0599641	ILEVSSLPTT	PTTNSTTNSA
SLPTTnS		H2N2A2	36.5	64	70	ND	270000000	ND	ND	2	1016.9	2032.8	-1.62338	ILEVSSLPTT	PTTNSTTNSA
SLPTTnST		H1N1A1	32.2	64	71	ND	237000000	1.43+E07	ND	2	739.313	1477.62	-0.879793	ILEVSSLPTT	TTNSTTNSAT
SLPTTnST		H1N1A2	38.7	64	71	ND	95800000	ND	ND	2	884.86	1768.71	1.52654	ILEVSSLPTT	TTNSTTNSAT
SLPTTnST		H2N2A2	34.1	64	71	ND	15700000	ND	ND	2	1067.43	2133.84	-0.140591	ILEVSSLPTT	TTNSTTNSAT
SLPTTnST		H2N2A2	37.9	64	71	ND	19900000	ND	ND	2	1067.43	2133.84	-0.140591	ILEVSSLPTT	TTNSTTNSAT
SLPTTnSTTNSA		H2N2A2	36.1	64	75	ND	ND	44000000	ND	3	836.34	2507.01	0.159553	ILEVSSLPTT	TTNSATKITA
SLPTTnSTTNSA		H1N1A1	33.8	64	75	ND	9740000	ND	ND	2	925.893	1850.78	-0.702407	ILEVSSLPTT	TTNSATKITA
SLPTTnSTTNSA		H3N3A3	38.3	64	75	ND	ND	10000000	ND	3	1055.08	3163.23	1.04324	ILEVSSLPTT	TTNSATKITA
SPTQP		H2N2A2	24.4	113	117	ND	ND	10300000	ND	2	921.362	1841.72	0.162891	QLPTDSPTQP	SPTQPTTGSF
sQDPESLQDR	31[H1N1A2]		31.8	31	40	ND	18390141	ND	ND	3	707.958	2121.86	0.942571	ATSSSSQDPE
sQDPESLQDRGEGK	31[H1N1A1]		24.8	31	44	ND	26800000	7840000	ND	3	734.652	2201.94	0.635803	ATSSSSQDPE
SSSQDPESLQDRGEGK		H1N1A1	26	29	44	ND	ND	1360000	ND	3	792.674	2376.01	-1.09427	PNATSSSSQD
sSSSQDPESLQDR	28[H1N1A1]		28.3	28	40	ND	115391960	ND	ND	3	697.957	2091.86	0.478044	NPNATSSSSQ
SSSSQDPESLQDRGEGK		H1N1A1	26.1	28	44	ND	20800000	1560000	ND	3	821.685	2463.04	0.162401	NPNATSSSSQ
tDEP	83[H1N1A1]		16.5	83	86	133000000	1050000000	28400000	ND	2	559.212	1117.42	0.626445	ITANTTDEPT	TTDEPTTQPT
tDEPT	83[H1N1A1]		16.4	83	87	1799890	8444712	1899862	ND	2	609.735	1218.46	0.492424	ITANTTDEPT	TDEPTTQPTT
TDEPTTQP		H3N3A3	26.7	83	90	154075625	ND	115407930	ND	3	953.032	2857.08	1.12003	ITANTTDEPT	PTTQPTTEPT
tDSPTQPT	111[H1N1A1]		22.85	111	118	129000000	93100000	2150000	ND	2	701.285	1401.56	0.356745	TTQLPTDSPT	PTQPTTGSFC
tDSPTQPt	111[H1N1A1];118[H1N1A1]		25.8	111	118	102065120	ND	ND	ND	3	720.285	2158.84	1.20435	TTQLPTDSPT	PTQPTTGSFC
TDSPTQPT		H2N2A3	29.5	111	118	263000000	120000000	ND	ND	3	783.636	2348.89	0.170293	TTQLPTDSPT	PTQPTTGSFC
tDSPTQPt	111[H1N1A1];118[H1N1A2]		29.2	111	118	11959069	ND	ND	ND	3	817.317	2449.93	1.42861	TTQLPTDSPT	PTQPTTGSFC
tDSPTQPT	111[H1N1A2]		27.4	111	118	56600000	52400000	ND	ND	2	846.834	1692.66	-0.177236	TTQLPTDSPT	PTQPTTGSFC
TDSPTQPT		H3N3A3	29.2	111	118	79700000	1320000	6740000	ND	3	905.345	2714.02	0.147383	TTQLPTDSPT	PTQPTTGSFC
TDSPTQPT		H2N2A2	26	111	118	65000000	ND	3100000	ND	2	1029.4	2057.79	-0.145787	TTQLPTDSPT	PTQPTTGSFC
TDSPTQPT		H2N2A2	29.5	111	118	11700000	6300000	ND	ND	2	1029.4	2057.79	-0.145787	TTQLPTDSPT	PTQPTTGSFC
TDSPTQPT		H2N2A2	25.5	111	118	50000000	57400000	ND	ND	2	1029.4	2057.79	-0.242979	TTQLPTDSPT	PTQPTTGSFC
TEPTTQP		H3N3A3	25.7	92	98	141988504	ND	ND	ND	3	914.689	2742.05	1.31289	TTQPTTEPTT	PTTQPTIQPT
tEPTTQPtIQP	92[H2N2A2];99[H2N2A2]		48.6	92	102	42000000	ND	ND	ND	3	1279.85	3837.52	0.885989	TTQPTTEPTT	PTIQPTQPTT
tIQP	99[H1N1A1]		24.2	99	102	6135078152	8253437546	2421770668	ND	2	557.748	1114.49	0.717818	PTTQPTIQPT	PTIQPTQPTT
tIQP	99[H1N1A2]		30.3	99	102	988228092	3044007989	ND	ND	2	703.296	1405.58	0.284579	PTTQPTIQPT	PTIQPTQPTT
tIQP	99[H2N2A2]		30.4	99	102	108641050	195322069	ND	ND	2	885.862	1770.72	0.790641	PTTQPTIQPT	PTIQPTQPTT
tIQPtQP	99[H1N1A1];103[H1N1A1]		30.6	99	105	45369295	157289946	33113610	ND	3	699.631	2096.87	1.19225	PTTQPTIQPT	QPTQPTTQLP
tIQPtQP	99[H1N1A1];103[H1N1A2]		33.36	99	105	ND	161451288	5514442	ND	3	796.662	2387.97	0.795655	PTTQPTIQPT	QPTQPTTQLP
tIQPtQP	99[H1N1A2];103[H1N1A2]		37.6	99	105	ND	110000000	ND	ND	3	893.694	2679.07	-1.19444	PTTQPTIQPT	QPTQPTTQLP
tIQPtQPT	99[H1N1A1];103[H1N1A1]		30	99	106	34787780	ND	ND	ND	3	733.312	2197.92	-0.318483	PTTQPTIQPT	PTQPTTQLPT
tIQPtQPt	99[H1N1A1];103[H1N1A1];106[H1N1A1]		33.9	99	106	2627469038	ND	ND	ND	3	952.056	2854.15	0.840881	PTTQPTIQPT	PTQPTTQLPT
TIQPTQPT		H3N3A4	37.4	99	106	318779568	ND	ND	ND	3	1049.09	3145.25	-0.763057	PTTQPTIQPT	PTQPTTQLPT
TIQPTQPTTQLP		H4N4A4	53.6	99	110	636000000	55600000	ND	ND	4	988.161	3949.62	-0.734247	PTTQPTIQPT	TTQLPTDSPT
TIQPTQPTTQLP		H3N3A3	51	99	110	99400000	13200000	ND	ND	3	1098.47	3293.4	-1.39673	PTTQPTIQPT	TTQLPTDSPT
tKITAnT	76[H2N2A2]		23.25	76	82	94208583	24052787	ND	ND	3	687.957	2061.86	-0.969999	TTNSATKITA	ITANTTDEPT
tKItAnT	76[H1N1A1];79[H1N1A1]		21.9	76	82	87711939	172613707	16298089	ND	3	687.958	2061.86	0.921499	TTNSATKITA	ITANTTDEPT
tKITAnT	76[H1N1A1]		18.9	76	82	1598679968	342152853	229441514	ND	2	703.32	1405.63	0.426854	TTNSATKITA	ITANTTDEPT
tKITAnT	76[H1N1A2]		22.15	76	82	1112216156	61411011	ND	ND	2	848.867	1696.73	0.235748	TTNSATKITA	ITANTTDEPT
tKITAnT	76[H2N2A1]		18.8	76	82	12717345	2891891	ND	ND	2	885.886	1770.76	1.2424	TTNSATKITA	ITANTTDEPT
tKITAnTtDEP	76[H1N1A1];83[H1N1A1]		29.5	76	86	79400000	3540000000	ND	ND	3	835.348	2504.03	-0.239614	TTNSATKITA	TTDEPTTQPT
TKITAnTTDEP		H2N2A3	32.5	76	86	38900000	51500000	2270000	ND	3	932.381	2795.13	-0.572424	TTNSATKITA	TTDEPTTQPT
tN(s)A(t)KITAnT	72[H1N1A1]	H1N1A2	30.3	72	82	68200000	ND	ND	ND	3	909.377	2726.12	-1.32056	TTNSTTNSAT	ITANTTDEPT
tNSATKItAnT	72[H1N1A1];79[H1N1A1]		28.2	72	82	3170000000	37500000	ND	ND	3	812.345	2435.02	0.16427	TTNSTTNSAT	ITANTTDEPT
TNSATKITAnT		H1N1A1	27.8	72	82	597000000	13900000	8740000	ND	2	889.899	1778.8	-2.41737	TTNSTTNSAT	ITANTTDEPT
TNSATKITAnT		H1N1A2	33.2	72	82	22000000	2260000	ND	ND	2	1035.45	2069.89	-1.11117	TTNSTTNSAT	ITANTTDEPT
TNSATKITAnTTDEP		H2N2A2	36.2	72	86	31000000	87000000	ND	ND	3	959.735	2877.19	0.139025	TTNSTTNSAT	TTDEPTTQPT
TNSATKITAnTTDEP		H3N3A3	35.4	72	86	180000000	21300000	ND	ND	3	1178.48	3533.42	0.254711	TTNSTTNSAT	TTDEPTTQPT
tQLP	107[H1N1A1]		28.13	107	110	4459770331	ND	ND	ND	2	557.748	1114.49	0.717818	PTQPTTQLPT	TTQLPTDSPT
tQLP	107[H1N1A2]		32.6	107	110	360208057	ND	ND	ND	2	703.296	1405.58	1.13832	PTQPTTQLPT	TTQLPTDSPT
tQLP	107[H2N2A2]		33	107	110	184108959	ND	ND	ND	2	885.862	1770.72	0.112949	PTQPTTQLPT	TTQLPTDSPT
tQLPtDSP	107[H1N1A1];111[H1N1A1]		35.44	107	114	988120734	ND	18490939	ND	3	724.297	2170.88	1.15161	PTQPTTQLPT	PTDSPTQPTT
TQLPTDSP		H2N2A3	38.7	107	114	240000000	ND	ND	ND	3	821.329	2461.91	23.6808	PTQPTTQLPT	PTDSPTQPTT
TQLPTDSP		H3N3A4	40.7	107	114	46900000	ND	ND	ND	3	1040.07	3118.21	-2.37316	PTQPTTQLPT	PTDSPTQPTT
TQLPTDSP		H3N3A4	41.7	107	114	110000000	ND	ND	ND	3	1040.07	3118.21	-2.37316	PTQPTTQLPT	PTDSPTQPTT
TQLPTDSP		H3N3A3	38.4	107	114	1320000000	ND	ND	ND	2	1414.05	2827.11	-6.11932	PTQPTTQLPT	PTDSPTQPTT
tQLPtDSPTQP	107[H1N1A2];111[H1N1]		39.3	107	117	59600000	ND	ND	ND	3	833.017	2497.04	-1.44171	PTQPTTQLPT	SPTQPTTGSF
tQLPtDSPTQP	107[H1N1A1];111[H1N1A2]		43.1	107	117	60000000	ND	ND	ND	3	930.048	2788.13	-0.753193	PTQPTTQLPT	SPTQPTTGSF
TQLPTDSPTQP		H3N3A3	40.4	107	117	52500000	ND	ND	ND	3	1051.76	3153.27	-0.190279	PTQPTTQLPT	SPTQPTTGSF
TQLPTDSPTQP		H3N3A4	43.3&44.3	107	117	280000000	ND	ND	ND	3	1148.79	3444.36	-0.754858	PTQPTTQLPT	SPTQPTTGSF
tQPt	88[H1N1A1]; 91[H1N1A1]		19.6	88	91	686000000	550000000	ND	ND	2	879.844	1758.68	-0.170582	TDEPTTQPTT	TTQPTTEPTT
tQPt	96[H1N1A1]; 99[H1N1A1]		19.6	96	99	686000000	550000000	ND	ND	2	879.844	1758.68	-0.170582	TTEPTTQPTI
tQPt	103[H1N1A1]; 106[H1N1A1]		19.6	103	106	686000000	550000000	ND	ND	2	879.844	1758.68	-0.170582	PTIQPTQPTT	PTQPTTQLPT
tQPtIQP	96[H1N1A1];99[H1N1A1]		36.96	96	102	3667303498	ND	ND	ND	3	699.63	2096.87	0.90611	TTEPTTQPTI	PTIQPTQPTT
tQPtIQP	96[H1N1A1];99[H1N1A2]		42.2	96	102	932606682	ND	ND	ND	3	796.662	2387.97	0.670025	TTEPTTQPTI	PTIQPTQPTT
tQPtIQP	96[N1];99[H1N1A1]		36.96	96	102	43620609	ND	ND	ND	2	822.368	1643.73	0.973398	TTEPTTQPTI	PTIQPTQPTT
tQPtIQP	96[H1N1A2];99[H1N1A2]		48	96	102	53300000	ND	ND	ND	3	893.693	2679.06	2.20226	TTEPTTQPTI	PTIQPTQPTT
TQPTIQP		H2N2A1	31.8	96	102	78309565	ND	ND	ND	2	903.394	1805.78	0.9968	TTEPTTQPTI	PTIQPTQPTT
TQPTIQP		H3N3A3	43	96	102	44500000	ND	ND	ND	3	918.373	2753.1	1.27129	TTEPTTQPTI	PTIQPTQPTT
tQPTIQPTQPt	96[H2N2A2];106[H2N2A2]		42.5	96	106	606000000	ND	ND	ND	4	959.89	3836.54	-0.91228	TTEPTTQPTI	PTQPTTQLPT
tQPTtQLP	103[H1N1A1];107[H1N1A1]		40.4	103	110	313967887	296261737	23441578	ND	3	733.313	2197.92	1.04644	PTIQPTQPTT	TTQLPTDSPT
tQPttQLP	103[H1N1A1];106[H1N1A1];107[H1N1A1]		40.7	103	110	1373588713	771569770	438986247	ND	3	952.056	2854.15	1.36643	PTIQPTQPTT	TTQLPTDSPT
TQPTTQLP		H3N3A4	48	103	110	100305048	219616385	24937968	ND	3	1049.09	3145.25	1.23997	PTIQPTQPTT	TTQLPTDSPT
TQPTTQLPTDSP		H4N4A4	46.3	103	114	99400000	ND	117000000	ND	4	978.391	3910.54	0.53701	PTIQPTQPTT	PTDSPTQPTT
tSSSSQDAESLQDR	27[H1N1A1]		27.6	27	40	33634581	446990834	102900637	ND	3	722.968	2166.89	0.922982	SNPNATSSSS
tSSSSQDPESLQDR	27[H1N1A1]		28.3	27	40	742764344	11698996690	3127683462	ND	3	731.64	2192.9	-0.182406	SNPNATSSSS
tSSSSQDPESLQDR	27[H1N1A2]		32.8	27	40	19465380	865217392	ND	ND	3	828.672	2484	0.805153	SNPNATSSSS
tSSSSQDPESLQDR	27[H2N2A1]		27.7	27	40	9217583	48530703	ND	ND	3	853.351	2558.04	0.820942	SNPNATSSSS
tSSSSQDPESLQDR	27[N1]		28.3	27	40	ND	73666715	18913631	ND	2	870.382	1739.76	0.402355	SNPNATSSSS
tSSSSQDPESLQDR	27[H2N2A2]		32.2	27	40	38470592	533451695	ND	ND	3	950.382	2849.13	-0.315886	SNPNATSSSS
tSSSSQDPESLQDR	27[H1N1]		28.3	27	40	22016973	584457519	135574890	ND	2	951.409	1901.81	0.788723	SNPNATSSSS
TSSSSQDPESLQDR		H2N2A3	35.5	27	40	12001020	252464458	64993436	ND	3	1047.41	3140.23	0.85981	SNPNATSSSS
tSSSSQDPESLQDRGEGK	27[H1N1]		22.9	27	44	ND	7375719	12606275	ND	3	758.335	2272.99	0.17598	SNPNATSSSS
tSSSSQDPESLQDRGEGK	27[H1N1A1]		26.3	27	44	439987217	3755543345	1175852071	ND	3	855.367	2564.09	0.624004	SNPNATSSSS
tSSSSQDPESLQDRGEGK	27[H1N1A2]		27.7	27	44	ND	8853161	ND	ND	3	952.399	2855.18	0.875601	SNPNATSSSS
TTEPTTQP		H3N3A3	25.9	91	98	213939351	ND	12453719	ND	3	948.372	2843.1	0.984841	PTTQPTTEPT	PTTQPTIQPT
tTGSFCPGPVTLC	118[H1N1A2]		60	118	130	5570000	10500000	ND	ND	3	781.987	2343.95	0	SPTQPTTGSF	PVTLCSDLES
tTGSFCPGPVTLC	118[H1N1A1]		58	118	130	9408864	10238846	3213357	ND	2	1026.93	2052.85	-0.389702	SPTQPTTGSF	PVTLCSDLES
tTNSATK	71[H1N1A1]		12	71	77	330000	1160000	338000	ND	2	689.802	1378.6	-2.39373	PTTNSTTNSA
ttNSATKI	71[H1N1A1];72[H1N1A1]		29.6	71	78	ND	ND	72000000	ND	3	716.641	2147.91	-0.279341	PTTNSTTNSA	SATKITANTT
tTNSATKI	71[H1N1A1]		22.3	71	78	66500000	ND	18700000	ND	2	746.343	1491.68	-0.201116	PTTNSTTNSA	SATKITANTT
tTNSATKITAnT	71[H2N2A2]	H2N2A2	28.8	71	82	236000000	456000000	42600000	ND	3	846.034	2536.09	0.157723	PTTNSTTNSA	ITANTTDEPT
tTNSATKITAnT	71[H1N1A1]		27.9	71	82	223000000	17000000	41100000	ND	2	940.423	1879.84	-0.26598	PTTNSTTNSA	ITANTTDEPT
TTNSATKITAnT		H2N2A3	40.5	71	82	ND	16300000	2500000	ND	3	943.06	2827.17	-0.212227	PTTNSTTNSA	ITANTTDEPT
TTNSATKITAnT		H3N3A3	32.9	71	82	ND	1180000000	152000000	ND	3	1064.77	3192.3	-0.501206	PTTNSTTNSA	ITANTTDEPT
tTnSTTNSA	67[H1N1A1]		15.7	67	75	7350000	33900000	ND	ND	2	777.308	1553.61	-0.193099	VSSLPTTNST	TTNSATKITA
TTQLP		H1N1A2	35	106	110	ND	29900000	ND	ND	2	753.82	1506.63	0	QPTQPTTQLP	TTQLPTDSPT
TTQLP		H2N2A1	32.5	106	110	ND	33900000	ND	ND	2	790.838	1580.67	-0.189793	QPTQPTTQLP	TTQLPTDSPT
TTQLP		H2N2A1	25.3&26.1	106	110	4400000	85000000	ND	ND	2	790.838	1580.67	-0.189793	QPTQPTTQLP	TTQLPTDSPT
TTQLP		H2N2A4	44.2	106	110	ND	195000000	ND	ND	3	818.657	2453.96	-0.407505	QPTQPTTQLP	TTQLPTDSPT
TTQLP		H3N3A3	38.2	106	110	ND	156000000	ND	ND	3	843.336	2527.99	0.158228	QPTQPTTQLP	TTQLPTDSPT
TTQLP		H2N2A2	32.4	106	110	25900000	4720000000	180000000	ND	2	936.386	1871.77	-0.160277	QPTQPTTQLP	TTQLPTDSPT
TTQLP		H2N2A2	36.8	106	110	ND	15800000	ND	ND	2	936.386	1871.77	-0.160277	QPTQPTTQLP	TTQLPTDSPT
TTQLP		H2N2A3	36.8&39	106	110	ND	731000000	2450000	ND	2	1081.93	2162.86	0.0462351	QPTQPTTQLP	TTQLPTDSPT
TTQLPTDSP		H3N3A3	38.7	106	114	ND	ND	12800000	ND	3	976.721	2928.15	-0.0341513	QPTQPTTQLP	PTDSPTQPTT
ttQPtIQP	95[H1N1A1];96[H1N1A1];99[H1N1A1]		40.1	95	102	ND	ND	284360100	ND	3	952.055	2854.15	0.630661	PTTEPTTQPT	PTIQPTQPTT
TTQPTIQP		H3N3A4	46	95	102	ND	22812271	75625203	ND	3	1049.09	3145.25	0.667674	PTTEPTTQPT	PTIQPTQPTT
tTVISK	47[H1N1A1]		20.8	47	52	4240000	29600000	72800000	ND	2	652.814	1304.62	-0.229952	EGKVATTVIS
ttVISK	47[H1N1A1];48[H1N1A1]		19.5	47	52	ND	1560000000	2230000000	ND	3	654.288	1960.85	0	EGKVATTVIS
ttVISK	47[H1N1A2];48[H1N1A1]		22	47	52	ND	21200000	ND	ND	3	751.319	2251.94	0.177624	EGKVATTVIS
tTVISK	47[H1N1A2]		25.8	47	52	ND	8030000	ND	ND	2	798.362	1595.72	0.250671	EGKVATTVIS
ttVISK	47[H1N1A2];48[H1N1A2]		27.1	47	52	ND	169000000	ND	ND	3	848.351	2543.04	-0.0786461	EGKVATTVIS
ttVISK	47[H1N1A1];48[H1N1A2]		22.5	47	52	ND	161000000	105000000	ND	2	1126.48	2251.95	-0.133218	EGKVATTVIS
tVISK	48[H1N1A1]		17.2	48	52	9230000000	11000000000	13600000000	ND	2	602.29	1203.57	1.57864	GKVATTVISK
tVISK	48[H1N1A2]		23.3	48	52	1810000000	2740000000	ND	ND	2	747.838	1494.67	-0.0669044	GKVATTVISK
TVISK		H2N2A2	22.3	48	52	235000000	127000000	ND	ND	2	930.404	1859.98	-96.1838	GKVATTVISK
TVISK		H2N2A2F1	21.5	48	52	12600000	65200000	ND	ND	2	1003.43	2005.86	-0.149562	GKVATTVISK
tVISKmLFVEPILEV	48[H1N1A1]		71.3	48	62	8540000	ND	ND	ND	3	797.405	2390.2	0.16735	GKVATTVISK	PILEVSSLPT
tVISKmLFVEPILEVS	48[H1N1A1]		68.8	48	63	ND	33200000	18200000	ND	3	826.418	2477.24	-0.242205	GKVATTVISK	ILEVSSLPTT
VATtVISK	48[H1N1A1]		26.7	45	52	31300000000	600000000	2220000000	12300000000	3	492.246	1474.73	-3.11922
VATtVISK	48[H1N1A2]		33	45	52	5000000000	207000000	2680000000	1360000000	3	589.279	1765.82	-0.339785
VATtVISK	48[H2N2A2]		31.4	45	52	1050000000	307000000	645000000	368000000	3	710.99	2130.95	0.187709
VATtVISK	48[H2N2A2F1]		30.5	45	52	124000000	57600000	63800000	34000000	3	759.675	2277.01	0.175669
VAttVISK	47[H1N1A2];48[H1N1A1]		29	45	52	124000000	20900000	71600000	73200000	3	808.022	2422.05	-0.660597
VAttVISK	47[H1N1A2];48[H1N1A2]		29.3	45	52	184000000	6140000	129000000	147000000	3	905.053	2713.14	0.14743

### Sheet: +Sia
Localization	Mod Site(s)	Unlocalized	Start	End	RT	z	mz	MH	ppm	SmE	IMPa	OgpA	Trypsin	nterm	cterm
ITAnt	82[H1N1]		78	82	17.9593	2	443.2	885.393	0.45	ND	5309205	ND	ND		ITANTTDEPT
sPtQP	113[H1N1]; 115[H1N1]		113	117	15.1842	2	630.267	1259.53	0.24	ND	ND	58356909	ND	QLPTDSPTQP	SPTQPTTGSF
sPtQPT	113[H1N1]; 115[H1N1]		113	118	15.3171	2	680.791	1360.57	0.44	ND	ND	13452776	ND	QLPTDSPTQP	PTQPTTGSFC
sQDPESLQDR	31[H1N1]		31	40	22.5093	2	770.337	1539.67	0.97	ND	21071450	41461985	ND	ATSSSSQDPE
SQDPESLQDR		H1N1A1	31	40	26.9029	2	915.884	1830.76	0.16	ND	25313369	ND	ND	ATSSSSQDPE
sQDPESLQDRGEGK	31[H1N1]		31	44	21.4036	3	637.62	1910.85	0.52	ND	2794218	11705781	ND	ATSSSSQDPE
tDEPtTQP	83[H1N1]; 87[H1N1]		83	90	19.2997	2	809.833	1618.66	0	ND	59928038	92691580	ND	ITANTTDEPT	PTTQPTTEPT
tDEPTTQP	83[H1N1]	H1N2	83	90	15.4784	2	911.372	1821.74	-0.33	ND	3009131	ND	ND	ITANTTDEPT	PTTQPTTEPT
tDEPTTQP	83[H2N2A1]		83	90	20.9727	2	955.381	1909.75	0.42	ND	9714112	ND	ND	ITANTTDEPT	PTTQPTTEPT
tDEPttQP	83[H1N1]; 87[H1N1]; 88[H1N1]		83	90	15.5182	2	992.399	1983.79	0	ND	1255281942	253811469	ND	ITANTTDEPT	PTTQPTTEPT
tDSP	111[H1N1A1]		111	114	12.65	2	538.206	1075.4	0.46	ND	17627030	ND	ND	TTQLPTDSPT	PTDSPTQPTT
tDSPTQP	111[H1N1]		111	117	17.6483	2	555.738	1110.47	-0.09	20020075	89062940	ND	ND	TTQLPTDSPT	SPTQPTTGSF
tDsPtQP	111[H1N1]; 113[H1N1]; 115[H1N1]		111	117	17.4342	3	614.248	1840.73	-2.17	ND	884344174	ND	ND	TTQLPTDSPT	SPTQPTTGSF
tDSPTQP	111[H1N1A1]		111	117	21.8261	2	701.286	1401.56	0.5	3672605	66834296	ND	ND	TTQLPTDSPT	SPTQPTTGSF
tDsPtQP	111[H1N1]; 113[H1N1]; 115[H1N1A1]		111	117	20.1305	3	711.282	2131.83	1.08	ND	207957193	ND	ND	TTQLPTDSPT	SPTQPTTGSF
TDSPTQP		H2N2	111	117	16.896	2	738.304	1475.6	0.88	40879525	76305618	11355198	ND	TTQLPTDSPT	SPTQPTTGSF
tDsPtQP	111[H1N1A1]; 113[H1N1]; 115[H1N1A1]		111	117	22.7192	3	808.313	2422.92	0.58	ND	34512026	ND	ND	TTQLPTDSPT	SPTQPTTGSF
TDSPTQP		H2N3	111	117	17.4853	2	839.845	1678.68	1.73	ND	20428286	ND	ND	TTQLPTDSPT	SPTQPTTGSF
TDSPTQP		H2N2A1	111	117	20.6024	2	883.852	1766.7	0.85	13444151	303721593	30625598	ND	TTQLPTDSPT	SPTQPTTGSF
tDsPtQP	111[H1N1]; 113[H1N1]; 115[H1N1]		111	117	17.2594	2	920.871	1840.73	1.03	136644248	890745035	37001492	ND	TTQLPTDSPT	SPTQPTTGSF
TDSPTQP		H2N2A2	111	117	22.9477	2	1029.4	2057.79	0.53	ND	29407730	ND	ND	TTQLPTDSPT	SPTQPTTGSF
tEPttQP	92[H1N1]; 95[H1N1]; 96[H1N1]		92	98	15.084	2	934.886	1868.76	1.07	38038543	ND	ND	ND	TTQPTTEPTT	PTTQPTIQPT
TGSFCPGPVTLC		H1N1	119	130	49.9437	2	830.858	1660.71	0.66	ND	ND	4840981	ND	PTQPTTGSFC	PVTLCSDLES
tIQP	99[N1]		99	102	17.1673	2	331.174	661.34	0	145693359	1649884865	434689521	ND	PTTQPTIQPT	PTIQPTQPTT
tIQP	99[H1N1]		99	102	16.8436	2	412.201	823.393	1.21	46918983	560096494	153756807	ND	PTTQPTIQPT	PTIQPTQPTT
tIQP	99[H1N1A1]		99	102	23.0367	2	557.748	1114.49	0.72	52068426	2211450639	11239368	ND	PTTQPTIQPT	PTIQPTQPTT
tIQP	99[H2N2]		99	102	17.4342	2	594.767	1188.52	1.01	6961640	215925480	ND	ND	PTTQPTIQPT	PTIQPTQPTT
tIQPtQP	99[H1N1]; 103[N1]		99	105	22.1334	2	676.819	1352.63	0.44	ND	7935335	4264736	ND	PTTQPTIQPT	QPTQPTTQLP
tIQPtQP	99[H1N1A1]; 103[H1N1A1]		99	105	28.0589	3	699.63	2096.87	0.91	ND	494629108	ND	ND	PTTQPTIQPT	QPTQPTTQLP
tIQPtQP	99[H1N1]; 103[H1N1]		99	105	22.0957	2	757.846	1514.68	0.26	4927511	260629370	153675555	ND	PTTQPTIQPT	QPTQPTTQLP
TIQPTQP		H2N3	99	105	24.3004	2	859.386	1717.76	1.05	ND	ND	25715488	ND	PTTQPTIQPT	QPTQPTTQLP
tIQPtQP	99[H1N1]; 103[H1N1A1]		99	105	25.1527	2	903.394	1805.78	0.33	ND	215434601	29080771	ND	PTTQPTIQPT	QPTQPTTQLP
TIQPTQP		H3N3	99	105	21.4297	2	940.412	1879.82	0.43	ND	9579060	14649144	ND	PTTQPTIQPT	QPTQPTTQLP
TIQPTQP		H2N3A1	99	105	27.7577	2	1004.93	2008.86	0.3	ND	15341055	ND	ND	PTTQPTIQPT	QPTQPTTQLP
tIQPtQPt	99[H1N1]; 103[H1N1]; 106[N1]		99	106	21.6693	3	606.942	1818.81	0.66	26656491	ND	ND	ND	PTTQPTIQPT	PTQPTTQLPT
tIQPtQPt	99[H1N1]; 103[H1N1]; 106[H1N1]		99	106	21.6693	3	660.96	1980.86	0.61	718239517	ND	ND	ND	PTTQPTIQPT	PTQPTTQLPT
tIQPtQPt	99[H1N1]; 103[H1N1]; 106[H1N1A1]		99	106	24.3943	3	757.992	2271.96	1.32	84407115	258339845	ND	ND	PTTQPTIQPT	PTQPTTQLPT
tIQPtQPT	99[H1N1]; 103[H1N1]		99	106	21.9379	2	808.369	1615.73	-0.19	16976843	ND	11224172	ND	PTTQPTIQPT	PTQPTTQLPT
TIQPTQPT		H2N2A1	99	106	25.0674	2	953.917	1906.83	0.16	ND	ND	20272678	ND	PTTQPTIQPT	PTQPTTQLPT
TIQPTQPT		H3N3	99	106	21.5094	2	990.936	1980.86	0.25	670531111	ND	4386537	ND	PTTQPTIQPT	PTQPTTQLPT
tQLP	107[N1]		107	110	20.9237	2	331.174	661.34	0.91	85315550	ND	24729474	ND	PTQPTTQLPT	TTQLPTDSPT
tQLP	107[H2N2]		107	110	20.507	2	594.766	1188.52	0.5	7118473	ND	ND	ND	PTQPTTQLPT	TTQLPTDSPT
tQLPtDsP	107[H1N1A1]; 111[H1N1]; 113[H1N1]		107	114	27.2049	3	748.977	2244.91	1.56	71976091	ND	ND	ND	PTQPTTQLPT	PTDSPTQPTT
tQLPtDSP	107[H1N1]; 111[H1N1]		107	114	25.0441	2	794.846	1588.68	0.88	115510601	ND	41746564	ND	PTQPTTQLPT	PTDSPTQPTT
tQLPtDSP	107[H1N1]; 111[H1N1A1]		107	114	27.9496	2	940.394	1879.78	0.74	71775421	ND	8795981	ND	PTQPTTQLPT	PTDSPTQPTT
tQLPtDsP	107[H1N1]; 111[H1N1]; 113[H1N1]		107	114	25.0864	2	977.413	1953.82	1.02	614668913	ND	ND	ND	PTQPTTQLPT	PTDSPTQPTT
tQPtIQP	96[H1N1]; 99[H1N1]		96	102	22.0957	2	757.846	1514.68	0.26	4927511	260748370	156141780	ND	TTEPTTQPTI	PTIQPTQPTT
tQPtIQP	96[H1N1]; 99[H1N2]		96	102	24.3004	2	859.386	1717.76	1.51	ND	ND	25715488	ND	TTEPTTQPTI	PTIQPTQPTT
tQPtIQP	96[H1N1]; 99[H1N1A1]		96	102	25.1527	2	903.394	1805.78	0.33	154967607	215141323	29298229	ND	TTEPTTQPTI	PTIQPTQPTT
tQPtIQP	96[H1N1A1]; 99[H1N1A1]		96	102	35.2295	2	1048.94	2096.87	0.67	9230742	ND	ND	ND	TTEPTTQPTI	PTIQPTQPTT
tQPttQLP	103[H1N1]; 106[N1]; 107[H1N1]		103	110	24.2937	3	606.942	1818.81	0.99	12684314	82964492	ND	ND	PTIQPTQPTT	TTQLPTDSPT
tQPttQLP	103[H1N1]; 106[H1N1]; 107[H1N1]		103	110	24.3957	3	660.96	1980.86	0.45	672462062	4061276219	523292074	ND	PTIQPTQPTT	TTQLPTDSPT
tQPttQLP	103[H1N1]; 106[H1N1A1]; 107[H1N1]		103	110	28.2751	3	757.992	2271.96	0.92	25473679	708553797	51433836	ND	PTIQPTQPTT	TTQLPTDSPT
TQPTTQLP		H4N4	103	110	20.9181	3	782.67	2346	-0.6	ND	28145818	ND	ND	PTIQPTQPTT	TTQLPTDSPT
tQPTtQLP	103[H1N1]; 107[H1N1]		103	110	28.5586	2	808.37	1615.73	0.93	174627771	513894510	ND	ND	PTIQPTQPTT	TTQLPTDSPT
tQPttQLP	103[H1N1A1]; 106[H1N1]; 107[H1N1A1]		103	110	29.4717	3	855.024	2563.05	1.05	ND	138896050	ND	ND	PTIQPTQPTT	TTQLPTDSPT
tQPttQLP	103[H2N2]; 106[H1N1]; 107[H2N2]		103	110	20.9181	3	904.381	2711.13	0.41	ND	26446827	ND	ND	PTIQPTQPTT	TTQLPTDSPT
tQPTtQLP	103[H1N1A1]; 107[H1N1]		103	110	33.7148	2	953.917	1906.83	0.05	ND	47978071	ND	ND	PTIQPTQPTT	TTQLPTDSPT
ttEP	91[H1N1]; 92[N1]		91	94	12.0048	2	508.214	1015.42	0.39	ND	9873700	ND	ND	PTTQPTTEPT	PTTEPTTQPT
ttEP	91[H1N1]; 92[H1N1]		91	94	12.0048	2	589.24	1177.47	0.68	1666644	35083975	ND	ND	PTTQPTTEPT	PTTEPTTQPT
ttEP	91[H1N1A1]; 92[H1N1]		91	94	12.2934	2	734.788	1468.57	1.09	ND	3554950	ND	ND	PTTQPTTEPT	PTTEPTTQPT
ttQLP	106[N1]; 107[N1]		106	110	19.3379	2	483.237	965.467	0.52	ND	25796687	4352013	ND	QPTQPTTQLP	TTQLPTDSPT
ttQLP	106[H1N1]; 107[N1]		106	110	19.5364	2	564.264	1127.52	0.62	ND	177209966	47707389	ND	QPTQPTTQLP	TTQLPTDSPT
tTQLP	106[H1N1A1]		106	110	28.722	2	608.272	1215.54	1.07	ND	8587898	ND	ND	QPTQPTTQLP	TTQLPTDSPT
ttQLP	106[H1N1]; 107[H1N1]		106	110	19.4697	2	645.29	1289.57	0.39	ND	3597693333	1033097520	ND	QPTQPTTQLP	TTQLPTDSPT
ttQLP	106[H1N1A1]; 107[H1N1]		106	110	23.7662	2	790.838	1580.67	0.57	ND	925721618	ND	ND	QPTQPTTQLP	TTQLPTDSPT
ttQLP	106[H1N1]; 107[H2N2]		106	110	19.1932	2	827.856	1654.7	-0.3	ND	165316074	ND	ND	QPTQPTTQLP	TTQLPTDSPT
ttQLP	106[H1N1A1]; 107[H1N1A1]		106	110	28.6496	2	936.386	1871.76	0.91	ND	57321037	ND	ND	QPTQPTTQLP	TTQLPTDSPT
ttQLPtD	106[N1]; 107[H1N1]; 111[H1N1]		106	112	22.459	2	854.868	1708.73	0.99	ND	ND	6421892	ND	QPTQPTTQLP	QLPTDSPTQP
ttQLPtD	106[H1N1]; 107[H1N1]; 111[H1N1]		106	112	22.459	2	935.894	1870.78	0.59	ND	ND	1297611104	ND	QPTQPTTQLP	QLPTDSPTQP
ttQP	87[H1N1]; 88[N1]		87	90	12.0048	2	507.721	1014.44	-1.18	ND	442217	ND	ND	TTDEPTTQPT	PTTQPTTEPT
ttQP	95[H1N1]; 96[N1]		95	98	12.0048	2	507.721	1014.44	-1.18	ND	442217	ND	ND	PTTEPTTQPT	PTTQPTIQPT
ttQP	87[H1N1]; 88[H1N1]		87	90	11.9197	2	588.749	1176.49	1.02	ND	4782934	ND	ND	TTDEPTTQPT	PTTQPTTEPT
ttQP	95[H1N1]; 96[H1N1]		95	98	11.9197	2	588.749	1176.49	1.02	ND	4782934	ND	ND	PTTEPTTQPT	PTTQPTIQPT
ttQPtIQP	95[H1N1]; 96[H1N1]; 99[N1]		95	102	24.2937	3	606.942	1818.81	0.99	12684314	82964492	ND	ND	PTTEPTTQPT	PTIQPTQPTT
ttQPtIQP	95[H1N1]; 96[H1N1]; 99[H1N1A1]		95	102	28.0589	3	757.992	2271.96	0.79	15364918	680691923	27675704	ND	PTTEPTTQPT	PTIQPTQPTT
ttQPtIQP	95[N1]; 96[H1N1A1]; 99[H1N1A1]		95	102	31.9416	3	801.006	2401	0.75	ND	33097405	ND	ND	PTTEPTTQPT	PTIQPTQPTT
ttQPtIQP	95[H1N1]; 96[H1N1A1]; 99[H1N1A1]		95	102	30.8896	3	855.024	2563.05	0.7	ND	179177184	ND	ND	PTTEPTTQPT	PTIQPTQPTT
ttQPtIQP	95[H1N1]; 96[H1N1]; 99[H1N1]		95	102	23.5299	2	990.936	1980.86	0.76	ND	193409756	51194568	ND	PTTEPTTQPT	PTIQPTQPTT
tTVISK	47[N1]		47	52	14.6794	2	426.24	851.472	0.35	ND	ND	6513482	ND	EGKVATTVIS
tTVISK	47[H1N1]		47	52	14.6723	2	507.266	1013.52	0.3	ND	ND	23016751	ND	EGKVATTVIS
ttVISK	47[H1N1A1]; 48[H1N1A1]		47	52	18.3787	3	654.288	1960.85	0.56	ND	638237979	ND	ND	EGKVATTVIS
tTVISK	47[H1N1]	H1N1A1	47	52	15.622	2	835.38	1669.75	0.54	ND	126792958	115062040	ND	EGKVATTVIS
TTVISK		H3N3A1	47	52	15.7339	2	1017.95	2034.88	0.34	ND	30202162	ND	ND	EGKVATTVIS
tVISK	48[N1]		48	52	12.1249	2	375.716	750.424	0	ND	10687208	150701482	ND	GKVATTVISK
tVISK	48[H1N1]		48	52	12.1249	2	456.742	912.477	0.22	3379134	14084801	184329990	ND	GKVATTVISK
tVISK	48[H1N1A1]		48	52	17.4342	2	602.29	1203.57	0.83	62083749	238859362	ND	ND	GKVATTVISK

### Sheet: Cleavage sites
	SmE	IMPa	OgpA
	SATKITANTT	NSTTNSATKI	QPTQPTTQLP
	NSTTNSATKI	ILEVSSLPTT	ILEVSSLPTT
	ITANTTDEPT	ATSSSSQDPE	QLPTDSPTQP
	TTQLPTDSPT	NPNATSSSSQ	ATSSSSQDPE
	TTQPTTEPTT	ITANTTDEPT	PNATSSSSQD
	PTTQPTIQPT	TTQLPTDSPT	NPNATSSSSQ
	TTNSATKITA	PTTQPTIQPT	ITANTTDEPT
	TTNSTTNSAT	TTNSATKITA	TTQLPTDSPT
	PTQPTTQLPT	TTNSTTNSAT	PTTQPTIQPT
	TDEPTTQPTT	TDEPTTQPTT	TTNSATKITA
	TTEPTTQPTI	TTEPTTQPTI	TTNSTTNSAT
	PTIQPTQPTT	PTIQPTQPTT	PTQPTTQLPT
	SNPNATSSSS	SNPNATSSSS	PTIQPTQPTT
	PTTQPTTEPT	SPTQPTTGSF	SNPNATSSSS
	SPTQPTTGSF	PTTNSTTNSA	PTTQPTTEPT
	PTTNSTTNSA	VSSLPTTNST	SPTQPTTGSF
	VSSLPTTNST	QPTQPTTQLP	PTTNSTTNSA
	QPTQPTTQLP	PTTEPTTQPT	PTTEPTTQPT
	EGKVATTVIS	EGKVATTVIS	EGKVATTVIS
	GKVATTVISK	GKVATTVISK	GKVATTVISK
	TTDEPTTQPT	TTDEPTTQPT	TTDEPTTQPT
	PTQPTTGSFC	PTQPTTGSFC	TDEPTTQPTT
	PTDSPTQPTT	TTQPTTEPTT	PTQPTTGSFC
	PVTLCSDLES	PTQPTTQLPT	PTDSPTQPTT
	PILEVSSLPT	PVTLCSDLES	PVTLCSDLES
	PTTEPTTQPT	PTTQPTTEPT	SATKITANTT
		PTDSPTQPTT	TTEPTTQPTI

### Sheet: Unique mod sites
	SmE	IMPa	OgpA
	27	27	27		implied
	47	28	29
	48	31	31
	63	47	47
	67	48	48
	71	64	64
	72	67	71
	74	71	72
	76	72	76
	79	74	79
	83	76	83
	87	79	87
	88	82	88
	91	83	95
	92	87	96
	95	88	99
	96	91	103
	99	92	106
	103	95	107
	106	96	111
	107	99	113
	111	103	115
	113	106	118
	115	107	119
	118	111	131
	119	113
	131	115
		118
		119
		131

### Sheet: Unique glycansite combo
	SmE	IMPa	OgpA
	27[H1N1]	27[N1]	27[N1]
	27[H1N1A1]	27[H1N1]	27[H1N1]
	27[H1N1A2]	27[H1N1A1]	27[H1N1A1]
	27[H2N2A1]	27[H1N1A2]	31[H1N1A1]
	27[H2N2A2]	27[H2N2A1]	47[H1N1A1]
	47[H1N1A1]	27[H2N2A2]	47[H1N1A2]
	47[H1N1A2]	28[H1N1A1]	48[H1N1A1]
	47[H2N2A1]	31[H1N1A1]	48[H1N1A2]
	47[H2N2A2]	31[H1N1A2]	48[H2N2A2]
	48[H1N1A1]	47[H1N1A1]	48[H2N2A2F1]
	48[H1N1A2]	47[H1N1A2]	64[H1N1]
	48[H2N2A2]	48[H1N1A1]	64[H1N1A1]
	48[H2N2A2F1]	48[H1N1A2]	71[H1N1A1]
	67[H1N1A1]	48[H2N2A2]	71[H2N2A2]
	71[H1N1A1]	48[H2N2A2F1]	72[H1N1A1]
	71[H2N2A2]	64[H1N1]	76[H1N1A1]
	72[H1N1A1]	64[H1N1A1]	79[H1N1A1]
	74[H1N1A1]	64[H1N1A2]	83[H1N1A1]
	76[H1N1A1]	67[H1N1A1]	83[H1N1A2]
	76[H1N1A2]	71[H1N1A1]	95[H1N1A1]
	76[H2N2A1]	71[H2N2A2]	96[H1N1A1]
	76[H2N2A2]	72[H1N1A1]	99[H1N1A1]
	79[H1N1A1]	74[H1N1A1]	103[H1N1A1]
	83[H1N1A1]	76[H1N1A1]	103[H1N1A2]
	83[H1N1A2]	76[H1N1A2]	106[H1N1A1]
	87[H1N1A1]	76[H2N2A1]	107[H1N1A1]
	88[H1N1A1]	76[H2N2A2]	111[H1N1A1]
	91[H1N1A1]	79[H1N1A1]	118[H1N1A1]
	92[H2N2A2]	83[H1N1]
	96[N1]	83[H1N1A1]
	96[H1N1A1]	83[H1N1A2]
	96[H1N1A2]	88[H1N1A1]
	96[H2N2A2]	91[H1N1A1]
	99[H1N1A1]	96[H1N1A1]
	99[H1N1A2]	99[H1N1A1]
	99[H2N2A2]	99[H1N1A2]
	103[H1N1A1]	99[H2N2A2]
	106[H1N1A1]	103[H1N1A1]
	106[H2N2A2]	103[H1N1A2]
	107[H1N1A1]	106[H1N1A1]
	107[H1N1A2]	107[H1N1A1]
	107[H2N2A2]	111[H1N1A1]
	111[H1N1]	111[H1N1A2]
	111[H1N1A1]	118[H1N1A1]
	111[H1N1A2]	118[H1N1A2]
	118[H1N1A1]
	118[H1N1A2]

### Sheet: SmE glycoforms
Localization	Mod Site(s)	Unlocalized
(t)An(tt)DEPt	87[H1N1A1]	H3N3A3		124
GEGKVAt	47[H1N1A1]
GEGKVAt	47[H1N1A2]
GEGKVAt	47[H2N2A1]
GEGKVAt	47[H2N2A2]
GEGKVATtVISK	48[H1N1A1]
GEGKVAtTVISK	47[H1N1A2]
GEGKVATtVISK	48[H1N1A2]
GEGKVATTVISK		H2N2A1
GEGKVAttVISK	47[H1N1A1];48[H1N1A1]
GEGKVATtVISK	48[H2N2A2F1]
GEGKVATTVISK		H2N2A3
GEGKVATTVISK		H2N2A2
ItAnT	79[H1N1A1]
ITAnTtDEP	83[H1N1A1]	H1N1A1
ITAnTtDEP	83[H1N1A2]
ITAnTTDEPT		H2N2A2
ItAnTTDEPT	79[H1N1A1]	H3N3A3
ITAnTTDEPTTQP		H2N2A2
ITAnTTDEPTTQPT		H3N3A3
ITAnTTDEPTTQPT		H3N3A4
ITAnTTDEPTTQPT		H4N4A4
mLFVEPILEVSSLPTTnS		H1N1A1
mLFVEPILEVSSLPTTnST		H2N2A2
nATSSSSQDPESLQDRGEGK		H1N1A1
NPnATSSSSQDaESLQDR	27[H1N1A1]
NPnATSSSSQDaESLQDR		H2N2A2
NPnATSSSSQDPESLQDR		H1N1A1
NPnATSSSSQDPESLQDR		H1N1A2
NPnATSSSSQDPESLQDR		H2N2A1
NPnAtSSSSQDPESLQDRGEGK	27[H1N1A1]
sATKITAnT	74[H1N1A1]
tDEP	83[H1N1A1]
tDEPT	83[H1N1A1]
TDEPTTQP		H3N3A3
tDSPTQPT	111[H1N1A1]
tDSPTQPt	111[H1N1A1];118[H1N1A1]
TDSPTQPT		H2N2A3
tDSPTQPt	111[H1N1A1];118[H1N1A2]
tDSPTQPT	111[H1N1A2]
TDSPTQPT		H3N3A3
TDSPTQPT		H2N2A2
TDSPTQPT		H2N2A2
TDSPTQPT		H2N2A2
TEPTTQP		H3N3A3
tEPTTQPtIQP	92[H2N2A2];99[H2N2A2]
tIQP	99[H1N1A1]
tIQP	99[H1N1A2]
tIQP	99[H2N2A2]
tIQPtQP	99[H1N1A1];103[H1N1A1]
tIQPtQPT	99[H1N1A1];103[H1N1A1]
tIQPtQPt	99[H1N1A1];103[H1N1A1];106[H1N1A1]
TIQPTQPT		H3N3A4
TIQPTQPTTQLP		H4N4A4
TIQPTQPTTQLP		H3N3A3
tKITAnT	76[H2N2A2]
tKItAnT	76[H1N1A1];79[H1N1A1]
tKITAnT	76[H1N1A1]
tKITAnT	76[H1N1A2]
tKITAnT	76[H2N2A1]
tKITAnTtDEP	76[H1N1A1];83[H1N1A1]
TKITAnTTDEP		H2N2A3
tN(s)A(t)KITAnT	72[H1N1A1]	H1N1A2
tNSATKItAnT	72[H1N1A1];79[H1N1A1]
TNSATKITAnT		H1N1A1
TNSATKITAnT		H1N1A2
TNSATKITAnTTDEP		H2N2A2
TNSATKITAnTTDEP		H3N3A3
tQLP	107[H1N1A1]
tQLP	107[H1N1A2]
tQLP	107[H2N2A2]
tQLPtDSP	107[H1N1A1];111[H1N1A1]
TQLPTDSP		H2N2A3
TQLPTDSP		H3N3A4
TQLPTDSP		H3N3A4
TQLPTDSP		H3N3A3
tQLPtDSPTQP	107[H1N1A2];111[H1N1]
tQLPtDSPTQP	107[H1N1A1];111[H1N1A2]
TQLPTDSPTQP		H3N3A3
TQLPTDSPTQP		H3N3A4
tQPt	88[H1N1A1]; 91[H1N1A1]
tQPt	96[H1N1A1]; 99[H1N1A1]
tQPt	103[H1N1A1]; 106[H1N1A1]
tQPtIQP	96[H1N1A1];99[H1N1A1]
tQPtIQP	96[H1N1A1];99[H1N1A2]
tQPtIQP	96[N1];99[H1N1A1]
tQPtIQP	96[H1N1A2];99[H1N1A2]
TQPTIQP		H2N2A1
TQPTIQP		H3N3A3
tQPTIQPTQPt	96[H2N2A2];106[H2N2A2]
tQPTtQLP	103[H1N1A1];107[H1N1A1]
tQPttQLP	103[H1N1A1];106[H1N1A1];107[H1N1A1]
TQPTTQLP		H3N3A4
TQPTTQLPTDSP		H4N4A4
tSSSSQDAESLQDR	27[H1N1A1]
tSSSSQDPESLQDR	27[H1N1A1]
tSSSSQDPESLQDR	27[H1N1A2]
tSSSSQDPESLQDR	27[H2N2A1]
tSSSSQDPESLQDR	27[H2N2A2]
tSSSSQDPESLQDR	27[H1N1]
TSSSSQDPESLQDR		H2N2A3
tSSSSQDPESLQDRGEGK	27[H1N1A1]
TTEPTTQP		H3N3A3
tTGSFCPGPVTLC	118[H1N1A2]
tTGSFCPGPVTLC	118[H1N1A1]
tTNSATK	71[H1N1A1]
tTNSATKI	71[H1N1A1]
tTNSATKITAnT	71[H2N2A2]	H2N2A2
tTNSATKITAnT	71[H1N1A1]
tTnSTTNSA	67[H1N1A1]
TTQLP		H2N2A1
TTQLP		H2N2A2
tTVISK	47[H1N1A1]
tVISK	48[H1N1A1]
tVISK	48[H1N1A2]
TVISK		H2N2A2
TVISK		H2N2A2F1
tVISKmLFVEPILEV	48[H1N1A1]
VATtVISK	48[H1N1A1]
VATtVISK	48[H1N1A2]
VATtVISK	48[H2N2A2]
VATtVISK	48[H2N2A2F1]
VAttVISK	47[H1N1A2];48[H1N1A1]
VAttVISK	47[H1N1A2];48[H1N1A2]

### Sheet: IMPa glycoforms
Localization	Mod Site(s)	Unlocalized
GEGKVATtVISK	48[H1N1A1]			116
GEGKVAtTVISK	47[H1N1A1]
GEGKVAtTVISK	47[H1N1A2]
GEGKVATtVISK	48[H1N1A2]
GEGKVATTVISK		H2N2A1
GEGKVAttVISK	47[H1N1A1];48[H1N1A1]
GEGKVATtVISK	48[H2N2A2F1]
GEGKVATTVISK		H2N2A2
ItAnT	79[H1N1A1]
ITAnTtDEP	83[H1N1]	H1N1
ITAnTtDEP	83[H1N1A1]	H1N1A1
ITAnTtDEP	83[H1N1A2]
ITAnTTDEP		H2N2A2
ITAnTTDEPT		H1N1A1
ITAnTTDEPT		H1N1A2
mLFVEPILEVSSLPTTnS		H1N1A1
nATSSSSQDPESLQDRGEGK		H1N1A1
NPnATSSSSQDaESLQDR	27[H1N1A1]
NPnATSSSSQDaESLQDR		H2N2A2
NPnATSSSSQDPESLQDR		H1N1A1
NPnATSSSSQDPESLQDR		H1N1A2
NPnATSSSSQDPESLQDR		H2N2A1
NPnAtSSSSQDPESLQDRGEGK	27[H1N1A1]
sATKITAnT	74[H1N1A1]
sLPTTnS	64[H1N1]
sLPTTnS	64[H1N1A1]
sLPTTnS	64[H1N1A2]
SLPTTnS		H2N2A2
SLPTTnST		H1N1A1
SLPTTnST		H1N1A2
SLPTTnST		H2N2A2
SLPTTnST		H2N2A2
SLPTTnSTTNSA		H1N1A1
sQDPESLQDR	31[H1N1A2]
sQDPESLQDRGEGK	31[H1N1A1]
sSSSQDPESLQDR	28[H1N1A1]
SSSSQDPESLQDRGEGK		H1N1A1
tDEP	83[H1N1A1]
tDEPT	83[H1N1A1]
tDSPTQPT	111[H1N1A1]
TDSPTQPT		H2N2A3
tDSPTQPT	111[H1N1A2]
TDSPTQPT		H3N3A3
TDSPTQPT		H2N2A2
TDSPTQPT		H2N2A2
tIQP	99[H1N1A1]
tIQP	99[H1N1A2]
tIQP	99[H2N2A2]
tIQPtQP	99[H1N1A1];103[H1N1A1]
tIQPtQP	99[H1N1A1];103[H1N1A2]
tIQPtQP	99[H1N1A2];103[H1N1A2]
TIQPTQPTTQLP		H4N4A4
TIQPTQPTTQLP		H3N3A3
tKITAnT	76[H2N2A2]
tKItAnT	76[H1N1A1];79[H1N1A1]
tKITAnT	76[H1N1A1]
tKITAnT	76[H1N1A2]
tKITAnT	76[H2N2A1]
tKITAnTtDEP	76[H1N1A1];83[H1N1A1]
TKITAnTTDEP		H2N2A3
tNSATKItAnT	72[H1N1A1];79[H1N1A1]
TNSATKITAnT		H1N1A1
TNSATKITAnT		H1N1A2
TNSATKITAnTTDEP		H2N2A2
TNSATKITAnTTDEP		H3N3A3
tQPt	88[H1N1A1]; 91[H1N1A1]
tQPt	96[H1N1A1]; 99[H1N1A1]
tQPt	103[H1N1A1]; 106[H1N1A1]
tQPTtQLP	103[H1N1A1];107[H1N1A1]
tQPttQLP	103[H1N1A1];106[H1N1A1];107[H1N1A1]
TQPTTQLP		H3N3A4
tSSSSQDAESLQDR	27[H1N1A1]
tSSSSQDPESLQDR	27[H1N1A1]
tSSSSQDPESLQDR	27[H1N1A2]
tSSSSQDPESLQDR	27[H2N2A1]
tSSSSQDPESLQDR	27[N1]
tSSSSQDPESLQDR	27[H2N2A2]
tSSSSQDPESLQDR	27[H1N1]
TSSSSQDPESLQDR		H2N2A3
tSSSSQDPESLQDRGEGK	27[H1N1]
tSSSSQDPESLQDRGEGK	27[H1N1A1]
tSSSSQDPESLQDRGEGK	27[H1N1A2]
tTGSFCPGPVTLC	118[H1N1A2]
tTGSFCPGPVTLC	118[H1N1A1]
tTNSATK	71[H1N1A1]
tTNSATKITAnT	71[H2N2A2]	H2N2A2
tTNSATKITAnT	71[H1N1A1]
TTNSATKITAnT		H2N2A3
TTNSATKITAnT		H3N3A3
tTnSTTNSA	67[H1N1A1]
TTQLP		H1N1A2
TTQLP		H2N2A1
TTQLP		H2N2A1
TTQLP		H2N2A4
TTQLP		H3N3A3
TTQLP		H2N2A2
TTQLP		H2N2A2
TTQLP		H2N2A3
TTQPTIQP		H3N3A4
tTVISK	47[H1N1A1]
ttVISK	47[H1N1A1];48[H1N1A1]
ttVISK	47[H1N1A2];48[H1N1A1]
tTVISK	47[H1N1A2]
ttVISK	47[H1N1A2];48[H1N1A2]
ttVISK	47[H1N1A1];48[H1N1A2]
tVISK	48[H1N1A1]
tVISK	48[H1N1A2]
TVISK		H2N2A2
TVISK		H2N2A2F1
tVISKmLFVEPILEVS	48[H1N1A1]
VATtVISK	48[H1N1A1]
VATtVISK	48[H1N1A2]
VATtVISK	48[H2N2A2]
VATtVISK	48[H2N2A2F1]
VAttVISK	47[H1N1A2];48[H1N1A1]
VAttVISK	47[H1N1A2];48[H1N1A2]

### Sheet: OgpA glycoforms
Localization	Mod Site(s)	Unlocalized
(tt)QLPtD	111[H1N1A1]	H2N2A2		82
GEGKVATtVISK	48[H1N1A1]
GEGKVAtTVISK	47[H1N1A2]
GEGKVATtVISK	48[H1N1A2]
GEGKVATTVISK		H2N2A1
GEGKVAttVISK	47[H1N1A1];48[H1N1A1]
GEGKVATtVISK	48[H2N2A2F1]
GEGKVATTVISK		H2N2A3
GEGKVATTVISK		H2N2A2
ItAnT	79[H1N1A1]
ITAnTtDEP	83[H1N1A1]	H1N1A1
ITAnTtDEP	83[H1N1A2]
ITAnTTDEPT		H1N1A1
ITAnTTDEPT		H1N1A2
ITAnTTDEPTTQP		H2N2A2
mLFVEPILEVSSLPTTnS		H1N1A1
nATSSSSQDPESLQDRGEGK		H1N1A1
NPnATSSSSQDaESLQDR	27[H1N1A1]
NPnATSSSSQDaESLQDR		H2N2A2
NPnATSSSSQDPESLQDR		H1N1A1
NPnATSSSSQDPESLQDR		H1N1A2
NPnATSSSSQDPESLQDR		H2N2A1
NPnAtSSSSQDPESLQDRGEGK	27[H1N1A1]
sLPTTnS	64[H1N1]
sLPTTnS	64[H1N1A1]
SLPTTnST		H1N1A1
SLPTTnSTTNSA		H2N2A2
SLPTTnSTTNSA		H3N3A3
SPTQP		H2N2A2
sQDPESLQDRGEGK	31[H1N1A1]
SSSQDPESLQDRGEGK		H1N1A1
SSSSQDPESLQDRGEGK		H1N1A1
tDEP	83[H1N1A1]
tDEPT	83[H1N1A1]
TDEPTTQP		H3N3A3
tDSPTQPT	111[H1N1A1]
TDSPTQPT		H3N3A3
TDSPTQPT		H2N2A2
tIQP	99[H1N1A1]
tIQPtQP	99[H1N1A1];103[H1N1A1]
tIQPtQP	99[H1N1A1];103[H1N1A2]
tKItAnT	76[H1N1A1];79[H1N1A1]
tKITAnT	76[H1N1A1]
TKITAnTTDEP		H2N2A3
TNSATKITAnT		H1N1A1
tQLPtDSP	107[H1N1A1];111[H1N1A1]
tQPTtQLP	103[H1N1A1];107[H1N1A1]
tQPttQLP	103[H1N1A1];106[H1N1A1];107[H1N1A1]
TQPTTQLP		H3N3A4
TQPTTQLPTDSP		H4N4A4
tSSSSQDAESLQDR	27[H1N1A1]
tSSSSQDPESLQDR	27[H1N1A1]
tSSSSQDPESLQDR	27[N1]
tSSSSQDPESLQDR	27[H1N1]
TSSSSQDPESLQDR		H2N2A3
tSSSSQDPESLQDRGEGK	27[H1N1]
tSSSSQDPESLQDRGEGK	27[H1N1A1]
TTEPTTQP		H3N3A3
tTGSFCPGPVTLC	118[H1N1A1]
tTNSATK	71[H1N1A1]
ttNSATKI	71[H1N1A1];72[H1N1A1]
tTNSATKI	71[H1N1A1]
tTNSATKITAnT	71[H2N2A2]	H2N2A2
tTNSATKITAnT	71[H1N1A1]
TTNSATKITAnT		H2N2A3
TTNSATKITAnT		H3N3A3
TTQLP		H2N2A2
TTQLP		H2N2A3
TTQLPTDSP		H3N3A3
ttQPtIQP	95[H1N1A1];96[H1N1A1];99[H1N1A1]
TTQPTIQP		H3N3A4
tTVISK	47[H1N1A1]
ttVISK	47[H1N1A1];48[H1N1A1]
ttVISK	47[H1N1A1];48[H1N1A2]
tVISK	48[H1N1A1]
tVISKmLFVEPILEVS	48[H1N1A1]
VATtVISK	48[H1N1A1]
VATtVISK	48[H1N1A2]
VATtVISK	48[H2N2A2]
VATtVISK	48[H2N2A2F1]
VAttVISK	47[H1N1A2];48[H1N1A1]
VAttVISK	47[H1N1A2];48[H1N1A2]
