## Supplemental Table 4 for "Glycoproteomic landscape and structural dynamics of TIM family immune checkpoints enabled by mucinase SmE"

### Sheet: TIM3
RT	Start	End	Localization	Modsite(s)	Unlocalized	SmE	IMPa	OgpA	Trypsin	mz	z	MH	ppm	R138/144	N-term	C-term
46.59	143	150	DFtAAFPR	145[N1A1]		33300000	19100000	16400000	18000000	473.548	3	1418.63	-1.34	1.08134
46.5	143	150	DFtAAFPR	145[H1N1A1]		228000000	60400000	88200000	170000000	527.566	3	1580.68	-0.86	0.959
43.41	143	150	DFtAAFPR	145[N1]		364000000	10900000	118000000	301000000	564.271	2	1127.54	-1.42	0.784152
45.82	143	150	DFtAAFPR	145[H1N2A1]		319000000	219000000	244000000	215000000	595.259	3	1783.76	-0.99	4.53376
38.53	143	150	DFtAAFPR	145[H2N2F1]		102000000	75400000	65100000	73600000	600.931	3	1800.78	-1.28	6.34356
53.28	143	150	DFtAAFPR	145[H1N1A2]		15600000000	12600000000	10500000000	12700000000	624.598	3	1871.78	-0.24	1.19156
41.03	143	150	DFtAAFPR	145[H1N1]		380000000	13200000	10400000	222000000	645.298	2	1289.59	-0.79	0.961842
45.2	143	150	DFtAAFPR	145[H2N2A1]		1210000000	674000000	843000000	861000000	649.277	3	1945.82	-0.57	8.454
41.52	143	150	DFtAAFPR	145[N2]		3580000000	2320000000	1930000000	2380000000	665.811	2	1330.62	-1.2	0.870573
44.19	143	150	DFtAAFPR	145[H2N2A1F1]		5840000000	4160000000	4000000000	4840000000	697.962	3	2091.87	-1.74	11.6484
41.21	143	150	DFtAAFPR	145[H1N1F1]		158000000	119000000	ND	145000000	718.326	2	1435.65	-1.59	1.03021
52.32	143	150	DFtAAFPR	145[H2N2A2]		22800000000	17900000000	19100000000	21200000000	746.308	3	2236.91	-1.48	9.78154
39.62	143	150	DFtAAFPR	145[H1N2]		26200000	20400000	18500000	17300000	746.838	2	1492.67	0.15	4.40554
51.07	143	150	DFtAAFPR	145[H2N2A2F1]		1000000000	380000000	688000000	666000000	794.994	3	2382.97	-1.09
39.18	143	150	DFtAAFPR	145[H2N2]		272000000	174000000	167000000	191000000	827.863	2	1654.72	-1.33	14.7822
58.29	143	150	DFtAAFPR	145[H2N2A3]		659000000	461000000	388000000	445000000	843.34	3	2528.01	-0.8	2.6319
17.12	194	200	DSGAtIR	198[N1]		650000000	317000000	446000000	516000000	461.727	2	922.447	-0.758851	0.902191
15.74	194	200	DSGAtIR	198[H1N1]		170000000	204000000	1950000	75600000	542.753	2	1084.5	-1.01	0.865087
25.89	194	200	DSGAtIR	198[H1N1A2]		1170000000	747000000	791000000	677000000	556.235	3	1666.69	-1.08	1.04266
16.86	194	200	DsGAtIR	195[N1];198[N1]		2300000000	1450000000	1700000000	2190000000	563.266	2	1125.53	-1.33
17.41	194	200	DSGAtIR	198[N2]		2280000000	1420000000	1590000000	2150000000	563.267	2	1125.53	-0.621931	0.765247
20.84	194	200	DSGAtIR	198[H1N3A1]		3040000000	3170000000	2350000000	3150000000	594.589	3	1781.75	-1.23
15.6	194	200	DSGAtIR	198[H1N1F1]		100000000	101000000	46300000	129000000	615.782	2	1230.56	-1.3	1.01785
19.97	194	200	DSGAtIR	198[H2N2A1F1]		2560000000	1950000000	2580000000	2770000000	629.6	3	1886.79	-0.371001	11.9814
16.29	194	200	DSGAtIR	198[H1N2]		62197161	64441666	44181932	69590647	644.292	2	1287.58	-1.48	0.949466
20.8	194	200	DsGAtIR	195[N1];198[N2]		ND	33500000	ND	ND	664.805	2	1328.61	-1.98	2.088
25.65	194	200	DSGAtIR	198[H2N2A2]		7370000000	6130000000	7100000000	6840000000	677.946	3	2031.82	-0.541386	12.5429
26	194	200	DSGAtIR	198[H1N1A1]		475000000	421000000	462000000	230000000	688.3	2	1375.6	-2.11	1.00586
19.96	194	200	DSGAtIR	198[H1N2F1]		12237168	18090819	20931257	19704584	717.322	2	1433.64	-0.42	9.74757
25.22	194	200	DSGAtIR	198[H2N2A2F1]		235000000	197000000	194000000	230000000	726.631	3	2177.88	-1.42
15.64	194	200	DsGAtIR	195[N1];198[H1N2]		104000000	135000000	99500000	137000000	745.832	2	1490.66	-1.95	2.14241
20.47	194	200	DSGAtIR	198[H1N2A1]		859846106	767188072	569127024	813009448	789.84	2	1578.67	-1.46	1.12416
15.36	194	200	DSGAtIR	198[H2N2F1]		35500000	30200000	27000000	60500000	798.348	2	1595.69	-0.752026	14.1207
25.84	194	200	DSGAtIR	198[H2N2A1]		188402058	193344372	149634416	171421625	870.867	2	1740.73	-0.98	20.3942
26.54	194	200	DsGAtIR	195[N1];198[H1N2A1]		50700000	43300000	41800000	45600000	891.381	2	1781.75	0.39	2.18473
15.07	156	163	GHGPAEtQ	162[H1N1A1]		ND	ND	1450000	ND	726.797	2	1452.59	0.0688427	2.14628		PAETQTLGSL
22.55	156	166	GHGPAEtQtLG	162[N1];164[N1]		ND	2990000	ND	ND	737.338	2	1473.67	-0.61072	1.07554		TQTLGSLPDI
31.13	156	166	GHGPAETQTLG		H1N1A2	ND	7450000	ND	ND	1007.92	2	2014.83	-1.14153	1.28356		TQTLGSLPDI
25.55	188	197	LANDLRDsGA	195[N1]		ND	14200000	1190000	ND	617.799	2	1234.59	-0.728986	0.849179		RDSGATIRIG
32.66	188	197	LANDLRDsGA	195[H1N1A2]		15800000	214000000	ND	ND	660.283	3	1978.83	-0.758022	1.26454		RDSGATIRIG
32.65	188	197	LANDLRDsGA	195[H1N1A1]		ND	3890000	ND	ND	844.372	2	1687.74	-1.36277	0.876803		RDSGATIRIG
30.18	188	200	LANDLRDSGAtIR	198[N1]		23200000	7280000	7600000	5270000	535.612	3	1604.82	-0.810058	0.930931
29.95	188	200	LANDLRDSGAtIR	198[H1N1]		14500000	7310000	ND	10100000	589.63	3	1766.88	-0.396179	0.933117
29.46	188	200	LANDLRDSGAtIR	198[N2]		100000000	28900000	32800000	25800000	603.305	3	1807.9	-0.995629	0.959233
30.45	188	200	LANDLRDsGAtIR	195[N1];198[N1]		183000000	138000000	163000000	165000000	603.306	3	1807.9	-0.497814	0.993582
29.44	188	200	LANDLRDsGAtIR	195[N1];198[H1N1]		ND	14800000	ND	16300000	657.322	3	1969.96	-1.82745	1.2118
29.94	188	200	LANDLRDsGAtIR	195[H1N1];198[N1]		10700000	9150000	ND	ND	657.322	3	1969.96	-1.82745	1.2118
29.47	188	200	LANDLRDsGAtIR	195[N1];198[N2]		8570000	ND	6990000	6470000	670.998	3	2010.98	-0.696177	0.951118
36.79	188	200	LANDLRDSGAtIR	198[H2N2A2]		4160000000	1570000000	2440000000	2530000000	679.305	4	2714.2	-0.847395	9.27427
33.59	188	200	LANDLRDSGAtIR	198[H1N1A1]		194000000	75700000	85900000	108000000	686.661	3	2057.97	-1.06901	1.14504
30.18	188	200	LANDLRDSGATIR		H1N3	5470000	16900000	14300000	22900000	725.015	3	2173.03	-1.61065	1.70772
30.18	188	200	LANDLRDSGATIR		H1N3	4590000	13100000	25700000	22400000	725.016	3	2173.03	-0.506205	2.4893
32.46	188	200	LANDLRDSGAtIR	198[H1N2A1]		51400000	29900000	41000000	36600000	754.355	3	2261.05	-0.530727	2.24475
29.16	188	200	LANDLRDSGAtIR	198[H2N2F1]		18500000	9340000	11400000	13800000	760.026	3	2278.07	-1.14132	9.86822
28.67	188	200	LANDLRDSGAtIR	198[H1N3F1]		133000000	15000000	95200000	85700000	773.701	3	2319.09	-1.72481	1.44349
37.95	188	200	LANDLRDSGAtIR	198[H1N1A2]		6800000000	2910000000	2950000000	3510000000	783.693	3	2349.07	-0.936542	100000000
37.29	188	200	LANDLRDSGAtIR	195[H1N1A2]		7790000000	ND	3570000000	4350000000	783.694	3	2349.07	-0.17028	1.71037
47.93	188	200	LANDLRDsGATIR	198[H1N1A2]		169000000	55300000	76600000	83300000	783.694	3	2349.07	-0.17028	100000000
32.79	188	200	LANDLRDSGAtIR	198[H2N2A1]		55400000	35100000	30600000	49100000	808.372	3	2423.1	-0.866657	12.7003
32.84	188	200	LANDLRDSGAtIR	198[H1N3A1]		903000000	555000000	442000000	663000000	822.047	3	2464.13	-1.54213	2.13228
41.58	188	200	LANDLRDSGATIR		H2N2A4	1260000000	588000000	986000000	1070000000	824.852	4	3296.39	-0.576388	0.929228
35.71	188	200	LANDLRDsGAtIR	195[N1];198[H1N1A2]		170000000	132000000	116000000	116000000	851.386	3	2552.15	-0.940385	1.87832
31.36	188	200	LANDLRDSGAtIR	198[H2N2A1F1]		1340000000	525000000	752000000	602000000	857.058	3	2569.16	-0.895234	10.6752
32.32	188	200	LANDLRDSGAtIR	198[H1N3A1F1]		2231614061	907000000	973000000	1350000000	870.733	3	2610.19	-1.18765	2.03587
40.86	188	200	LANDLRDsGAtIR	195[H1N1A2];198[H2N2A2]		2440000000	1570000000	1590000000	1770000000	916.135	4	3661.52	-0.846642	5.39302
36.41	188	200	LANDLRDSGAtIR	198[H2N2A2F1]		72700000	42900000	40600000	49500000	954.09	3	2860.26	-0.699238	6.61725
37.46	188	200	LANDLRDSGATIR		H2N2A3	19300000	15900000	55500000	73200000	1002.43	3	3005.29	-1.79683	1.49563
31.87	188	200	LANDLRDSGATIR		H3N3A1F2	31600000	22300000	18500000	24700000	1027.45	3	3080.35	-1.55826	9.2636
34.43	188	200	LANDLRDSGATIR		H2N4A2	117000000	132000000	109000000	100000000	1040.79	3	3120.36	-0.993476	2.4893
30.79	127	138	LVIKPAKVtPAP	135[N1]		ND	ND	934004	ND	479.628	3	1436.87	-0.974339			VTPAPTRQRD
30.97	127	138	LVIKPAKVtPAP	135[H1N1]		ND	4861966	23242782	ND	533.646	3	1598.92	-0.31271			VTPAPTRQRD
29.98	127	138	LVIKPAKVtPAP	135[H1N2]		ND	ND	1328136	ND	601.339	3	1802	-0.8879			VTPAPTRQRD
33.79	127	138	LVIKPAKVtPAP	135[H1N1A1]		ND	11906709	44990471	ND	630.678	3	1890.02	-1.21692			VTPAPTRQRD
29.64	127	138	LVIKPAKVtPAP	135[H2N2]		ND	2916046	19165047	ND	655.356	3	1964.06	-0.967385			VTPAPTRQRD
32.39	127	138	LVIKPAKVtPAP	135[H1N2A1]		ND	ND	3862412	ND	698.371	3	2093.1	-0.621089			VTPAPTRQRD
36.5	127	138	LVIKPAKVtPAP	135[H1N1A2]		38281828	282623753	247024180	12308148	727.709	3	2181.12	-1.19205			VTPAPTRQRD
32.14	127	138	LVIKPAKVtPAP	135[H2N2A1]		ND	10265795	11547776	ND	752.389	3	2255.15	-0.576458			VTPAPTRQRD
36.29	127	138	LVIKPAKVtPAP	135[H1N1A2]		ND	5477959	ND	ND	849.421	3	2546.25	-0.0392735			VTPAPTRQRD
32.04	127	142	LVIKPAKVtPAPTLQR	135[N1]		243000000	67600000	27600000	114000000	484.546	4	1935.16	-1.14
32.08	127	142	LVIKPAKVtPAPTLQR	135[H1N1]		5450000000	1600000000	693000000	2740000000	525.059	4	2097.22	-1.05
32.97	127	142	LVIKPAKVtPAPTLQR	135[N2]		27200000	1330000	ND	ND	535.315	4	2138.24	-1.4
33.43	127	142	LVIKPAKVtPAPtLQR	135[N1];139[N1]		54600000	ND	42400000	ND	535.315	4	2138.24	-1.4
31.39	127	142	LVIKPAKVtPAPTLQR	135[H1N2]		451000000	197000000	285000000	310000000	575.829	4	2300.3	-1.3
34.87	127	142	LVIKPAKVtPAPTLQR	135[H1N1A1]		10400000000	4290000000	5730000000	6290000000	597.833	4	2388.31	-1
31.29	127	142	LVIKPAKVtPAPTLQR	135[H2N2]		7870000000	3600000000	5180000000	5260000000	616.342	4	2462.35	-1.06
31.29	127	142	LVIKPAKVtPAPTLQR	135[H1N3]		2100000000	1000000000	1420000000	1440000000	626.598	4	2503.37	-1.52
34.08	127	142	LVIKPAKVtPAPTLQR	135[H1N2A1]		3060000000	1580000000	2240000000	2070000000	648.602	4	2591.39	-1.23
37.75	127	142	LVIKPAKVtPAPTLQR	135[H1N1A2]		621000000000	326000000000	438000000000	454000000000	670.606	4	2679.41	-1.57
34.03	127	142	LVIKPAKVtPAPTLQR	135[H2N2A1]		25200000000	14200000000	20800000000	19700000000	689.116	4	2753.44	-1.16
34.03	127	142	LVIKPAKVtPAPTLQR	135[H1N3A1]		3150000000	1720000000	2400000000	2300000000	699.372	4	2794.47	-1.72
29.6	127	142	LVIKPAKVtPAPtLQR	135[H2N2];139[H1N1]		74200000	37800000	ND	45200000	707.625	4	2827.48	-1.06
30.91	127	142	LVIKPAKVtPAPtLQR	135[H1N1];139[H2N2]		60500000	ND	ND	41400000	707.625	4	2827.48	-0.5
36.61	127	142	LVIKPAKVtPAPtLQR	135[H1N1A2];139[N1]		54100000	26200000	36100000	49800000	721.376	4	2882.49	-1.73
33.59	127	142	LVIKPAKVtPAPTLQR	135[H2N2A1F1]		18400000000	9220000000	11900000000	12800000000	725.63	4	2899.5	-1.21
17.79	151	155	MLTtR	154[N1]		5348148	ND	ND	3199688	412.712	2	824.418	-0.849084
16.29	151	155	MLttR	153[N1];154[N1]		255617654	124655684	46405094	238434645	514.252	2	1027.5	-0.0973239
24.86	151	155	MLttR	153[H1N1A2];154[N2]		34096352	ND	ND	22978570	658.944	3	1974.82	-0.860838
25.69	151	161	MLttRGHGPAE	153[H1N1A2];154[N2]		904714443	ND	ND	ND	841.688	3	2523.05	-1.58538			HGPAETQTLG
26.17	151	163	MLTtRGHGPAEtQ	154[H1N1A2];162[N2]		35518861	ND	ND	ND	918.057	3	2752.16	-1.30806			PAETQTLGSL
21.5264	131	142	PAKVtPAPTLQR	135[H2N2]		6910000	ND	ND	ND	670.342	3	2009.02	-2.39
28.9357	131	142	PAKVtPAPTLQR	135[H1N1A2]		278000000	276000000	395000000	284000000	742.696	3	2226.08	-0.45
25.3479	131	142	PAKVtPAPTLQR	135[H2N2A1]		22300000	16200000	15700000	14900000	767.375	3	2300.11	-0.52
29.2661	131	142	PAKVtPAPTLQR	135[H2N2A2]		16800000	18200000	20400000	16800000	864.408	3	2591.21	0.69
36.32	177	184	stLANELR	177[N1];178[H1N1]		ND	92511216	ND	ND	1027.45	2	2053.89	-1.02245		NLTQISTLAN
23.29	145	150	tAAFPR	145[N1]		ND	ND	176764466	ND	433.224	2	865.441	-0.808836		RQRDFTAAFP
22.76	145	150	tAAFPR	145[H1N1]		ND	ND	227919775	ND	514.25	2	1027.49	-0.291973		RQRDFTAAFP
23.75	145	150	tAAFPR	145[N2]		ND	ND	246291446	ND	534.764	2	1068.52	-0.280762		RQRDFTAAFP
22.86	145	150	tAAFPR	145[H1N1F1]		ND	ND	238096158	ND	587.279	2	1173.55	-0.852114		RQRDFTAAFP
28.62	145	150	tAAFPR	145[H1N1A1]		21934435	ND	464629648	ND	659.798	2	1318.59	-0.682548		RQRDFTAAFP
26.27	145	150	tAAFPR	145[H2N2A1F1]		156881285	ND	ND	ND	915.392	2	1829.78	-1.31163		RQRDFTAAFP
24.49	178	184	tLANELR	178[N1]		ND	ND	100452977	ND	510.272	2	1019.54	-0.196168		LTQISTLANE
23.04	178	184	tLANELR	178[H1N1]		7894238	ND	215776003	ND	591.298	2	1181.59	-0.507791		LTQISTLANE
24.08	178	187	tLANELRDSR	178[N1]		ND	ND	5825790	ND	459.904	3	1377.7	0.14517		LTQISTLANE
23.65	178	187	tLANELRDSR	178[H1N1]		ND	ND	8477766	ND	513.922	3	1539.75	0.519565		LTQISTLANE
20.11	135	142	tPAPTLQR	135[H1N1]		ND	ND	6880000000	ND	624.819	2	1248.63	-0.64		KPAKVTPAPT
51.31	135	150	TPAPTLQRDFtAAFPR	145[H1N1A2]	H1N1	ND	ND	155000000	ND	1034.47	3	3101.39	-0.29		KPAKVTPAPT
32.549	174	184	tQIstLANELR	174[H1N1]; 177[N1]; 178[N1]		ND	ND	107976157	ND	672.994	3	2016.97	-1.33864		PDINLTQIST
31.9198	174	184	tQIstLANELR	174[H1N1]; 177[H1N1]; 178[N1]		ND	ND	69657510	ND	727.012	3	2179.02	-0.550706		PDINLTQIST
45.56	174	184	tQIsTLANELR	174[H1N1];177[H1N1A2]		ND	ND	11949291	ND	853.382	3	2558.13	-1.44637		PDINLTQIST
35.4572	174	184	tQISTLANELR	174[H1N1]	N1	ND	ND	34225336	ND	907.449	2	1813.89	-0.11026		PDINLTQIST
33.5879	174	184	tQIstLANELR	174[N1]; 177[N1]; 178[N1]		ND	ND	20375546	ND	927.961	2	1854.92	-1.07822		PDINLTQIST
15.15	154	161	tRGHGPAE	154[H1N1A2]		82636364	ND	ND	ND	591.245	3	1771.72	-1.52394		PRMLTTRGHG	HGPAETQTLG
12.09	154	161	tRGHGPAE	154[H2N2A1F1]		35988013	ND	ND	ND	664.61	3	1991.82	-1.8576		PRMLTTRGHG	HGPAETQTLG
15.0984	154	161	tRGHGPAE	154[H2N2A1]		6270000	ND	ND	ND	923.384	2	1845.76	0.22		PRMLTTRGHG	HGPAETQTLG
15.03	154	161	tRGHGPAE	154[H2N2A2]		371808713	ND	ND	ND	1068.93	2	2136.86	-2.0591		PRMLTTRGHG	HGPAETQTLG
12.08	154	163	tRGHGPAETQ	154[H1N1]		ND	ND	838745	ND	473.551	3	1418.64	-0.493431		PRMLTTRGHG	PAETQTLGSL
16.96	154	163	tRGHGPAETQ	154[H1N1A2]		20230851	ND	ND	ND	667.614	3	2000.83	-1.54936		PRMLTTRGHG	PAETQTLGSL
16.91	154	163	tRGHGPAETQ	154[H2N2A2]		113759378	ND	ND	ND	789.325	3	2365.96	-1.14118		PRMLTTRGHG	PAETQTLGSL
27.9343	134	142	VtPAPTLQR	135[H1N1A1]		4470000000	3840000000	4990000000	5100000000	546.936	3	1638.8	-1.04
24.0036	134	142	VtPAPtLQR	135[N1];139[H1N2]		ND	ND	41600000	51800000	585.291	3	1753.86	-0.34
25.5529	134	142	VtPAPTLQR	135[N1]		1830000000	972000000	1400000000	1470000000	593.327	2	1185.65	-0.42
27.871	134	142	VtPAPTLQR	135[H1N2A1]		ND	47200000	56400000	49800000	614.629	3	1841.87	-0.87
32.0363	134	142	VtPAPTLQR	135[H1N1A2]		1360000000	1070000000	1550000000	1410000000	643.968	3	1929.89	-0.57
27.2751	134	142	VtPAPTLQR	135[H2N2A1]		222000000	308000000	395000000	284000000	668.647	3	2003.93	-0.95
28.2715	134	142	VtPAPTLQR	135[H1N1]		148000000	125000000	142000000	151000000	674.353	2	1347.7	-0.67
27.6838	134	142	VtPAPTLQR	135[H1N3A1]		ND	23500000	21000000	19800000	682.322	3	2044.95	-0.44
25.0357	134	142	VtPAPtLQR	135[N1];139[N1]		395000000	221000000	301000000	335000000	694.866	2	1388.73	-1.08
26.7578	134	142	VtPAPTLQR	135[H2N2A1F1]		72000000	96200000	99900000	93000000	717.333	3	2149.99	-0.28
32.1151	134	142	VtPAPTLQR	135[H2N2A2]		137000000	116000000	152000000	151000000	765.679	3	2295.02	-0.31
23.1402	134	142	VtPAPtLQR	135[N1];139[H1N1]		187000000	78400000	21900000	125000000	775.893	2	1550.78	-0.71
21.73	134	142	VtPAPtLQR	135[H1N1];139[H1N1]		337000000	216000000	ND	257000000	856.918	2	1712.83	-1.46
22.93	134	142	VTPAPTLQR		H2N2	154000000	103000000	103000000	109000000	856.918	2	1712.83	-1.46
46.44	134	144	VtPAPtLQRDF	135[H1N1A1];139[H1N1A1]		96700000	ND	ND	ND	853.043	3	2557.12	-1.8			RQRDFTAAFP
52.3248	134	150	VTPAPTLQRDFtAAFPR	145[H1N1A2]	H1N1	315000000	267000000	35800000	247000000	1067.49	3	3200.46	0
50.6798	134	150	VtPAPtLQRDFtAAFPR	135[N1];139[N1];145[H1N1A2]		95000000	98400000	ND	ND	1081.17	3	3241.49	-0.71

### Sheet: +PNGase
RT	Start	End	Localization	Modsite(s)	Unlocalized	SmE	mz	z	MH	ppm	N-term	C-term
66.42	41	55	tPAAPGNLVPVCWGK	41[H1N1A2]		130712109	838.713	3	2514.13	1.02008	LPCFYTPAAP
65.45	41	55	tPAAPGNLVPVCWGK	41[H2N2A2]		36423698	960.424	3	2879.26	0.809826	LPCFYTPAAP
78.58	164	173	tLGSLPDInL	164[H2N2A2]		450315747	786.008	3	2356.02	1.03193	PAETQTLGSL	PDINLTQIST
79.15	164	173	tLGSLPDInL	164[H1N1A2]		228713907	995.943	2	1990.88	1.50611	PAETQTLGSL	PDINLTQIST
53.82	174	184	tQISTLANELR	174[H1N1A2]		97465537	731.67	3	2193	1.03264	PDINLTQIST
63.16	162	173	tQtLGSLPDInL	162[H1N1];164[H1N1]		35001715	1001.97	2	2002.93	1.79646	HGPAETQTLG	PDINLTQIST
70.44	162	173	tQtLGSLPDInL	162[H2N2A1];164[N1]		57236164	833.038	3	2497.11	0.893647	HGPAETQTLG	PDINLTQIST
71.5	162	173	tQtLGSLPDInL	162[H1N2A1];164[N1]		84597296	779.021	3	2335.05	0.784459	HGPAETQTLG	PDINLTQIST

### Sheet: +Sia
Localization	RT	Start	End	Mod site(s)	Unlocalized	SmE	IMPa	OgpA	Trypsin	mz	z	MH	ppm	R138/144	N-term	C-term
DsRLANDLR	29.2	185	193	186[H1N1A1]		ND	6790000	5450000	4770000	572.598	3	1715.78	-1.05	100000000
MLttRGHGPAE	19.14	151	161	153[N1];154[H1N1A1]		55200000	7440000	15000000	ND	676.964	3	2028.88	-1.73	0.949218		HGPAETQTLG
MLttRGHGPAE	17.53	151	161	153[H1N1];154[H1N1A1]		70900000	ND	ND	ND	730.981	3	2190.93	-1.46	1.06131		HGPAETQTLG
MLttRGHGPAE	20.55	151	161	153[H1N1A1];154[H1N1]		ND	ND	14400000	ND	730.982	3	2190.93	-0.91	1.12728		HGPAETQTLG
MLttRGHGPAE	21.7	151	161	153[N1];154[H1N2A1]		1200000000	ND	121000000	ND	744.656	3	2231.96	-2.06	1.00085		HGPAETQTLG
MLttRGHGPAE	18.54	151	161	153[H2N2];154[H1N2]		510000000	ND	ND	ND	823.353	3	2468.05	-1.34	4.41765		HGPAETQTLG
MLttRGHGPAETQ	22.11	151	163	154[H1N1A1]		ND	ND	11700000	ND	685.639	3	2054.91	-1.7	1.05002		PAETQTLGSL
MLttRGHGPAETQ	22.62	151	163	153[H1N1A1];154[N2]		191000000	20100000	19100000	ND	821.025	3	2461.07	-1.46	0.972749		PAETQTLGSL
sLPDINL	64.09	167	173	167[H1N1A1]		ND	13100000	ND	ND	714.33	2	1427.65	-0.21	1.55391	TQTLGSLPDI	PDINLTQIST
tAAFPRML	44	145	152	145[H2N2]		23000000	ND	ND	ND	818.877	2	1636.75	-1.95509		RQRDFTAAFP	FPRMLTTRGH
tLANELRD	25.99	178	185	178[H1N1]		ND	ND	12200000	ND	648.811	2	1296.62	-0.93	0.916283	LTQISTLANE	NELRDSRLAN
TLGSLPDINL	61.71	164	173		H2N2	28400000	ND	ND	ND	886.924	2	1772.84	-0.958912		PAETQTLGSL	PDINLTQIST
tPAAPGNLVPVCWGK	52.85	41	55	41[N1]		ND	ND	12700000	ND	885.447	2	1769.89	-1.75	1.28687	LPCFYTPAAP
tPAAPGNLVPVCWGK	50.97	41	55	41[H2N2]		7010000	ND	ND	ND	766.361	3	2297.07	-2	9.28778	LPCFYTPAAP
tQtLGSLPDINL	72.96	162	173	162[H1N1A1]; 164[H1N1A1]		21400000	ND	ND	ND	862.049	3	2584.14	-1.93		HGPAETQTLG	PDINLTQIST
tQtLGSLPDINL	63.89	162	173	162[H2N2]; 164[H1N1A1]		57400000	ND	ND	ND	886.729	3	2658.18	-0.94		HGPAETQTLG	PDINLTQIST
tQtLGSLPDINL	64.79	162	173	162[H1N1A1]; 164[H2N2]		49700000	ND	ND	ND	886.729	3	2658.18	-0.94		HGPAETQTLG	PDINLTQIST
ttRGHGPAE	11.98	153	161	153[H2N2]; 154[H2N2]		120000000	ND	ND	ND	795.996	3	2385.98	-1.22		FPRMLTTRGH	HGPAETQTLG
tTRGHGPAE	15.18	153	161	153[H2N2A2]		175000000	2060000	ND	ND	746.639	3	2237.9	-0.85		FPRMLTTRGH	HGPAETQTLG
ttRGHGPAE	14.59	153	161	153[H1N1A1]; 154[H1N1A1]		38200000	ND	ND	ND	746.639	3	2237.9	-0.85		FPRMLTTRGH	HGPAETQTLG

### Sheet: Removed
Localization	RT	Start	End	Mod site(s)	Unlocalized	SmE	IMPa	OgpA	Trypsin	mz	z	MH	ppm	R138/144	Notes
KGDVSLTIENVTLADSGIYCCR	58.45	90	111		H4N5A1F2	11368528	ND	ND	ND	1180.26	4	4718.01	-0.82662		MOST LIKE N-GLYCAN BUT CAN NOT RULE OUT PRESENCE OF O-GLCYAN
KGDVSLTIENVTLADSGIYCCR	63.54	90	111		H5N5A2F1	ND	1174721	ND	ND	1257.03	4	5025.1	-2.18901		MOST LIKE N-GLYCAN BUT CAN NOT RULE OUT PRESENCE OF O-GLCYAN
KGDVSLTIENVTLADSGIYCCR	63.17	90	111		H5N6A2F1	ND	3977088	ND	ND	1307.8	4	5228.18	-1.72144
KGDVSLTIENVTLADSGIYCCR	54.45	90	111		H4N4F2	34785372	11508072	10211801	ND	1408.62	3	4223.83	2.15444		MOST LIKE N-GLYCAN BUT CAN NOT RULE OUT PRESENCE OF O-GLCYAN
MLttRGHGPAE	25.56	151	161	153[N1A1];154[H1N2A1]		252898426	ND	ND	ND	841.688	3	2523.05	-1.58538		Replaced with correct localization
LVIKPAKVtPAPTLQR	37.85	127	142	135[N1A1]		6430000000	1970000000	3300000000	3280000000	742.757	3	2226.26	-1.26		In source fragmentation of H1N1A2
DSGAtIR	25.7	194	200	198[N1A1]		373000000	175000000	254000000	234000000	607.275	2	1213.54	-0.576823	1.07924	In source fragmentation of H1N1A3
LANDLRDsGAtIR	40.86	188	200	195[H1N1A1]; 198[H2N2A3]		2440000000	1570000000	1590000000	1770000000	916.135	4	3661.52	-0.846642	5.39302	Replaced with correct localization
tQI(st)LANELR	32.52	174	184	174[H1N1]	N2	ND	ND	32182879	ND	1008.99	2	2016.97	-0.991586
tQIStLANELR	35.82	174	184	174[N1];178[N1]		1966362	ND	ND	ND	927.962	2	1854.92	-0.646929
tQI(st)LANELR	35.4	174	184	174[H1N1]	N1	ND	ND	17813972	ND	907.448	2	1813.89	-0.771822

### Sheet: Cleavage Sites
	SmE	IMPa	OgpA
	RQRDFTAAFP	NLTQISTLAN	HGPAETQTLG
	LTQISTLANE	VTPAPTRQRD	KPAKVTPAPT
	PRMLTTRGHG	TQTLGSLPDI	LPCFYTPAAP
	RDSGATIRIG	RDSGATIRIG	LTQISTLANE
	VTPAPTRQRD	FPRMLTTRGH	NELRDSRLAN
	HGPAETQTLG	HGPAETQTLG	PAETQTLGSL
	PAETQTLGSL	PAETQTLGSL	PDINLTQIST
	LPCFYTPAAP	PDINLTQIST	PRMLTTRGHG
	PDINLTQIST		RDSGATIRIG
	FPRMLTTRGH		RQRDFTAAFP
			VTPAPTRQRD

### Sheet: Unique mod sites
	SmE	IMPa	OgpA
	41	135	41
	135	139	135
	139	145	139
	145	153	145
	153	154	153
	154	162	154
	162	164	162
	164	167	174
	174	177	177
	178	178	178
	195	186	186
	198	195	195
		198	198

### Sheet: Unique glycansite combo
	SmE	IMPa	OgpA
	41[H1N1A2]	135[N1]	135[N1]
	41[H2N2A2]	135[N2]	135[H1N1]
	135[N1]	135[H1N1]	135[H1N1A1]
	135[N2]	135[H1N1A1]	135[H1N1A2]
	135[H1N1]	135[H1N1A2]	135[H1N2]
	135[H1N1A1]	135[H1N2]	135[H1N2A1]
	135[H1N1A2]	135[H1N2A1]	135[H1N3]
	135[H1N2]	135[H1N3]	135[H1N3A1]
	135[H1N2A1]	135[H1N3A1]	135[H2N2]
	135[H1N3]	135[H2N2]	135[H2N2A1]
	135[H1N3A1]	135[H2N2A1]	135[H2N2A1F1]
	135[H2N2]	135[H2N2A1F1]	135[H2N2A2]
	135[H2N2A1]	135[H2N2A2]	139[N1]
	135[H2N2A1F1]	139[N1]	139[H1N1]
	135[H2N2A2]	139[H1N1]	139[H1N2]
	139[N1]	145[N1]	145[N1]
	139[H1N1]	145[N1A1]	145[N2]
	139[H1N1A1]	145[N2]	145[N1A1]
	139[H2N2]	145[H1N1]	145[H1N1]
	145[N1]	145[H1N1A1]	145[H1N1A1]
	145[N1A1]	145[H1N1A2]	145[H1N1A2]
	145[N2]	145[H1N1F1]	145[H1N1F1]
	145[H1N1]	145[H1N2]	145[H1N2]
	145[H1N1A1]	145[H1N2A1]	145[H1N2A1]
	145[H1N1A2]	145[H2N2]	145[H2N2]
	145[H1N1F1]	145[H2N2A1]	145[H2N2A1]
	145[H1N2]	145[H2N2A1F1]	145[H2N2A1F1]
	145[H1N2A1]	145[H2N2A2]	145[H2N2A2]
	145[H2N2]	145[H2N2A2F1]	145[H2N2A2F1]
	145[H2N2A1]	145[H2N2A3]	145[H2N2A3]
	145[H2N2A1F1]	145[H2N2F1]	145[H2N2F1]
	145[H2N2A2]	153[N1]	153[N1]
	145[H2N2A2F1]	154[N2]	154[N1]
	145[H2N2F1]	162[N1]	154[H1N1]
	145[H2N2A3]	164[N1]	162[H1N1A1]
	153[N1]	177[N1]	174[N1]
	153[H1N1A2]	178[H1N1]	174[H1N1]
	154[N1]	195[N1]	177[N1]
	154[N2]	195[H1N1]	177[H1N1]
	154[H1N1A2]	195[H1N1A1]	177[H1N1A2]
	154[H2N2A1]	195[H1N1A2]	178[N1]
	154[H2N2A2]	198[N1]	178[H1N1]
	154[H2N2A1F1]	198[N2]	195[N1]
	162[N2]	198[H1N1]	195[H1N1A2]
	162[H1N1]	198[H1N1A1]	198[N1]
	162[H1N2A1]	198[H1N1A2]	198[N2]
	162[H2N2A1]	198[H1N1F1]	198[H1N1]
	164[N1]	198[H1N2]	198[H1N1A1]
	164[H1N1]	198[H1N2A1]	198[H1N1A2]
	164[H1N1A2]	198[H1N2F1]	198[H1N1F1]
	164[H2N2A2]	198[H1N3A1]	198[H1N2]
	174[H1N1A2]	198[H1N3A1F1]	198[H1N2A1]
	178[H1N1]	198[H1N3F1]	198[H1N2F1]
	195[N1]	198[H2N2A1]	198[H1N3A1]
	195[H1N1]	198[H2N2A1F1]	198[H1N3A1F1]
	195[H1N1A2]	198[H2N2A2]	198[H1N3F1]
	198[N1]	198[H2N2A2F1]	198[H2N2A1]
	198[N2]	198[H2N2F1]	198[H2N2A1F1]
	198[H1N1]		198[H2N2A2]
	198[H1N1A1]		198[H2N2A2F1]
	198[H1N1A2]		198[H2N2F1]
	198[H1N1F1]
	198[H1N2]
	198[H1N2A1]
	198[H1N2F1]
	198[H1N3A1]
	198[H1N3F1]
	198[H1N3A1F1]
	198[H2N2A1]
	198[H2N2A1F1]
	198[H2N2A2]
	198[H2N2A2F1]
	198[H2N2F1]

### Sheet: SmE glycoforms
Localization	Modsite(s)	Unlocalized
DFtAAFPR	145[N1A1]			119
DFtAAFPR	145[H1N1A1]
DFtAAFPR	145[N1]
DFtAAFPR	145[H1N2A1]
DFtAAFPR	145[H2N2F1]
DFtAAFPR	145[H1N1A2]
DFtAAFPR	145[H1N1]
DFtAAFPR	145[H2N2A1]
DFtAAFPR	145[N2]
DFtAAFPR	145[H2N2A1F1]
DFtAAFPR	145[H1N1F1]
DFtAAFPR	145[H2N2A2]
DFtAAFPR	145[H1N2]
DFtAAFPR	145[H2N2A2F1]
DFtAAFPR	145[H2N2]
DFtAAFPR	145[H2N2A3]
DSGAtIR	198[N1]
DSGAtIR	198[H1N1]
DSGAtIR	198[H1N1A2]
DsGAtIR	195[N1];198[N1]
DSGAtIR	198[N2]
DSGAtIR	198[H1N3A1]
DSGAtIR	198[H1N1F1]
DSGAtIR	198[H2N2A1F1]
DSGAtIR	198[H1N2]
DSGAtIR	198[H2N2A2]
DSGAtIR	198[H1N1A1]
DSGAtIR	198[H1N2F1]
DSGAtIR	198[H2N2A2F1]
DsGAtIR	195[N1];198[H1N2]
DSGAtIR	198[H1N2A1]
DSGAtIR	198[H2N2F1]
DSGAtIR	198[H2N2A1]
DsGAtIR	195[N1];198[H1N2A1]
LANDLRDsGA	195[H1N1A2]
LANDLRDSGAtIR	198[N1]
LANDLRDSGAtIR	198[H1N1]
LANDLRDSGAtIR	198[N2]
LANDLRDsGAtIR	195[N1];198[N1]
LANDLRDsGAtIR	195[H1N1];198[N1]
LANDLRDsGAtIR	195[N1];198[N2]
LANDLRDSGAtIR	198[H2N2A2]
LANDLRDSGAtIR	198[H1N1A1]
LANDLRDSGATIR		H1N3
LANDLRDSGATIR		H1N3
LANDLRDSGAtIR	198[H1N2A1]
LANDLRDSGAtIR	198[H2N2F1]
LANDLRDSGAtIR	198[H1N3F1]
LANDLRDSGAtIR	198[H1N1A2]
LANDLRDSGAtIR	195[H1N1A2]
LANDLRDsGATIR	198[H1N1A2]
LANDLRDSGAtIR	198[H2N2A1]
LANDLRDSGAtIR	198[H1N3A1]
LANDLRDSGATIR		H2N2A4
LANDLRDsGAtIR	195[N1];198[H1N1A2]
LANDLRDSGAtIR	198[H2N2A1F1]
LANDLRDSGAtIR	198[H1N3A1F1]
LANDLRDsGAtIR	195[H1N1A2];198[H2N2A2]
LANDLRDSGAtIR	198[H2N2A2F1]
LANDLRDSGATIR		H2N2A3
LANDLRDSGATIR		H3N3A1F2
LANDLRDSGATIR		H2N4A2
LVIKPAKVtPAP	135[H1N1A2]
LVIKPAKVtPAPTLQR	135[N1]
LVIKPAKVtPAPTLQR	135[H1N1]
LVIKPAKVtPAPTLQR	135[N2]
LVIKPAKVtPAPtLQR	135[N1];139[N1]
LVIKPAKVtPAPTLQR	135[H1N2]
LVIKPAKVtPAPTLQR	135[H1N1A1]
LVIKPAKVtPAPTLQR	135[H2N2]
LVIKPAKVtPAPTLQR	135[H1N3]
LVIKPAKVtPAPTLQR	135[H1N2A1]
LVIKPAKVtPAPTLQR	135[H1N1A2]
LVIKPAKVtPAPTLQR	135[H2N2A1]
LVIKPAKVtPAPTLQR	135[H1N3A1]
LVIKPAKVtPAPtLQR	135[H2N2];139[H1N1]
LVIKPAKVtPAPtLQR	135[H1N1];139[H2N2]
LVIKPAKVtPAPtLQR	135[H1N1A2];139[N1]
LVIKPAKVtPAPTLQR	135[H2N2A1F1]
MLTtR	154[N1]
MLttR	153[N1];154[N1]
MLttR	153[H1N1A2];154[N2]
MLttRGHGPAE	153[H1N1A2];154[N2]
MLTtRGHGPAEtQ	154[H1N1A2];162[N2]
PAKVtPAPTLQR	135[H2N2]
PAKVtPAPTLQR	135[H1N1A2]
PAKVtPAPTLQR	135[H2N2A1]
PAKVtPAPTLQR	135[H2N2A2]
tAAFPR	145[H1N1A1]
tAAFPR	145[H2N2A1F1]
tLANELR	178[H1N1]
tRGHGPAE	154[H1N1A2]
tRGHGPAE	154[H2N2A1F1]
tRGHGPAE	154[H2N2A1]
tRGHGPAE	154[H2N2A2]
tRGHGPAETQ	154[H1N1A2]
tRGHGPAETQ	154[H2N2A2]
VtPAPTLQR	135[H1N1A1]
VtPAPTLQR	135[N1]
VtPAPTLQR	135[H1N1A2]
VtPAPTLQR	135[H2N2A1]
VtPAPTLQR	135[H1N1]
VtPAPtLQR	135[N1];139[N1]
VtPAPTLQR	135[H2N2A1F1]
VtPAPTLQR	135[H2N2A2]
VtPAPtLQR	135[N1];139[H1N1]
VtPAPtLQR	135[H1N1];139[H1N1]
VTPAPTLQR		H2N2
VtPAPtLQRDF	135[H1N1A1];139[H1N1A1]
VTPAPTLQRDFtAAFPR	145[H1N1A2]	H1N1
VtPAPtLQRDFtAAFPR	135[N1];139[N1];145[H1N1A2]
tPAAPGNLVPVCWGK	41[H1N1A2]
tPAAPGNLVPVCWGK	41[H2N2A2]
tLGSLPDInL	164[H2N2A2]
tLGSLPDInL	164[H1N1A2]
tQISTLANELR	174[H1N1A2]
tQtLGSLPDInL	162[H1N1];164[H1N1]
tQtLGSLPDInL	162[H2N2A1];164[N1]
tQtLGSLPDInL	162[H1N2A1];164[N1]

### Sheet: IMPa glycoforms
Localization	Modsite(s)	Unlocalized
DFtAAFPR	145[N1A1]			106
DFtAAFPR	145[H1N1A1]
DFtAAFPR	145[N1]
DFtAAFPR	145[H1N2A1]
DFtAAFPR	145[H2N2F1]
DFtAAFPR	145[H1N1A2]
DFtAAFPR	145[H1N1]
DFtAAFPR	145[H2N2A1]
DFtAAFPR	145[N2]
DFtAAFPR	145[H2N2A1F1]
DFtAAFPR	145[H1N1F1]
DFtAAFPR	145[H2N2A2]
DFtAAFPR	145[H1N2]
DFtAAFPR	145[H2N2A2F1]
DFtAAFPR	145[H2N2]
DFtAAFPR	145[H2N2A3]
DSGAtIR	198[N1]
DSGAtIR	198[H1N1]
DSGAtIR	198[H1N1A2]
DsGAtIR	195[N1];198[N1]
DSGAtIR	198[N2]
DSGAtIR	198[H1N3A1]
DSGAtIR	198[H1N1F1]
DSGAtIR	198[H2N2A1F1]
DSGAtIR	198[H1N2]
DsGAtIR	195[N1];198[N2]
DSGAtIR	198[H2N2A2]
DSGAtIR	198[H1N1A1]
DSGAtIR	198[H1N2F1]
DSGAtIR	198[H2N2A2F1]
DsGAtIR	195[N1];198[H1N2]
DSGAtIR	198[H1N2A1]
DSGAtIR	198[H2N2F1]
DSGAtIR	198[H2N2A1]
DsGAtIR	195[N1];198[H1N2A1]
GHGPAEtQtLG	162[N1];164[N1]
GHGPAETQTLG		H1N1A2
LANDLRDsGA	195[N1]
LANDLRDsGA	195[H1N1A2]
LANDLRDsGA	195[H1N1A1]
LANDLRDSGAtIR	198[N1]
LANDLRDSGAtIR	198[H1N1]
LANDLRDSGAtIR	198[N2]
LANDLRDsGAtIR	195[N1];198[N1]
LANDLRDsGAtIR	195[N1];198[H1N1]
LANDLRDsGAtIR	195[H1N1];198[N1]
LANDLRDSGAtIR	198[H2N2A2]
LANDLRDSGAtIR	198[H1N1A1]
LANDLRDSGATIR		H1N3
LANDLRDSGATIR		H1N3
LANDLRDSGAtIR	198[H1N2A1]
LANDLRDSGAtIR	198[H2N2F1]
LANDLRDSGAtIR	198[H1N3F1]
LANDLRDSGAtIR	198[H1N1A2]
LANDLRDsGATIR	198[H1N1A2]
LANDLRDSGAtIR	198[H2N2A1]
LANDLRDSGAtIR	198[H1N3A1]
LANDLRDSGATIR		H2N2A4
LANDLRDsGAtIR	195[N1];198[H1N1A2]
LANDLRDSGAtIR	198[H2N2A1F1]
LANDLRDSGAtIR	198[H1N3A1F1]
LANDLRDsGAtIR	195[H1N1A2];198[H2N2A2]
LANDLRDSGAtIR	198[H2N2A2F1]
LANDLRDSGATIR		H2N2A3
LANDLRDSGATIR		H3N3A1F2
LANDLRDSGATIR		H2N4A2
LVIKPAKVtPAP	135[H1N1]
LVIKPAKVtPAP	135[H1N1A1]
LVIKPAKVtPAP	135[H2N2]
LVIKPAKVtPAP	135[H1N1A2]
LVIKPAKVtPAP	135[H2N2A1]
LVIKPAKVtPAP	135[H1N1A2]
LVIKPAKVtPAPTLQR	135[N1]
LVIKPAKVtPAPTLQR	135[H1N1]
LVIKPAKVtPAPTLQR	135[N2]
LVIKPAKVtPAPTLQR	135[H1N2]
LVIKPAKVtPAPTLQR	135[H1N1A1]
LVIKPAKVtPAPTLQR	135[H2N2]
LVIKPAKVtPAPTLQR	135[H1N3]
LVIKPAKVtPAPTLQR	135[H1N2A1]
LVIKPAKVtPAPTLQR	135[H1N1A2]
LVIKPAKVtPAPTLQR	135[H2N2A1]
LVIKPAKVtPAPTLQR	135[H1N3A1]
LVIKPAKVtPAPtLQR	135[H2N2];139[H1N1]
LVIKPAKVtPAPtLQR	135[H1N1A2];139[N1]
LVIKPAKVtPAPTLQR	135[H2N2A1F1]
MLttR	153[N1];154[N1]
PAKVtPAPTLQR	135[H1N1A2]
PAKVtPAPTLQR	135[H2N2A1]
PAKVtPAPTLQR	135[H2N2A2]
stLANELR	177[N1];178[H1N1]
VtPAPTLQR	135[H1N1A1]
VtPAPTLQR	135[N1]
VtPAPTLQR	135[H1N2A1]
VtPAPTLQR	135[H1N1A2]
VtPAPTLQR	135[H2N2A1]
VtPAPTLQR	135[H1N1]
VtPAPTLQR	135[H1N3A1]
VtPAPtLQR	135[N1];139[N1]
VtPAPTLQR	135[H2N2A1F1]
VtPAPTLQR	135[H2N2A2]
VtPAPtLQR	135[N1];139[H1N1]
VtPAPtLQR	135[H1N1];139[H1N1]
VTPAPTLQR		H2N2
VTPAPTLQRDFtAAFPR	145[H1N1A2]	H1N1
VtPAPtLQRDFtAAFPR	135[N1];139[N1];145[H1N1A2]

### Sheet: OgpA glycoforms
Localization	Modsite(s)	Unlocalized
DFtAAFPR	145[N1A1]			116
DFtAAFPR	145[H1N1A1]
DFtAAFPR	145[N1]
DFtAAFPR	145[H1N2A1]
DFtAAFPR	145[H2N2F1]
DFtAAFPR	145[H1N1A2]
DFtAAFPR	145[H1N1]
DFtAAFPR	145[H2N2A1]
DFtAAFPR	145[N2]
DFtAAFPR	145[H2N2A1F1]
DFtAAFPR	145[H2N2A2]
DFtAAFPR	145[H1N2]
DFtAAFPR	145[H2N2A2F1]
DFtAAFPR	145[H2N2]
DFtAAFPR	145[H2N2A3]
DSGAtIR	198[N1]
DSGAtIR	198[H1N1]
DSGAtIR	198[H1N1A2]
DsGAtIR	195[N1];198[N1]
DSGAtIR	198[N2]
DSGAtIR	198[H1N3A1]
DSGAtIR	198[H1N1F1]
DSGAtIR	198[H2N2A1F1]
DSGAtIR	198[H1N2]
DSGAtIR	198[H2N2A2]
DSGAtIR	198[H1N1A1]
DSGAtIR	198[H1N2F1]
DSGAtIR	198[H2N2A2F1]
DsGAtIR	195[N1];198[H1N2]
DSGAtIR	198[H1N2A1]
DSGAtIR	198[H2N2F1]
DSGAtIR	198[H2N2A1]
DsGAtIR	195[N1];198[H1N2A1]
GHGPAEtQ	162[H1N1A1]
LANDLRDsGA	195[N1]
LANDLRDSGAtIR	198[N1]
LANDLRDSGAtIR	198[N2]
LANDLRDsGAtIR	195[N1];198[N1]
LANDLRDsGAtIR	195[N1];198[N2]
LANDLRDSGAtIR	198[H2N2A2]
LANDLRDSGAtIR	198[H1N1A1]
LANDLRDSGATIR		H1N3
LANDLRDSGATIR		H1N3
LANDLRDSGAtIR	198[H1N2A1]
LANDLRDSGAtIR	198[H2N2F1]
LANDLRDSGAtIR	198[H1N3F1]
LANDLRDSGAtIR	198[H1N1A2]
LANDLRDSGAtIR	195[H1N1A2]
LANDLRDsGATIR	198[H1N1A2]
LANDLRDSGAtIR	198[H2N2A1]
LANDLRDSGAtIR	198[H1N3A1]
LANDLRDSGATIR		H2N2A4
LANDLRDsGAtIR	195[N1];198[H1N1A2]
LANDLRDSGAtIR	198[H2N2A1F1]
LANDLRDSGAtIR	198[H1N3A1F1]
LANDLRDsGAtIR	195[H1N1A2];198[H2N2A2]
LANDLRDSGAtIR	198[H2N2A2F1]
LANDLRDSGATIR		H2N2A3
LANDLRDSGATIR		H3N3A1F2
LANDLRDSGATIR		H2N4A2
LVIKPAKVtPAP	135[N1]
LVIKPAKVtPAP	135[H1N1]
LVIKPAKVtPAP	135[H1N2]
LVIKPAKVtPAP	135[H1N1A1]
LVIKPAKVtPAP	135[H2N2]
LVIKPAKVtPAP	135[H1N2A1]
LVIKPAKVtPAP	135[H1N1A2]
LVIKPAKVtPAP	135[H2N2A1]
LVIKPAKVtPAPTLQR	135[N1]
LVIKPAKVtPAPTLQR	135[H1N1]
LVIKPAKVtPAPtLQR	135[N1];139[N1]
LVIKPAKVtPAPTLQR	135[H1N2]
LVIKPAKVtPAPTLQR	135[H1N1A1]
LVIKPAKVtPAPTLQR	135[H2N2]
LVIKPAKVtPAPTLQR	135[H1N3]
LVIKPAKVtPAPTLQR	135[H1N2A1]
LVIKPAKVtPAPTLQR	135[H1N1A2]
LVIKPAKVtPAPTLQR	135[H2N2A1]
LVIKPAKVtPAPTLQR	135[H1N3A1]
LVIKPAKVtPAPtLQR	135[H1N1A2];139[N1]
LVIKPAKVtPAPTLQR	135[H2N2A1F1]
MLttR	153[N1];154[N1]
PAKVtPAPTLQR	135[H1N1A2]
PAKVtPAPTLQR	135[H2N2A1]
PAKVtPAPTLQR	135[H2N2A2]
tAAFPR	145[N1]
tAAFPR	145[H1N1]
tAAFPR	145[N2]
tAAFPR	145[H1N1F1]
tAAFPR	145[H1N1A1]
tLANELR	178[N1]
tLANELR	178[H1N1]
tLANELRDSR	178[N1]
tLANELRDSR	178[H1N1]
tPAPTLQR	135[H1N1]
TPAPTLQRDFtAAFPR	145[H1N1A2]	H1N1
tQIstLANELR	174[H1N1]; 177[N1]; 178[N1]
tQIstLANELR	174[H1N1]; 177[H1N1]; 178[N1]
tQIsTLANELR	174[H1N1];177[H1N1A2]
tQISTLANELR	174[H1N1]	N1
tQIstLANELR	174[N1]; 177[N1]; 178[N1]
tRGHGPAETQ	154[H1N1]
VtPAPTLQR	135[H1N1A1]
VtPAPtLQR	135[N1];139[H1N2]
VtPAPTLQR	135[N1]
VtPAPTLQR	135[H1N2A1]
VtPAPTLQR	135[H1N1A2]
VtPAPTLQR	135[H2N2A1]
VtPAPTLQR	135[H1N1]
VtPAPTLQR	135[H1N3A1]
VtPAPtLQR	135[N1];139[N1]
VtPAPTLQR	135[H2N2A1F1]
VtPAPTLQR	135[H2N2A2]
VtPAPtLQR	135[N1];139[H1N1]
VTPAPTLQR		H2N2
VTPAPTLQRDFtAAFPR	145[H1N1A2]	H1N1
