## Supplemental Table 7 for "Glycoproteomic landscape and structural dynamics of TIM family immune checkpoints enabled by mucinase SmE"

### Sheet: Sequences
Sequence	ModPositions	Unlocalized	Start	End	RT (min)	Area	z	m/z	Calculated [M+H]+	ppm
(ttt)PIV(t)		H2N2A2	130	136	34.64	610116	2	1022.94	2044.87	-0.64
tTPIVt	131[H1N1];136[H1N1A1]		131	136	28.3	458967697	2	826.865	1652.73	-1.09
tTPIVt	131[H1N1];136[H1N1]		131	136	25.53	494964446	2	681.318	1361.63	-1.32
tPIVt	132[N1];136[N1]		132	136	21.6	129061650	2	468.741	936.477	-1.17
tPIVt	132[H1N1];136[H1N1F1]		132	136	19.88	323422318	2	703.823	1406.64	-1.14
tPIVt	132[H2N2];136[H1N1]		132	136	19.88	456504050	2	813.36	1625.71	-1.05
tPIVt	132[H1N1A2];136[H1N1]		132	136	32.22	525015380	2	921.889	1842.77	-0.81
tPIVt	132[N1];136[H1N1]		132	136	20.77	1344330373	2	549.768	1098.53	-0.82
tPIVt	132[H1N1];136[H1N1A2]		132	136	29.77	2263116508	3	614.929	1842.77	-0.6
tPIVt	132[H1N1];136[H1N1]		132	136	20.77	3193671239	2	630.794	1260.58	-1.03
tPIVTTVP	132[H1N1A1]		132	139	45.36	11488446	2	742.36	1483.71	-0.74
tPIVTTVP	132[H1N1A2]		132	139	53.53	17129576	2	887.907	1774.81	-1.63
tPIVTTVP	132[N1]		132	139	39.16	19528476	2	515.786	1030.57	-1.46
tPIVTTVP	132[H1N1]		132	139	39.14	80505332	2	596.812	1192.62	-1.26
tPIVttVP	132[H1N1];136[H1N1];137[N1]		132	139	32.44	140615317	2	880.918	1760.83	-1.19
tPIVtTVP	132[H1N1];136[H1N1]		132	139	33.75	389971907	2	779.379	1557.75	-0.96
tPIVtTVP	132[H1N1];136[H1N1A2]		132	139	41.18	579929414	3	713.984	2139.94	-1.59
tPIVttVP	132[H1N1];136[H1N1A2];137[H1N1]		132	139	32.75	1864166171	3	835.695	2505.07	-1.2
tPIVttVPTV	132[H1N1];136[H1N1A2];137[H1N1]		132	141	40.97	92023060	3	902.4	2705.19	-1.18
tPIVttVPTVt	132[H1N1];136[H1N1A2];137[N1];142[N1]		132	142	41.18	22818108	3	949.758	2847.26	-1.26
tPIVttVPTVt	132[H1N1];136[H1N1];137[H1N1];142[H1N1]		132	142	33.54	191491365	3	863.73	2589.18	-1.51
tPIVttVPTVt	132[H1N1];136[H1N1F1];137[H1N1];142[H1N1]		132	142	32.7	218100956	3	912.416	2735.24	-1.5
tVPTV	137[H1N1A1]		137	142	35.2	21200000	2	586.768	1172.53	-1.36
tVPtV	137[H1N1];140[H1N1]		137	142	31.1	25400000	2	623.787	1246.57	-0.64
tVPTV	137[H1N1A2]		137	142	44.8	29200000	2	732.316	1463.63	-0.82
tVPTVt	137[H1N1A2];142[H1N1A2]		137	142	52.4	87300000	3	838.003	2512	-1
tVPTV	137[N1]		137	142	28.2	95100000	2	360.194	719.382	-1.67
tVPtVt	137[N1];140[H1N1];142[N1]		137	142	26.9	121000000	2	694.823	1388.64	-0.79
tVPTVt	137[H1N1F1];142[H1N1]		137	142	23	280000000	2	747.339	1493.67	-0.8
tVPTVt	137[N1];142[N1]		137	142	27	420000000	2	512.258	1023.51	-1.07
tVPtVt	137[H1N1];140[N1];142[H1N1]		137	142	23.91	493307706	2	775.85	1550.69	-0.71
tVPTVt	137[H1N1A1];142[H1N1]		137	142	30.1	524000000	2	819.858	1638.71	-0.92
tVPTVt	137[N1];142[H1N1]		137	142	24.5	529000000	2	593.284	1185.56	-0.93
tVPtVt	137[H1N1A2];140[H1N1];142[H1N1]		137	142	36	753000000	3	765.65	2294.94	-1.31
tVPtVt	137[N1];140[N1];142[N1]		137	142	28.2	765000000	2	613.797	1226.59	-1.22
tVPTVt	137[H1N1];142[N1]		137	142	25.9	771000000	2	593.284	1185.56	-1.1
tVPtVt	137[H1N1];140[H1N1];142[N1]		137	142	25.48	2777107753	2	775.85	1550.69	-0.97
tVPTVt	137[H1N1];142[H1N1]		137	142	24.7	4980000000	2	674.31	1347.61	-1.26
tVPtVt	137[H1N1];140[H1N1];142[H1N1]		137	142	24.1	40800000000	2	856.876	1712.75	-0.99
tVPtVttVR	137[H1N1];140[H1N1];142[H1N1];143[N2]		137	145	22.8	2310000000	3	825.711	2475.12	-0.97
tVttVRt	140[H1N1];142[N1];143[H1N1];146[N1]		140	146	15.7	197000000	3	638.627	1913.87	-1.15
tVRt	143[N1];146[N1]		143	146	12.1	43800000	2	441.724	882.441	-1.13
tVRt	143[H1N1A1];146[H1N1]		143	146	15.4	135000000	2	749.324	1497.64	-1.34
tVRt	143[H1N1A1];146[N1]		143	146	15.4	251000000	2	668.297	1335.59	-1.35
tVRt	143[H1N1];146[N1]		143	146	12.1	266000000	2	522.75	1044.49	-0.96
tVRt	143[H1N1];146[H1N1]		143	146	12.1	440000000	2	603.776	1206.55	-1.33
tVRt	143[H1N1A2];146[H1N1]		143	146	20.2	542000000	2	894.871	1788.74	-1.12
sttVPt	147[H1N1F1];148[N1];149[N1];152[N1]		147	151	18.8	139000000	2	863.373	1725.74	-1.97
s(tt)VPT	147[H1N1]	H1N1	147	151	15.4	263000000	2	668.293	1335.58	0.37
sttVPT	147[H1N1];148[H1N1];149[H1N1]		147	151	18.2	1560000000	2	850.858	1700.71	-1.12
sTtVPt	147[H1N1];149[H1N1];152[H1N1]		147	151	16.4	12700000000	2	850.858	1700.71	-1.23
tVPttttVPM	149[N1];152[N1];153[H1N1F1];154[N1];155[N1]		149	158	29.6	139000000	3	791.019	2371.05	-1.52
tVPttttVPM	149[N1];152[N1];153[H1N1];154[H1N1F1];155[N1]		149	158	28.6	269000000	3	845.037	2533.1	-0.36
tVPttttVPM	149[N1];152[H1N1];153[N1];154[N1];155[H1N1]		149	158	30.1	404000000	3	796.351	2387.04	-0.8
tVPttttVPM	149[N1];152[N1];153[N1];154[N1];155[N1]		149	158	30.7	968000000	3	688.316	2062.93	-0.92
tVPttttVPM	149[N1];152[N1];153[H1N1];154[H1N1];155[N1]		149	158	26.2	1250000000	3	796.352	2387.04	-0.17
tVPttttVPM	149[N1];152[H1N1];153[H1N1];154[N1];155[H1N1]		149	158	27.4	2560000000	3	850.368	2549.09	-1.22
tVPttttVPM	149[N1];152[H1N1];153[N1];154[N1];155[N1]		149	158	29.2	3020000000	3	742.335	2224.99	1.17
tVPttttVPM	149[N1];152[H1N1];153[N1];154[H1N1];155[N1]		149	158	28.2	3500000000	3	796.351	2387.04	-0.92
tVPttttVPM	149[N1];152[H1N1];153[H1N1];154[H1N1];155[N1]		149	158	25	5700000000	3	850.368	2549.09	-1.1
tTTVPM	153[H1N1A2]		153	158	45.149	5588343	2	798.826	1596.65	-0.5
TTTVPM		H1N2A2	153	158	36.1619	16422939	2	900.365	1799.72	-1
ttTVPM	153[H1N1];154[N1]		153	158	23.2407	104851663	2	609.27	1217.53	-1.48
tttVPM	153[N1];154[N1];155[N1]		153	158	23.605	111112195	2	629.783	1258.56	-1.59
tTTVPM	153[H1N3A1]		153	158	28.9293	122699674	2	856.357	1711.71	-0.35
ttTVPM	153[H1N1];154[H1N1A1]		153	158	30.2882	146601075	2	835.843	1670.68	-1.44
tTTVPM	153[H2N2A1]	N1	153	158	27.1548	204635217	2	937.383	1873.76	-0.96
tTTVPM	153[H1N1F1]	H1N2	153	158	24.0718	241903421	2	864.865	1728.72	-0.06
tttVPM	153[H1N1];154[N1];155[N1]		153	158	22.7714	772569572	2	710.809	1420.61	-1.13
ttTVPM	153[H1N1];154[H1N1]		153	158	23.1784	915547541	2	690.296	1379.59	-1.3
tttVPM	153[H1N1F1];154[H1N1];155[H1N1]		153	158	22.4497	1051630181	2	945.891	1890.78	-0.48
tttVPM	153[N1];154[H1N1];155[H1N1]		153	158	21.2432	2471769254	2	791.836	1582.67	-0.63
tttVPM	153[H1N1];154[H1N1];155[H1N1]		153	158	19.0359	4866701926	2	872.862	1744.72	-1.03
TTTVPMt	159[N1]	H1N3	153	159	21.2432	201364753	2	862.873	1724.74	-0.41
tTtVPMt	153[H2N2];155[H1N1];159[H1N1A1]		153	159	19.215	225768521	3	834.669	2501.99	-0.48
TTTVPMT		H3N4	153	159	19.8595	254962949	2	1024.93	2048.85	-0.63
tTVPM	154[H1N1A1]		154	158	32.1676	39728718	2	602.754	1204.5	-1.58
tTVPM	154[H1N1A2]		154	158	38.7826	49480222	2	748.302	1495.6	-1
ttVPM	154[H1N1A1];155[N1]		154	158	28.9293	64041041	2	704.293	1407.58	-1.49
ttVPM	154[H1N1A1];155[N1]		154	158	28.9	67700000	2	704.293	1407.58	-1.63
ttVPM	154[H1N1A1];155[H1N1]		154	158	27.2614	141256222	2	785.32	1569.63	-0.7
ttVPM	154[N1];155[N1]		154	158	22.3	143000000	2	477.72	954.433	-0.94
tTVPM	154[H1N1A1]		154	158	32.2	201000000	2	602.754	1204.5	-0.58
tTVPM	154[N1]		154	158	24.6999	203891711	2	376.18	751.354	-0.67
ttVPM	154[N1];155[N1]		154	158	22.3386	223262242	2	477.72	954.433	-1.36
ttVPM	154[H1N1A1];155[H1N1]		154	158	27.3	247000000	2	785.32	1569.63	-0.7
ttVPM	154[H1N1];155[N1]		154	158	22.3386	624268363	2	558.746	1116.49	-1.16
ttVPM	154[H1N1];155[N1]		154	158	22.2	768000000	2	558.746	1116.49	-0.81
ttVPM	154[H1N1];155[H1N1]		154	158	20.4576	1004079760	2	639.772	1278.54	-1.49
ttVPM	154[H1N1];155[H1N1]		154	158	20.5	1110000000	2	639.772	1278.54	-1.49
tTVPMT	154[H2N2A1]	N1	154	159	22.7714	219120052	2	937.384	1873.76	-0.21
tTVPMT	154[H1N1A1]	H1N1	154	159	25.8476	392047395	2	835.843	1670.68	-1.56
ttVPMt	154[H1N1];155[H1N1];159[N1]		154	159	21.2432	2484149075	2	791.836	1582.67	-0.51
MTTVPT		H2N2A1F1	158	163	43.4981	11232284	2	908.873	1816.74	-0.39
MtTVPt	159[H1N1F1];163[N1]		158	163	37.4683	20797929	2	682.299	1363.59	-1.25
MTTVPT		H2N4A1F1	158	163	43.0085	24077148	3	741.637	2222.9	-0.54
MTTVPt	163[H1N2A1]	H2N2A2	158	163	53.4775	58280036	3	941.032	2821.08	-0.67
MTTVPt	163[N1]	H2N3	158	163	41.2879	60664575	2	893.376	1785.74	-0.22
MTTVPt	163[H1N1A1]	H1N1A2	158	163	58.7023	84558300	3	751.628	2252.87	-1.33
MTTVPt	163[N1]	H1N1A2	158	163	52.0107	115683095	2	900.366	1799.72	-0.22
MTTVPt	163[H1N1]	H1N1F1	158	163	36.4662	160898761	2	763.325	1525.64	-1.38
MTTVPT		H3N4A1F1	158	163	42.1931	193716293	3	795.654	2384.95	-1.26
MTTVPT		H2N3A3	158	163	58.0583	217122364	3	819.322	2455.95	-0.2
MttVPt	159[H2N2A2];160[N1];163[N1]		158	163	50.4632	242829597	3	789.982	2367.94	-1.56
MTTVPT		H3N3A3	158	163	52.7696	315274210	3	873.339	2618	-0.42
MTTVPt	163[H1N1]	H2N2F1	158	163	35.6333	335618362	2	945.891	1890.78	-1.22
MTTVPt	163[H1N1]	H1N1	158	163	36.4662	557835295	2	690.296	1379.59	-1.3
MTTVPt	163[H2N2]	H3N3	158	163	31.2719	601472667	3	825.665	2474.98	-0.85
MTTVPT		H5N5A1	158	163	36.4662	757527659	3	922.696	2766.08	-1.3
MttVPt	159[H1N1A2];160[H1N1];163[H1N1]		158	163	46.6943	866839864	3	776.308	2326.91	-0.34
MTTVPT		H4N5A1	158	163	38.4683	991088290	3	868.679	2604.03	-0.58
MTTVPT		H4N4F1	158	163	33.3303	1058711471	3	752.64	2255.91	-1.33
MTTVPt	163[H1N1]	H1N2A1	158	163	41.7696	1190261750	2	937.384	1873.76	-0.64
MttVPt	159[H2N2A1];160[N1];163[N1]		158	163	42.3047	1210484932	3	692.951	2076.84	-0.91
MttVPt	159[H2N2A1];160[N1];163[N1]		158	163	42.3047	1236584740	3	692.951	2076.84	-0.91
MTTVPt	163[H1N1]	H1N1A1	158	163	42.5737	1270075381	2	835.844	1670.68	-1.2
MTTVPt	163[N1]	H1N3	158	163	36.3647	1320356658	2	812.349	1623.69	-0.37
MTTVPt	163[N1]	H1N2	158	163	37.3626	1391462125	2	710.81	1420.61	-0.28
MTTVPt	163[H1N1]	H1N2F1	158	163	36.105	1665947566	2	864.864	1728.72	-1.21
MttVPt	159[H1N1A1];160[H1N1A1];163[N1]		158	163	50.0847	1812787966	3	722.29	2164.86	-0.92
MTTVPt	163[H2N2A1]	H1N2A1	158	163	49.4891	2672905646	3	844	2529.99	-0.63
MTTVPT		H4N4A2	158	163	45.9936	3431843020	3	898.018	2692.04	-0.48
MttVPt	159[H1N1];160[H1N1];163[N1]	H2N2	158	163	36.3647	3840581924	2	791.836	1582.67	-0.76
MttVPt	159[H2N2A2];160[H1N1];163[H1N1]		158	163	38.2611	9211406022	3	800.986	2400.95	-1.04
MttVPtt	159[N1];160[N1];163[N1];164[N1]		158	164	35.6333	35473139	2	781.846	1562.69	-0.83
MttVPTT	159[H1N1A1];160[N1]	H1N2A1	158	164	45.2592	59804211	3	823.665	2468.98	-0.61
MttVPTT	159[H1N1];160[H1N1]		158	164	32.8009	64274321	2	740.82	1480.63	-1.28
MttVPtt	159[N1];160[H1N2A1];163[N1];164[N1]	H1N3	158	164	40.1611	66559129	3	740.309	2218.91	-0.63
MtTVPtt	159[H1N1A1];163[H1N1A1];164[H1N1]		158	164	43.6577	83984941	3	809.99	2427.96	-0.54
MTTVPTt	164[H1N1]	H3N3A2	158	164	40.9161	93383439	3	931.7	2793.09	-0.97
MttVPTt	159[H2N2A1];160[N1];164[H1N2A1]		158	164	44.9943	109032608	3	945.376	2834.12	-0.28
M(tt)VPTT		H2N3	158	164	33.8495	115687193	2	842.36	1683.71	-0.53
MttVPTt	159[H1N1A1];160[H2N2];164[N1]		158	164	38.6742	164164452	3	780.652	2339.94	-0.13
MttVPtt	159[N1];160[N1];163[H1N1];164[N1]		158	164	35.003	286562877	2	862.873	1724.74	-0.99
MttVPtt	159[H1N1A1];160[H1N1A1];163[N1];164[H1N1]		158	164	43.4442	301976668	3	877.683	2631.04	-0.8
M(tt)VPTT		H3N3	158	164	32.4869	341501576	2	923.387	1845.77	-0.16
MttVPTt	159[H1N1];160[H2N2A1];164[H1N1]		158	164	37.2008	514447508	3	834.669	2501.99	-0.48
MtTVPTt	159[H2N2];164[N1]	H2N2	158	164	32.5937	2515478845	3	805.33	2413.98	-0.83
tVPtttVPt	160[N1];163[N1];164[H1N1];165[N1];168[N1]		160	168	26.6	647000000	3	698.654	2093.95	-0.38
tVPtttVPt	160[N1];163[N1];164[N1];165[N1];168[N1]		160	168	27.6	671000000	3	644.635	1931.89	-1.35
tVPtttVPt	160[H1N1];163[H1N1];164[H1N1];165[H1N1];168[N1]		160	168	23.8	2050000000	3	860.706	2580.11	-1.24
tMSIPT	169[H1N1A2]		169	174	51.7052	8172737	2	798.825	1596.65	-1.13
tMsIPtt	169[N1];171[H1N1A1];174[H1N1A1];175[N1]		169	174	43.4442	8819090	3	823.665	2468.98	-0.85
tMSIPT	169[H1N1A1]		169	174	42.2354	10776828	2	653.278	1305.55	-0.77
tMSIPt	169[H1N1F1];174[N1]		169	174	37.4683	19536295	2	682.298	1363.59	-1.54
tMSIPt	169[N1];174[N1]		169	174	37.9419	20460190	2	528.243	1055.48	-1.33
tMSIPt	169[H1N1A2];174[H1N1A1]		169	174	58.9141	32376329	3	751.628	2252.87	-0.93
tMSIPT	169[H1N1A2]	H2N2A1	169	174	53.8991	65250361	3	873.339	2618	-0.42
tMsIPt	169[N2];171[N1];174[N1]		169	174	37.7803	72600372	2	731.322	1461.64	-1.51
tMSIPt	169[H1N1A1];174[N1]		169	174	43.2254	81592103	2	754.818	1508.63	-0.13
tMsIPt	169[H1N1A1];171[N1];174[N1]		169	174	42.8461	106360348	2	856.357	1711.71	-1.05
tMSIPt	169[H1N1A2];174[N1]		169	174	52.0107	115146191	2	900.365	1799.72	-1.22
TMSIPt	174[H1N1]	H2N3	169	174	41.3398	126457814	2	974.402	1947.8	-1.03
tMSIPt	169[H1N1];174[N1]		169	174	36.6364	135299550	2	609.27	1217.53	-0.82
tMSIPt	169[H1N1F1];174[H1N1]		169	174	36.4662	155625394	2	763.325	1525.64	-1.64
tMsIPt	169[N1];171[N1];174[N1]		169	174	37.4192	184690120	2	629.783	1258.56	-0.95
tMsIPt	169[H2N2A1F1];171[N1];174[H1N1]		169	174	42.1931	186164625	3	795.654	2384.95	-1.26
tMsIPt	169[H1N1F1];171[N1];174[N1]		169	174	37.0439	216428260	2	783.838	1566.67	-1.6
TMSIPT		H4N4A3	169	174	53.4234	220779071	3	995.05	2983.14	-0.54
tMsIPt	169[H1N1A2];171[N1];174[H1N1A1]		169	174	58.0583	222451001	3	819.322	2455.95	-0.81
TMSIPt	174[N1]	H1N3A1	169	174	43.285	244603666	2	957.897	1914.79	-0.52
TMSIPt	174[H1N1]	H2N4	169	174	32.6949	261848563	2	1075.94	2150.88	-1.39
tMSIPt	169[H2N2A1];174[H1N1]		169	174	50.7759	349279146	3	776.308	2326.91	-0.6
TMSIPt	174[H1N1]	H1N4	169	174	34.952	408057286	2	994.915	1988.82	-1.01
tMSIPt	169[H1N1A2];174[H1N1]		169	174	51.3421	486923274	2	981.391	1961.78	-0.82
tMSIPt	169[H1N1];174[H1N1]		169	174	36.4662	509453893	2	690.296	1379.59	-1.59
tMsIPt	169[H1N1A2];171[N1];174[N1]		169	174	51.1066	542114019	3	668.272	2002.8	-0.7
TMSIPt	174[H1N1]	H2N2F1	169	174	33.5367	551059913	2	945.891	1890.78	-0.69
tMsIPt	169[H2N2];171[N1];174[H2N2]		169	174	32.7483	584771656	3	771.647	2312.93	-1.43
tMsIPt	169[H2N2];171[H2N2];174[H1N1]		169	174	31.2719	604131761	3	825.665	2474.98	-0.85
tMsIPt	169[H2N2A1];171[H2N2];174[H1N1]		169	174	36.4662	606680687	3	922.697	2766.08	-0.65
TMSIPT		H3N4F1	169	174	35.0662	642333637	2	1047.43	2093.86	-1
tMsIPt	169[H2N2A1];171[N1];174[N1]		169	174	42.3047	669266887	3	692.951	2076.84	-1.2
tMSIPt	169[H1N1A1];174[H1N1]		169	174	42.5737	689686547	2	835.844	1670.68	-1.2
TMSIPt	174[H1N1]	H2N2A1	169	174	38.8189	728213121	2	1018.41	2035.81	-0.88
tMsIPt	169[H1N2];171[N1];174[N1]		169	174	36.3647	744797208	2	812.349	1623.69	-0.99
tMSIPT	169[H2N2A1]	H2N3	169	174	38.4683	875236880	3	868.679	2604.03	-0.58
TMSIPt	174[H1N1]	H1N2F1	169	174	36.0026	911454856	2	864.864	1728.72	-1.21
tMsIPt	169[H2N2F1];171[H1N1];174[H1N1]		169	174	33.3303	928037266	3	752.641	2255.91	-0.53
tMsIPt	169[H2N2A1];171[N1];174[N1]		169	174	42.3047	1180952191	3	692.951	2076.84	-0.91
tMsIPt	169[H2N2A1];171[H1N1];174[N1]		169	174	40.1094	1183932570	3	746.968	2238.89	-0.98
tMsIPt	169[H1N1A1];171[N1];174[H1N1]		169	174	41.7696	1194133918	2	937.383	1873.76	-0.85
tMsIPt	169[H1N1];171[N1];174[N1]		169	174	37.3626	1378397242	2	710.809	1420.61	-1.55
TMSIPt	174[H1N1]	H2N2A1	169	174	42.0366	1485621934	2	1018.41	2035.81	-1.08
tMsIPt	169[H1N1A2];171[N1];174[H1N1]		169	174	50.0847	1588580919	3	722.289	2164.86	-1.34
tMsIPt	169[H1N1A1];171[H1N1A1];174[N1]		169	174	50.0847	1698578286	3	722.29	2164.86	-0.92
tMsIPt	169[H2N2A2];171[N1];174[H1N1]		169	174	49.4891	2236432606	3	844	2529.99	-0.63
tMsIPt	169[N1];171[H2N2];174[N1]		169	174	35.6333	3253962013	2	893.375	1785.74	-0.9
tMsIPt	169[H2N2A2];171[H1N1];174[H1N1]		169	174	46.2744	3457511196	3	898.018	2692.04	-0.71
tMsIPt	169[H1N1];171[H1N1];174[N1]		169	174	36.3647	3875772534	2	791.836	1582.67	-0.88
tMSIPt	169[H2N2];174[H1N1]		169	174	34.1121	4280775736	2	872.862	1744.72	-1.03
tMsIPt	169[H2N2];171[H1N1];174[H1N1]		169	174	32.5937	5743680774	3	703.954	2109.85	-1.04
tMsIPt	169[H2N2A1];171[N1];174[H1N1]		169	174	41.1816	6301964233	3	746.968	2238.89	-1.25
tMsIPt	169[H2N2A1];171[H1N1];174[H1N1]		169	174	38.2611	6624789505	3	800.986	2400.95	-1.04
tMsIPt	169[H2N2A1];171[N1];174[H1N1]		169	174	41.1816	7794391230	3	746.969	2238.89	-0.71
tMsIPt	169[H1N1A2];171[H1N1];174[H1N1]		169	174	46.6271	8346442552	3	776.307	2326.91	-0.73
tMsIPtt	169[H1N1A2];171[N1];174[N1];175[N1]		169	175	46.1515	28741416	3	769.648	2306.93	-1.17
tMsIPTt	169[H1N1];171[N1];175[N1]		169	175	34.53	34401136	2	761.333	1521.66	-1.12
tMsIPtt	169[N1];171[N1];174[N1];175[N1]		169	175	35.6333	35473139	2	781.846	1562.69	-0.83
tMsIPtt	169[H1N2A1];171[N1];174[N1];175[N1]		169	175	40.1611	66235663	3	740.309	2218.91	-0.63
tMSIPtt	169[H1N1A2];174[H1N1];175[H1N1]		169	175	43.6577	83984941	3	809.99	2427.96	-0.91
tMsIPTT	169[N1];171[H1N1A2]	H1N2	169	175	45.2019	95818294	3	823.665	2468.98	-0.73
tMSIPTt	169[H2N2F1];175[H1N1]		169	175	32.6452	100127446	2	996.415	1991.82	-0.9
tMsIPtt	169[H2N2A1];171[N1];174[N1];175[N1]		169	175	39.4802	103083595	3	794.326	2380.97	-1.72
tMSIPTt	169[H1N1];175[H1N1]		169	175	32.9575	105913554	2	740.82	1480.63	-1.28
tMSIPTT	169[H2N2A2]	H1N3	169	175	44.9943	107964799	3	945.376	2834.12	-0.28
tMsIPTT	169[H1N1A1];171[N1]	H2N2	169	175	38.6742	167960037	3	780.652	2339.94	-0.13
tMSIPtt	169[H2N2A2];174[H1N1];175[H1N1]		169	175	43.8392	205394047	3	931.701	2793.09	-0.64
tMsIPtt	169[H1N1];171[N1];174[N1];175[N1]		169	175	35.003	283988700	2	862.872	1724.74	-1.33
TMSIPTT		H3N4F1	169	175	32.6949	339822636	2	1097.95	2194.9	-1.64
tMSIPTt	169[H2N2];175[H1N1]		169	175	32.4869	366731775	2	923.386	1845.77	-1.25
tMSIPTt	169[H2N3F1];175[H2N2]		169	175	32.5937	367602652	3	854.016	2560.04	-0.39
tMsIPtt	169[H2N2];171[H1N1];174[N1];175[N1]		169	175	33.7451	416548007	3	751.313	2251.92	-0.62
tMsIPtt	169[H2N2A1];171[N1];174[N1];175[H1N1]		169	175	39.0548	503364144	3	848.344	2543.02	-0.55
tMSIPTt	169[H2N2A1];175[H2N2]		169	175	37.2008	523854870	3	834.669	2501.99	-0.96
TMSIPTt	175[H1N1]	H1N3	169	175	34.1468	640428295	2	943.899	1886.79	-0.79
TMSIPTt	175[H1N1]	H3N3	169	175	31.6271	723109956	2	1105.95	2210.9	-1.31
TMSIPTt	175[H1N1]	H2N3	169	175	33.1798	1573706925	2	1024.93	2048.85	-1.02
tMsIPtt	169[H2N2];171[N1];174[H1N1];175[H1N1]		169	175	35.5937	2451286027	3	805.33	2413.98	-1.08
tMsIPtt	169[H2N2A1];171[N1];174[H1N1];175[H1N1]		169	175	37.2545	2653006420	3	902.362	2705.07	-0.63
TMSIPTTTTVL		H3N6	169	179	37.3626	154629932	3	957.088	2869.25	-0.77
tttVL	175[H1N1];176[N1];177[N1]		175	179	20.2	446000000	2	653.304	1305.6	-1.53
ttTVL	175[H1N1];176[H1N1F1]		175	179	22.5	449000000	2	705.821	1410.64	-0.78
ttTVL	175[H1N1];176[H1N1]		175	179	22.2	553000000	2	632.791	1264.58	-1.42
tttVL	175[H1N1];176[H1N1];177[N1]		175	179	18.2	3190000000	2	734.331	1467.66	-1.36
tTTVLT	175[H1N1A2]		175	180	39.7	71200000	2	791.844	1582.68	-1.83
t(tt)VLT	175[H1N1]	H1N1	175	180	20.5	92700000	2	683.315	1365.62	-1.24
tTTVLT	175[H2N2A1]		175	180	30.5	95200000	2	828.863	1656.72	-1.03
ttTVLt	175[N1];176[H1N1];180[N1]		175	180	21.7	234000000	2	703.829	1406.65	-0.92
ttTVLt	175[N1];176[N1];180[N1]		175	180	22.9	304000000	2	622.802	1244.6	-1.04
tttVLt	175[N1];176[N1];177[N1];180[N1]		175	180	19.5	368000000	2	724.342	1447.68	-1.17
ttTVLt	175[H1N1A2];176[H1N1];180[H1N1]		175	180	29.4	483000000	3	771.653	2312.95	-1.47
tttVLt	175[N1];176[N1];177[N1];180[H1N1]		175	180	18.8	776000000	2	805.368	1609.73	-0.93
tttVLt	175[N1];176[N1];177[H1N1];180[H1N1]		175	180	18	2370000000	2	886.394	1771.78	-1.52
ttTVLt	175[H1N1];176[H1N1];180[H1N1]		175	180	19	9470000000	2	865.881	1730.76	-1.21
tTVL	176[H1N1A2]		176	179	40.2	6060000	2	690.797	1380.59	-1.81
tTVL	176[H2N2A2]		176	179	39.9	15300000	2	873.363	1745.72	-0.74
tTVL	176[H1N1A1]		176	179	32.2	18000000	2	545.249	1089.49	-1.56
tTVL	176[H2N2A1]		176	179	30	69300000	2	727.816	1454.62	-0.62
ttVL	176[H1N1A1];177[N1]		176	179	27.3	100000000	2	646.789	1292.57	-1.01
ttVL	176[H1N1A1];177[H1N1]		176	179	25.1	108000000	2	727.816	1454.62	-0.89
ttVL	176[H2N2];177[N1]		176	179	19.1	253000000	2	683.808	1366.61	-0.51
ttVL	176[H2N2];177[H1N1]		176	179	17.9	513000000	2	764.833	1528.66	-1.37
ttVL	176[H1N1];177[H1N1]		176	179	17.4	2190000000	2	582.268	1163.53	-1.46
ttVL	176[H1N1];177[N1]		176	179	19.2	2540000000	2	501.241	1001.48	-1.1
ttVL	176[N1];177[H1N1]		176	179	19.2	2540000000	2	501.241	1001.48	-1.1
ttVL	176[N1];177[N1]		176	179	19.2	3120000000	2	420.215	839.424	-1.31
tTVLT	176[H1N1A2]		176	180	37.3	42500000	2	741.321	1481.64	-0.67
ttVLt	176[N1];177[N1];180[N1]		176	180	19.1	148000000	2	572.278	1143.55	-1.22
ttVLT	176[H1N1];177[H1N1]		176	180	16.3	154000000	2	632.791	1264.58	-1.58
tTVLt	176[N1];180[N1]		176	180	19.9	165000000	2	470.739	940.472	-1.06
ttVLt	176[H1N1];177[N1];180[N1]		176	180	18.4	307000000	2	653.305	1305.6	-1.38
tTVLt	176[H1N1A1];180[H1N1]		176	180	26.4	359000000	2	778.339	1555.67	-0.9
tTVLt	176[H1N1];180[N1]		176	180	19.9	519000000	2	551.765	1102.52	-1
tTVLt	176[H1N1F1];180[H1N1]		176	180	18.9	670000000	2	705.821	1410.64	-0.5
ttVLt	176[H1N1];177[N1];180[H1N1]		176	180	17.6	1010000000	2	734.331	1467.66	-1.09
tTVLt	176[H1N1];180[H1N1]		176	180	19.9	1200000000	2	632.791	1264.58	-1.42
TMTVSt	186[N1]	H1N2A2	181	186	37.4009	45096993	2	996.894	1992.78	-0.65
tMTVst	181[H1N1A1];185[N1];186[N1]		181	186	30.7059	82414786	2	851.347	1701.69	-0.76
tMtVst	181[H1N2A1];183[N1];185[N1];186[N1]		181	186	31.141	83833327	2	1054.43	2107.85	-0.14
TMTVSt	186[N1]	H1N3A1	181	186	30.5499	86041576	2	952.886	1904.77	-1
TMTVSt	186[H1N1]	H1N2A1	181	186	30.8076	109656924	2	932.373	1863.74	-1.34
tMtVst	181[H2N2A2];183[N1];185[N1];186[N1]		181	186	36.4162	120418821	3	854.336	2560.99	-0.2
tMTVSt	181[H1N2];186[N1]		181	186	26.0061	127708473	2	705.799	1410.59	-0.92
tMtVst	181[H1N1A2];183[H1N1];185[N1];186[N1]		181	186	33.8998	132129191	3	786.643	2357.91	-0.38
TMTVSt	186[N1]	H1N3A2	181	186	36.9105	147315189	2	1098.43	2195.86	-0.96
TMTVSt	186[H1N1]	H2N2A2	181	186	34.4114	164195983	2	1158.95	2316.89	-1.25
tMTVST	181[H2N2A2]	H1N3	181	186	33.6383	229783362	3	908.353	2723.05	-1.18
tMtVst	181[H2N2A1];183[N1];185[N1];186[N1]		181	186	30.2882	361877991	3	757.304	2269.9	-1.15
TMTVST		H3N4A1	181	186	30.4942	366410078	2	1114.94	2228.87	-1.57
tMTVST	181[H2N2]	H3N4	181	186	22.6969	367043151	3	890.017	2668.04	-1.39
tMtVst	181[N1];183[N1];185[N1];186[N1]		181	186	26.7373	387058360	2	726.312	1451.62	-1.58
tMtVst	181[H1N1A2];183[H1N1];185[N1];186[H1N1]		181	186	33.8998	401657325	3	840.661	2519.97	-0.24
tMtVst	181[H1N1A2];183[H1N1];185[H1N1];186[H1N1]		181	186	31.0161	420985627	3	894.678	2682.02	-1.01
TMTVSt	186[N1]	H2N4	181	186	23.8633	474367540	2	989.905	1978.8	-0.35
tMTVSt	181[N1];186[N1]	N3	181	186	26.5808	482273053	2	827.852	1654.7	-1.15
TMTVSt	186[H1N1]	H2N4	181	186	25.7751	598330153	2	1070.93	2140.86	-0.89
tMTVSt	181[H2N2A1];186[H1N1]		181	186	28.591	598994637	2	1013.4	2025.79	-0.44
tMtVst	181[H2N2A1];183[N1];185[N1];186[H1N1]		181	186	30.4982	604779503	3	811.321	2431.95	-1.19
tMTVSt	181[N1];186[H1N1]	N3	181	186	26.6229	625019033	2	908.878	1816.75	-0.94
tMtVst	181[H2N2];183[H1N1];185[H1N1];186[N1]		181	186	21.7076	736097940	3	768.308	2302.91	-0.35
tMTVSt	181[H1N1];186[H1N1]	H1N1	181	186	24.0209	938138783	2	867.852	1734.7	-0.52
tMtVst	181[H2N2A1];183[H1N1];185[N1];186[N1]		181	186	27.8885	954117054	3	811.322	2431.95	-0.21
tMtVst	181[H2N2A1];183[H1N1];185[H1N1];186[N1]		181	186	25.934	987579676	3	865.339	2594	-1
TMTVSt	186[H1N1]	H3N3	181	186	23.764	1050250154	2	1050.42	2099.83	-0.52
TMTVSt	186[H1N1]	H3N3A1	181	186	28.329	1236917864	2	1195.96	2390.93	-1.3
tMtVst	181[N1];183[H1N1];185[N1];186[N1]		181	186	26.1397	1552236233	2	807.339	1613.67	-0.93
tMtVst	181[H1N1];183[H1N1];185[N1];186[N1]		181	186	23.9155	1731193060	2	888.365	1775.72	-0.28
tMtVst	181[H2N2];183[H1N1];185[N1];186[H1N1]		181	186	23.6572	1931156671	3	768.307	2302.91	-0.61
tMtVst	181[H2N2];183[H1N1];185[H1N1];186[H1N1]		181	186	21.6037	1946295373	3	822.325	2464.96	-0.81
TMTVSt	186[H1N1]	H2N3	181	186	23.9155	2398201765	2	969.391	1937.78	-0.77
tMtVst	181[H2N2A1];183[H1N1];185[N1];186[H1N1]		181	186	28.0648	2853658867	3	865.338	2594	-1.58
tMtVst	181[H2N2A1];183[H1N1];185[H1N1];186[H1N1]		181	186	25.934	3225707424	3	919.356	2756.06	-1.05
ttSVP	187[H1N1];188[N1]		187	191	14.5	20300000	2	536.742	1072.48	-1.4
ttsVP	187[H1N1];188[H1N1];189[N1]		187	191	14.7	29000000	2	719.308	1437.61	-0.77
ttSVP	187[H1N1];188[H1N1]		187	191	14.4	231000000	2	617.768	1234.53	-1.54
ttSVPT	187[H1N1];188[N1]		187	192	15.4	20400000	2	587.265	1173.53	-1.28
ttSVPt	187[N1];188[H1N1];192[N1]		187	192	17.7	200000000	2	688.805	1376.6	-1.23
ttSVPT	187[H1N1];188[H1N1]		187	192	15.4	266000000	2	668.293	1335.58	0.37
ttSVPt	187[N1];188[N1];192[N1]		187	192	19.9	456000000	2	607.779	1214.55	-0.91
ttSVPt	187[H1N1];188[N1];192[N1]		187	192	19.4	554000000	2	688.805	1376.6	-1.09
ttSVPt	187[H1N1];188[H1N1];192[N1]		187	192	16.9	711000000	2	769.832	1538.66	-0.97
ttsVPt	187[N1];188[N1];189[N1];192[N1]		187	192	18.8	1480000000	2	709.318	1417.63	-1.48
ttsVPt	187[N1];188[N1];189[N1];192[H1N1]		187	192	18.5	3590000000	2	790.344	1579.68	-1.46
ttSVPt	187[H1N1];188[H1N1];192[H1N1]		187	192	16.4	12700000000	2	850.858	1700.71	-1.23
tsVPt	188[H1N1];189[N1];192[N1]		188	192	18.1	171000000	2	638.281	1275.56	-1.02
tSVPt	188[H1N1];192[N1]		188	192	17	203000000	2	536.742	1072.48	-0.84
tsVPt	188[H1N1];189[N1];192[H1N1]		188	192	17.4	584000000	2	719.308	1437.61	-1.04
tSVPt	188[H1N1];192[H1N1]		188	192	16.9	636000000	2	617.768	1234.53	-0.89
ttsIPt	193[N1];194[N1];195[N1];198[N1]		193	198	23.2	422000000	2	716.326	1431.65	-1.12
ttsIPT	193[H1N1F1];194[H1N1];195[H1N1]		193	198	20.9	663000000	2	930.895	1860.78	-0.7
ttsIPt	193[H1N1];194[N1];195[N1];198[N1]		193	198	22.8	1900000000	2	797.353	1593.7	-0.63
ttSIPt	193[H1N1];194[H1N1];198[H1N1]		193	198	20.5	4690000000	2	857.865	1714.73	-1.17
ttsIPt	193[H2N2];194[H1N1];195[H1N1];198[N1]		193	198	20.1	5930000000	3	761.65	2282.94	-0.92
tSIPt	194[N1];198[H1N1]		194	198	22.3	206000000	2	543.75	1086.49	-0.83
tsIPt	194[N1];195[N1];198[N1]		194	198	23.8	219000000	2	564.263	1127.52	-0.62
tSIPt	194[H1N1];198[N1]		194	198	21.6	262000000	2	543.75	1086.49	-0.64
tsIPt	194[H1N1];195[N1];198[N1]		194	198	22.3	490000000	2	645.289	1289.57	-1.16
tSIPt	194[H1N1];198[H1N1]		194	198	21.4	1370000000	2	624.776	1248.55	-1.2
ttsVPV	199[N1];200[N1];201[N1]		199	204	23.8	137000000	2	606.789	1212.57	-0.91
ttsVPV	199[H1N1F1];200[H1N1];201[N1]		199	204	21.4	411000000	2	841.871	1682.74	-0.71
ttSVPV	199[H1N1];200[H1N1]		199	204	20.8	826000000	2	667.302	1333.6	-1.12
tSVPV	200[N1]		200	204	22	63000000	2	353.186	705.366	-1.42
tSVPV	200[H2N2A1]		200	204	28.4	69800000	2	762.326	1523.65	-1.31
tsVPV	200[H1N1A1];201[N1]		200	204	29.6	77100000	2	681.3	1361.59	-0.59
tsVPV	200[H2N2];201[N1]		200	204	22	224000000	2	718.318	1435.63	-0.84
tsVPV	200[H2N2];201[H1N1]		200	204	21.2	502000000	2	799.345	1597.68	-0.75
tsVPV	200[N1];201[N1]		200	204	22.8	1430000000	2	454.726	908.446	-1.54
tsVPV	200[H1N1];201[N1]		200	204	22.8	2760000000	2	535.752	1070.5	-1.31
tsVPV	200[H1N1];201[H1N1]		200	204	22	3540000000	2	616.779	1232.55	-1.14
tsVPVt	200[N1];201[N1];205[N1]		200	205	21.4	257000000	2	606.789	1212.57	-0.91
tSVPVt	200[H1N1];205[H1N1]		200	205	19.7	541000000	2	667.302	1333.6	-1.27
sVPVt	201[H1N1];205[H1N1]		201	205	19.2	73000000	2	616.778	1232.55	-1.3
ttVsTFPPMPLPRQNHEPVA	206[H1N1];207[H1N1];209[H1N1]		206	226	46.1	466000000	4	854.153	3413.59	-1.05
tFVPPMPLPRQNHEPVA	210[H1N1A1]		210	226	52.8	1260000	3	862.746	2586.23	-1.31
tFVPPMPLPRQNHEPVA	210[H1N1A2]		210	226	58.3	12100000	3	959.778	2877.32	-0.97
tFVPPMPLPRQNHEPVA	210[H2N2]		210	226	46.2	30400000	3	887.424	2660.26	-2.48
tFVPPMPLPRQNHEPVA	210[H2N2A1]		210	226	51.2	54100000	3	984.458	2951.36	-0.51
tFVPPMPLPRQNHEPVAt	210[N1];227[H1N1A1]		210	227	50.8	2190000	3	964.125	2890.35	2.21
tFVPPMPLPRQNHEPVAt	210[N1];227[H2N2]		210	227	43.7	7980000	3	988.801	2964.39	-0.74
tFVPPMPLPRQNHEPVAt	210[H1N1];227[H2N2]		210	227	43.3	11400000	4	782.366	3126.44	-0.22
tFVPPMPLPRQNHEPVAt	210[H1N1A2];227[H1N1]		210	227	55	27700000	4	836.63	3343.5	-1.53
tFVPPMPLPRQNHEPVAt	210[H2N2A1];227[H2N2F1]		210	227	46.2	35500000	4	982.937	3928.73	-0.51
tFVPPMPLPRQNHEPVAt	210[H1N1A2];227[H1N1A1]		210	227	58.4	43500000	3	1212.21	3634.6	0.77
tFVPPMPLPRQNHEPVAt	210[H1N1];227[N1]		210	227	45.9	75338905	3	867.09	2599.26	-1.69
tFVPPMPLPRQNHEPVAt	210[H2N2F1];227[H2N2]		210	227	42.3	144000000	4	910.163	3637.63	-1.37
tFVPPMPLPRQNHEPVAt	210[H2N2A1];227[H1N1]		210	227	48.6	159000000	4	855.14	3417.54	-0.03
tFVPPMPLPRQNHEPVAt	210[H2N2];227[H2N2]		210	227	42.3	281000000	4	873.648	3491.58	-2.26
tFVPPMPLPRQNHEPVAt	210[H2N2F1];227[H1N1F1]		210	227	47.5	533000000	4	855.395	3418.56	-0.5
HEPVAt	227[H1N1]		222	227	14.7	7110000	2	509.732	1018.46	-1.18
HEPVAt	227[H2N2]		222	227	12.2	13100000	2	692.298	1383.59	-1.01
tSPSSPQPAETHP	227[H2N2A2]		227	239	30.5	203000000	3	883.361	2648.07	-1.81
sPSsPQPAE	228[H1N2];231[N1]		228	236	21.6	169000000	2	835.853	1670.7	-1.08
sPSSPQPAE	228[H1N2]		228	236	21.4	271000000	2	734.314	1467.62	-0.82
sPSSPQPAE	228[H2N2F1]		228	236	22	407000000	2	888.369	1775.73	-0.51
sPSSPQPAE	228[N1]		228	236	20.4	431000000	2	551.748	1102.49	-1.63
sPSSPQPAE	228[H1N1A1]		228	236	24.8	714000000	2	778.322	1555.64	-1.16
sPSSPQPAE	228[H1N1]		228	236	20.4	2620000000	2	632.774	1264.54	-1.42
sPSSPQPAE	228[H2N2A2]		228	236	30	2680000000	3	737.96	2211.87	-0.63
sPSSPQPAE	228[H2N2]		228	236	21.4	17200000000	2	815.34	1629.67	-0.98
sPSSPQPAETHP	228[H1N1A2]		228	239	30.2	376000000	3	727.968	2181.89	-1.33
sPSSPQPAETHP	228[H1N1A1]		228	239	26.2	1570000000	3	630.937	1890.8	-1.22
sPSSPQPAETHP	228[H2N2A1]		228	239	26.7	6080000000	3	752.647	2255.93	-1.11
sPSSPQPAETHP	228[H1N1]		228	239	22.2	8680000000	2	800.353	1599.7	-1.44
sPSSPQPAETHP	228[H2N2]		228	239	22.8	10900000000	3	655.615	1964.83	-1.43
ssPQPAE	230[N1];231[H1N1]		230	236	16.1	24900000	2	642.271	1283.54	-1.09
ssPQPAE	230[H1N1];231[N1]		230	236	15.8	49700000	2	642.271	1283.54	-1.4
sSPQPAE	230[H2N2]		230	236	15.9	85900000	2	723.298	1445.59	-1.11
sSPQPAE	230[N1]		230	236	16.3	123000000	2	459.705	918.405	-1.52
ssPQPAE	230[N1];231[N1]		230	236	16.4	124000000	2	561.245	1121.48	-1.25
ssPQPAE	230[H1N1];231[H1N1]		230	236	15.1	127000000	2	723.298	1445.59	-1.38
sSPQPAE	230[H1N1]		230	236	15.7	230000000	2	540.732	1080.46	-1.11
sSQPQPAETHP	230[H1N1]		230	239	18.8	231000000	2	708.311	1415.62	-1.34
tHPT	237[H2N2A1]		237	240	11.8	215000	2	738.795	1476.58	-0.61
tHPT	237[H2N2A2]		237	240	14.4	77800000	2	884.342	1767.68	-1.87
tHPTTLQGAIRREP	237[H1N2A1]		237	250	31.5	199000000	4	609.795	2436.16	-1.27
tHPTTLQGAIRREP	237[H1N3]		237	250	27.7	210000000	4	587.791	2348.15	-1.58
tHPtTLQGAIRREP	237[H1N1];240[N1]		237	250	27.6	223000000	3	715.693	2145.07	-1.03
tHPTTLQGAIRREP	237[H1N2]		237	250	30.6	302000000	3	715.693	2145.07	-1.59
tHPTTLQGAIRREP	237[H2N2A1F1]		237	250	31.3	330000000	4	686.823	2744.27	-1.09
tHPTTLQGAIRREP	237[H1N1A2]		237	250	36	704000000	4	631.799	2524.18	-1.31
tHPTTLQGAIRREP	237[H1N1A1]		237	250	31.3	930000000	4	559.025	2233.08	-1.39
tHPTTLQGAIRREP	237[H1N1]		237	250	28	1260000000	3	648	1941.99	-1.49
tHPtTLQGAIRREP	237[H1N1];240[H2N2]		237	250	25.5	1610000000	4	668.817	2672.25	-1.23
tHPTTLQGAIRREP	237[H2N2A1]		237	250	30.5	1890000000	4	650.309	2598.21	-0.89
tHPTTLQGAIRREP	237[H2N2]		237	250	27.5	6410000000	4	577.534	2307.12	-1.43
tTLQGAIRREP	240[H1N2A1]		240	250	29.2	1030000000	3	701.005	2101	-1.19
tTLQGAIRREP	240[H1N2]		240	250	24.5	1390000000	3	603.973	1809.91	-1.05
tTLQGAIRREP	240[H1N3]		240	250	24.9	2720000000	3	671.666	2012.99	-1.34
tTLQGAIRREP	240[H2N2A1F1]		240	250	29	3390000000	3	803.709	2409.11	-0.75
tTLQGAIRREP	240[H2N2F1]		240	250	24.4	3670000000	3	706.677	2118.02	-1.13
tTLQGAIRREP	240[H1N1A1]		240	250	30	4390000000	3	633.312	1897.92	-1.37
tTLQGAIRREP	240[H1N1]		240	250	25.2	13700000000	3	536.28	1606.83	-1.24
tTLQGAIRREP	240[H2N2]		240	250	24.4	63100000000	3	657.991	1971.96	-1.12
tTLQGAIRREP	240[H2N2A1]		240	250	29.3	77500000000	3	755.023	2263.06	-1.1
tLQGAIRREP	241[H2N2F1]		241	250	22.7	32300000	3	672.994	2016.97	-1.24
tLQGAIRREP	241[H1N2]		241	250	22.1	104000000	3	570.291	1708.86	-0.64
tLQGAIRREP	241[H1N2A1]		241	250	27.7	181000000	3	667.322	1999.95	-2.2
tLQGAIRREP	241[H1N1A1]		241	250	27.8	195000000	3	599.629	1796.88	-1.84
tLQGAIRREP	241[H1N1]		241	250	22.3	347000000	3	502.598	1505.78	-1.39
tLQGAIRREP	241[H1N1A2]		241	250	33	410000000	3	696.661	2087.97	-0.86
tLQGAIRREP	241[N1]		241	250	23.9	1960000000	3	448.58	1343.73	-1.34
tLQGAIRREP	241[H2N2A1]		241	250	26.7	7620000000	3	721.34	2162.01	-1.06
tSSPLY	251[H1N1A2]		251	256	48.1	24400000	2	807.829	1614.65	-0.62
tSSPLY	251[H2N2]		251	256	29.2	65100000	2	699.299	1397.59	-1.72
tSSPLY	251[H2N2A1]		251	256	37	74500000	2	844.848	1688.69	-0.12
tSsPLY	251[H2N2A1];253[H1N1A1]		251	256	42.5	116000000	3	782.309	2344.92	-1.88
tsSPLY	251[H2N2];252[H1N1]		251	256	27.7	191000000	2	881.865	1762.73	-1.59
tssPLY	251[H2N2A1];252[H1N1];253[H1N1A1]		251	256	41.2	218000000	3	904.02	2710.05	-1.48
tsSPLY	251[H2N2];252[H2N2A1]		251	256	33.1	1020000000	3	806.989	2418.95	-0.91
tSSPLYS	251[H1N1A2]		251	257	42.9	12000000	2	851.346	1701.68	-0.35
tSSPLYSY	251[H1N1F1]		251	258	41.4	8760000	2	714.81	1428.62	-1.05
tSSPLYSY	251[N1]		251	258	42.7	23700000	2	560.755	1120.5	-1.61
tSsPLYSY	251[N1];253[N1]		251	258	41.2	61800000	2	662.294	1323.58	-1.51
tSSPLYsY	251[H1N1A2];257[H1N1A1]		251	258	69	82100000	3	840.996	2520.98	-0.52
tSSPLYSY	251[H1N1A1]		251	258	48.6	129000000	2	787.33	1573.65	-0.57
tSSPLYSY	251[H2N2F1]		251	258	39.2	199000000	2	897.375	1793.75	-2.29
tSSPLYSY	251[H1N1]		251	258	41.6	223000000	2	641.781	1282.56	-1.4
tsSPLYSY	251[H1N2];252[N1]		251	258	39.9	296000000	2	844.86	1688.72	-1.42
tsSPLYSY	251[H1N1A2];252[H1N1]		251	258	55	468000000	3	743.964	2229.88	-0.99
tsSPLYSY	251[H2N2];252[H1N1A1]		251	258	44.4	931000000	3	768.643	2303.92	-0.52
tSSPLYSY	251[H2N2]		251	258	39.6	1230000000	2	824.347	1647.69	-1.21
tSSPLYSY	251[H2N2A2]		251	258	57.4	1670000000	3	743.964	2229.88	-0.85
tSSPLYSY	251[H1N1A2]		251	258	58.3	4650000000	2	932.876	1864.75	-1.5
tSSPLYSYt	251[N1];259[N1]		251	259	42.3	10600000	2	712.818	1424.63	-1.4
tSSPLYSYt	251[N1];259[H1N1]		251	259	41.2	29700000	2	793.844	1586.68	-1.51
tSSPLYSYT	251[H1N1A1]		251	259	51.1	34800000	2	837.853	1674.7	-0.96
tSSPLYSYT	251[N1]		251	259	43.7	39600000	2	611.279	1221.55	-1.15
tSSPLYSYt	251[H1N1A2];259[H1N1]		251	259	53.2	48600000	3	777.647	2330.93	-0.6
tSSPLYSYT	251[H2N2F1]		251	259	40.5	70800000	2	947.899	1894.79	-1.64
tSSPLYSYT	251[H1N1]		251	259	42.6	117000000	2	692.305	1383.6	-1.3
tSSPLYSYt	251[H1N1A2];259[H1N1A2]		251	259	72.6	284000000	3	971.711	2913.12	-0.27
tSSPLYSYt	251[H1N1A2];259[H2N2A1]		251	259	57.2	461000000	3	996.389	2987.15	-0.84
tSSPLYSYT	251[H2N2]		251	259	40.9	710000000	2	874.871	1748.74	-1.26
tSSPLYSYT	251[H2N2A2]		251	259	57.9	1080000000	3	777.647	2330.93	-0.86
sSPLY	252[H1N1A2]		252	256	49.7	16900000	2	757.305	1513.6	-0.86
sSPLY	252[H1N1A1]		252	256	39.1	20200000	2	611.758	1222.51	-1.39
sSPLY	252[H2N2A2]		252	256	47.5	119000000	2	939.873	1878.74	1.12
sSPLY	252[H2N2A1]		252	256	37.5	140000000	2	794.324	1587.64	-0.94
sSPLY	252[H2N2]		252	256	29.4	183000000	2	648.776	1296.55	-1
ssPLYSY	252[H1N1];253[N1]		252	258	40.7	9360000	2	692.797	1384.59	-0.94
sSPLYSY	252[H2N2F1]		252	258	38.6	21100000	2	846.853	1692.7	-0.83
sSPLYSY	252[N1]		252	258	40.8	46300000	2	510.231	1019.46	-1.67
sSPLYSY	252[H1N2]		252	258	39.3	50700000	2	692.797	1384.59	-1.23
sSPLYSY	252[H1N1A1]		252	258	49.3	99400000	2	736.806	1472.6	-0.75
sSPLYSY	252[H1N1]		252	258	40.7	147000000	2	591.257	1181.51	-1.61
sSPLYSY	252[H1N1A2]		252	258	58.9	166000000	2	882.353	1763.7	-1.19
sSPLYSY	252[H2N2]		252	258	39.2	653000000	2	773.823	1546.64	-1.36
tTDGnDTV	259[H2N2A2]	PNGase F	259	266	30.7	53500000	3	712.598	2135.79	-2.67
tDGnDTV	260[H2N2A2]	PNGase F	260	266	30.1	120000000	2	1017.87	2034.74	-3.34
tDGnDTV	260[H2N2A1]	PNGase F	260	266	23.1	261000000	2	872.323	1743.64	-2.87
tESSDGLWNNNQ	267[H2N2A2]	PNGase F	267	278	55.8	52400000	3	893.338	2678.01	-3.44
tQLFLEH	279[H1N1A2]	PNGase F	279	285	48.6	4630000	2	917.893	1834.78	-3.27
tQLFLEH	279[H2N2A2]	PNGase F	279	285	47.7	261000000	3	733.975	2199.92	-2.95
tQLFLEHSLL	279[H1N1A2]		279	288	70.8	8400000	2	1074.5	2147.99	-0.42
tQLFLEHSLL	279[H1N3A1]		279	288	60.9	16700000	3	755.021	2263.05	0.04
tQLFLEHSLL	279[H2N2A1]		279	288	60.5	47100000	3	741.345	2222.02	0
tQLFLEHSLL	279[H2N2A2]		279	288	68.6	144000000	3	838.377	2513.12	-0.36
tAnTTKGHHHHHH	289[H1N1A2]	PNGase F	289	301	11.4	43900000	4	616.508	2463.02	-3.37
tAnTTKGHHHHHH	289[H2N2A1]	PNGase F	289	301	11.5	159000000	4	635.017	2537.05	-3.19
tAnTTKGHHHHHH	289[H2N2A2]	PNGase F	289	301	11.7	416000000	5	566.434	2828.15	-3.11
tKGHHHHHH	293[H2N2A2]	PNGase F	293	301	10.9	33900000	4	610.751	2439.99	-2.99
ttVP	(136|148|159|164)[H2N2];(137|149|160|165)[H1N1]		136;148;159;164	139;151;162;167	14.7	654	2	756.818	1512.63	-1.19
tTVP	(136|148|159|164)[H2N2]		136;148;159;164	139;151;162;167	15.8	89400000	2	574.252	1147.5	-1.39
ttVP	(136|148|159|164)[N1];(137|149|160|165)[H1N1]		136;148;159;164	139;151;162;167	15.9	94100000	2	493.226	985.446	-1.01
ttVP	(136|148|159|164)[H2N2];(137|149|160|165)[N1]		136;148;159;164	139;151;162;167	15.8	102000000	2	675.792	1350.58	-1.04
tTVP	(136|148|159|164)[H1N1A2]		136;148;159;164	139;151;162;167	27.5	103000000	2	682.781	1364.56	-1.32
ttVP	(136|148|159|164)[N1];(137|149|160|165)[N1]		136;148;159;164	139;151;162;167	15.3	155654269	2	412.199	823.393	-1.7
ttVP	(136|148|159|164)[H1N1];(137|149|160|165)[H1N1]		136;148;159;164	139;151;162;167	14	203000000	2	574.252	1147.5	-1.05
ttVP	(136|148|159|164)[H1N1];(137|149|160|165)[N1]		136;148;159;164	139;151;162;167	15.3	214000000	2	493.226	985.446	-1.22
tVPt	(137|149|160|165)[N1];(140|152|163|168)[N1]		137;149;160;165	140;152;163;168	18.3	23105378815	2	412.199	823.393	-1.94
ttVPT	(148|159|164)[H1N1];(149|160|165)[H1N1]		148;159;164	152;163;168	15.1	78000000	2	624.776	1248.55	-1.36
ttVPT	(148|159|164)[H1N1];(149|160|165)[N1]		148;159;164	152;163;168	16.3	114000000	2	543.75	1086.49	-1.01
ttVPt	(148|159|164)[N1];(149|160|165)[N1];(152|163|168)[H1N1]		148;159;164	152;163;168	16.7	119000000	2	645.289	1289.57	-1.01
ttVPt	(148|159|164)[N1];(149|160|165)[N1];(152|163|168)[N1]		148;159;164	152;163;168	18.3	162000000	2	564.263	1127.52	-0.8
tTVPt	(148|159|164)[H1N1];(152|163|168)[H1N1]		148;159;164	152;163;168	17.8	707000000	2	624.776	1248.55	-1.36
ttVPt	(148|159|164)[H1N1];(149|160|165)[N1];(152|163|168)[N1]		148;159;164	152;163;168	17.6	730000000	2	645.289	1289.57	-1.16
tVPTt	(149|160)[N1];(153|164)[H1N1]		149;160	153;164	18.7	91500000	2	543.75	1086.49	-1.2
tVPtt	(149|160)[H1N1];(152|163)[N1];(153|164)[N1]		149;160	153;164	18.5	137000000	2	645.289	1289.57	-1.47
tVPtt	(149|160)[N1];(152|163)[N1];(153|164)[N2]		149;160	153;164	22.7	155000000	2	665.802	1330.6	-1.13
tVPTt	(149|160)[H1N1];(153|164)[N1]		149;160	153;164	17.9	225000000	2	543.75	1086.49	-1.01
tVPtt	(149|160)[N1];(152|163)[N1];(153|164)[N1]		149;160	153;164	20.9	464000000	2	564.263	1127.52	-0.8
tVPtt	(149|160)[N1];(152|163)[N1];(153|164)[H1N1]		149;160	153;164	20.9	1410000000	2	645.289	1289.57	-0.85
tVPtt	(149|160)[H1N1];(152|163)[N1];(153|164)[H1N1]		149;160	153;164	19.9	1590000000	2	726.315	1451.63	-1.17
tVPt	(149|160|165)[H2N2];(152|163|168)[N1]		149;160;165	152;163;168	18.2	611000000	2	675.792	1350.58	-1.18
tVPt	(149|160|165)[H1N2];(152|163|168)[H1N1]		149;160;165	152;163;168	17.4	797000000	2	675.792	1350.58	-1.04
tVPt	(149|160|165)[N1];(152|163|168)[H1N1]		149;160;165	152;163;168	16.5	5310000000	2	493.226	985.446	-1.22
tVPt	(149|160|165)[H2N2];(152|163|168)[H1N1]		149;160;165	152;163;168	17.4	5590000000	2	756.818	1512.63	-1.45
tVPt	(149|160|165)[H1N1];(152|163|168)[N1]		149;160;165	152;163;168	17.2	16200000000	2	493.226	985.446	-1.42
tVPt	(149|160|165)[N1];(152|163|168)[N1]		149;160;165	152;163;168	18.3	23100000000	2	412.2	823.393	-1.21
tVPt	(149|160|165)[N1];(152|163|168)[H1N1A1]		149;160;166	152;163;169	24.7	414000000	2	638.773	1276.54	-1.25
tVPt	(149|160|165)[H1N1A1];(152|163|168)[N1]		149;160;167	152;163;170	25.1	118000000	2	638.774	1276.54	-0.94
tVPt	(149|160|165)[H1N1];(152|163|168)[H1N1F1]		149;160;167	152;163;170	15.9	187000000	2	647.281	1293.56	-1.31
tVPT	(149|160|165)[H2N2A2]		149;160;167	152;163;170	30.5	211000000	2	865.347	1729.69	-1.16
tVPt	(149|160|165)[H1N1A2];(152|163|168)[N1]		149;160;167	152;163;170	31	323000000	2	784.321	1567.64	-1.28
tVPt	(149|160|165)[N1];(152|163|168)[H1N1A1]		149;160;167	152;163;170	24.7	445000000	2	638.773	1276.54	-1.25
tVPt	(149|160|165)[H2N2A1];(152|163|168)[N1]		149;160;167	152;163;170	23.9	576000000	2	821.339	1641.67	-0.85
tVPt	(149|160|165)[H2N2F1];(152|163|168)[H1N1]		149;160;167	152;163;170	18.1	1110000000	2	829.847	1658.69	-1.39
tVPt	(149|160|165)[H2N2];(152|163|168)[H1N1A1]		149;160;167	152;163;170	24.5	1250000000	2	902.366	1803.73	-1
tVPt	(149|160|165)[H1N1A2];(152|163|168)[H1N1]		149;160;167	152;163;170	29.7	1940000000	2	865.347	1729.69	-1.39
tVPt	(149|160|165)[H2N2A1];(152|163|168)[H1N1]		149;160;167	152;163;170	22.8	11300000000	2	902.366	1803.73	-0.89
sIPT	(171|195)[H1N2F1]		171;195	174;198	16.3	41300000	2	566.254	1131.5	-2.21
sIPt	(171|195)[H2N2A1];(174|198)[H1N1)		171;195	174;198	24.5	361000000	2	902.365	1803.73	-1.22
SIPt	(174|198)[H1N2A1]		171;195	174;198	24.5	544000000	2	638.773	1276.54	-1.25
sIPt	(171|195)[H1N1];(174|198)[H2N2A2)		171;195	174;198	30.3	643000000	3	698.944	2094.82	-1.62
SIPt	(174|198)[H1N1]		171;195	174;198	17.2	647000000	2	493.226	985.446	-1.42
sIPt	(171|195)[H1N1];(174|198)[H1N1A1)		171;195	174;198	23.5	746000000	2	719.799	1438.59	-1.67
sIPTt	(174|195)[H1N1];(175|199)[H1N1]		171;195	175;199	16.7	355000000	2	624.776	1248.55	-1.04

### Sheet: Sheet1
##gff-version 2
##source-version NetOGlyc 4.0.0.13
##date 22-9-12
##Type Protein
#seqname source feature start end score strand frame comment
SEQUENCE netOGlyc-4.0.0.13 CARBOHYD 1 1 0.0573135 . .
SEQUENCE netOGlyc-4.0.0.13 CARBOHYD 11 11 0.0557804 . .
SEQUENCE netOGlyc-4.0.0.13 CARBOHYD 13 13 0.0669443 . .
SEQUENCE netOGlyc-4.0.0.13 CARBOHYD 19 19 0.0627858 . .
SEQUENCE netOGlyc-4.0.0.13 CARBOHYD 23 23 0.0610529 . .
SEQUENCE netOGlyc-4.0.0.13 CARBOHYD 24 24 0.0115999 . .
SEQUENCE netOGlyc-4.0.0.13 CARBOHYD 31 31 0.0448149 . .
SEQUENCE netOGlyc-4.0.0.13 CARBOHYD 33 33 0.0358073 . .
SEQUENCE netOGlyc-4.0.0.13 CARBOHYD 36 36 0.011167 . .
SEQUENCE netOGlyc-4.0.0.13 CARBOHYD 44 44 0.131276 . .
SEQUENCE netOGlyc-4.0.0.13 CARBOHYD 47 47 0.106217 . .
SEQUENCE netOGlyc-4.0.0.13 CARBOHYD 50 50 0.191792 . .
SEQUENCE netOGlyc-4.0.0.13 CARBOHYD 55 55 0.0252631 . .
SEQUENCE netOGlyc-4.0.0.13 CARBOHYD 64 64 0.0481679 . .
SEQUENCE netOGlyc-4.0.0.13 CARBOHYD 69 69 0.0388363 . .
SEQUENCE netOGlyc-4.0.0.13 CARBOHYD 71 71 0.0244593 . .
SEQUENCE netOGlyc-4.0.0.13 CARBOHYD 75 75 0.0387281 . .
SEQUENCE netOGlyc-4.0.0.13 CARBOHYD 78 78 0.0809788 . .
SEQUENCE netOGlyc-4.0.0.13 CARBOHYD 80 80 0.0195173 . .
SEQUENCE netOGlyc-4.0.0.13 CARBOHYD 99 99 0.0975227 . .
SEQUENCE netOGlyc-4.0.0.13 CARBOHYD 101 101 0.296229 . .
SEQUENCE netOGlyc-4.0.0.13 CARBOHYD 110 110 0.953567 . . #POSITIVE
SEQUENCE netOGlyc-4.0.0.13 CARBOHYD 111 111 0.913185 . . #POSITIVE
SEQUENCE netOGlyc-4.0.0.13 CARBOHYD 112 112 0.939753 . . #POSITIVE
SEQUENCE netOGlyc-4.0.0.13 CARBOHYD 116 116 0.994449 . . #POSITIVE
SEQUENCE netOGlyc-4.0.0.13 CARBOHYD 117 117 0.979209 . . #POSITIVE
SEQUENCE netOGlyc-4.0.0.13 CARBOHYD 120 120 0.989591 . . #POSITIVE
SEQUENCE netOGlyc-4.0.0.13 CARBOHYD 122 122 0.996507 . . #POSITIVE
SEQUENCE netOGlyc-4.0.0.13 CARBOHYD 123 123 0.990102 . . #POSITIVE
SEQUENCE netOGlyc-4.0.0.13 CARBOHYD 126 126 0.9951 . . #POSITIVE
SEQUENCE netOGlyc-4.0.0.13 CARBOHYD 127 127 0.999274 . . #POSITIVE
SEQUENCE netOGlyc-4.0.0.13 CARBOHYD 128 128 0.998425 . . #POSITIVE
SEQUENCE netOGlyc-4.0.0.13 CARBOHYD 129 129 0.996748 . . #POSITIVE
SEQUENCE netOGlyc-4.0.0.13 CARBOHYD 132 132 0.997945 . . #POSITIVE
SEQUENCE netOGlyc-4.0.0.13 CARBOHYD 133 133 0.998975 . . #POSITIVE
SEQUENCE netOGlyc-4.0.0.13 CARBOHYD 134 134 0.998158 . . #POSITIVE
SEQUENCE netOGlyc-4.0.0.13 CARBOHYD 135 135 0.99724 . . #POSITIVE
SEQUENCE netOGlyc-4.0.0.13 CARBOHYD 138 138 0.997242 . . #POSITIVE
SEQUENCE netOGlyc-4.0.0.13 CARBOHYD 139 139 0.99884 . . #POSITIVE
SEQUENCE netOGlyc-4.0.0.13 CARBOHYD 140 140 0.994498 . . #POSITIVE
SEQUENCE netOGlyc-4.0.0.13 CARBOHYD 143 143 0.996719 . . #POSITIVE
SEQUENCE netOGlyc-4.0.0.13 CARBOHYD 144 144 0.997134 . . #POSITIVE
SEQUENCE netOGlyc-4.0.0.13 CARBOHYD 146 146 0.988673 . . #POSITIVE
SEQUENCE netOGlyc-4.0.0.13 CARBOHYD 149 149 0.995441 . . #POSITIVE
SEQUENCE netOGlyc-4.0.0.13 CARBOHYD 150 150 0.996326 . . #POSITIVE
SEQUENCE netOGlyc-4.0.0.13 CARBOHYD 151 151 0.994538 . . #POSITIVE
SEQUENCE netOGlyc-4.0.0.13 CARBOHYD 152 152 0.993921 . . #POSITIVE
SEQUENCE netOGlyc-4.0.0.13 CARBOHYD 155 155 0.988166 . . #POSITIVE
SEQUENCE netOGlyc-4.0.0.13 CARBOHYD 156 156 0.992511 . . #POSITIVE
SEQUENCE netOGlyc-4.0.0.13 CARBOHYD 158 158 0.990071 . . #POSITIVE
SEQUENCE netOGlyc-4.0.0.13 CARBOHYD 160 160 0.997578 . . #POSITIVE
SEQUENCE netOGlyc-4.0.0.13 CARBOHYD 161 161 0.99203 . . #POSITIVE
SEQUENCE netOGlyc-4.0.0.13 CARBOHYD 162 162 0.997664 . . #POSITIVE
SEQUENCE netOGlyc-4.0.0.13 CARBOHYD 163 163 0.992562 . . #POSITIVE
SEQUENCE netOGlyc-4.0.0.13 CARBOHYD 164 164 0.992406 . . #POSITIVE
SEQUENCE netOGlyc-4.0.0.13 CARBOHYD 167 167 0.988378 . . #POSITIVE
SEQUENCE netOGlyc-4.0.0.13 CARBOHYD 168 168 0.997992 . . #POSITIVE
SEQUENCE netOGlyc-4.0.0.13 CARBOHYD 169 169 0.99261 . . #POSITIVE
SEQUENCE netOGlyc-4.0.0.13 CARBOHYD 170 170 0.99253 . . #POSITIVE
SEQUENCE netOGlyc-4.0.0.13 CARBOHYD 173 173 0.994427 . . #POSITIVE
SEQUENCE netOGlyc-4.0.0.13 CARBOHYD 174 174 0.997634 . . #POSITIVE
SEQUENCE netOGlyc-4.0.0.13 CARBOHYD 175 175 0.990346 . . #POSITIVE
SEQUENCE netOGlyc-4.0.0.13 CARBOHYD 176 176 0.992684 . . #POSITIVE
SEQUENCE netOGlyc-4.0.0.13 CARBOHYD 180 180 0.98761 . . #POSITIVE
SEQUENCE netOGlyc-4.0.0.13 CARBOHYD 181 181 0.977684 . . #POSITIVE
SEQUENCE netOGlyc-4.0.0.13 CARBOHYD 182 182 0.984909 . . #POSITIVE
SEQUENCE netOGlyc-4.0.0.13 CARBOHYD 184 184 0.985223 . . #POSITIVE
SEQUENCE netOGlyc-4.0.0.13 CARBOHYD 185 185 0.982192 . . #POSITIVE
SEQUENCE netOGlyc-4.0.0.13 CARBOHYD 202 202 0.966496 . . #POSITIVE
SEQUENCE netOGlyc-4.0.0.13 CARBOHYD 203 203 0.988012 . . #POSITIVE
SEQUENCE netOGlyc-4.0.0.13 CARBOHYD 205 205 0.97737 . . #POSITIVE
SEQUENCE netOGlyc-4.0.0.13 CARBOHYD 206 206 0.987808 . . #POSITIVE
SEQUENCE netOGlyc-4.0.0.13 CARBOHYD 212 212 0.988867 . . #POSITIVE
SEQUENCE netOGlyc-4.0.0.13 CARBOHYD 215 215 0.95696 . . #POSITIVE
SEQUENCE netOGlyc-4.0.0.13 CARBOHYD 216 216 0.979603 . . #POSITIVE
SEQUENCE netOGlyc-4.0.0.13 CARBOHYD 226 226 0.98548 . . #POSITIVE
SEQUENCE netOGlyc-4.0.0.13 CARBOHYD 227 227 0.959644 . . #POSITIVE
SEQUENCE netOGlyc-4.0.0.13 CARBOHYD 228 228 0.94256 . . #POSITIVE
SEQUENCE netOGlyc-4.0.0.13 CARBOHYD 232 232 0.93661 . . #POSITIVE
SEQUENCE netOGlyc-4.0.0.13 CARBOHYD 234 234 0.90596 . . #POSITIVE
SEQUENCE netOGlyc-4.0.0.13 CARBOHYD 235 235 0.891054 . . #POSITIVE
SEQUENCE netOGlyc-4.0.0.13 CARBOHYD 240 240 0.483574 . .
SEQUENCE netOGlyc-4.0.0.13 CARBOHYD 242 242 0.792791 . . #POSITIVE
SEQUENCE netOGlyc-4.0.0.13 CARBOHYD 244 244 0.888957 . . #POSITIVE
SEQUENCE netOGlyc-4.0.0.13 CARBOHYD 245 245 0.834933 . . #POSITIVE
SEQUENCE netOGlyc-4.0.0.13 CARBOHYD 254 254 0.651738 . . #POSITIVE
SEQUENCE netOGlyc-4.0.0.13 CARBOHYD 261 261 0.668153 . . #POSITIVE
SEQUENCE netOGlyc-4.0.0.13 CARBOHYD 264 264 0.343163 . .
SEQUENCE netOGlyc-4.0.0.13 CARBOHYD 267 267 0.29038 . .
SEQUENCE netOGlyc-4.0.0.13 CARBOHYD 268 268 0.123485 . .
SEQUENCE netOGlyc-4.0.0.13 CARBOHYD 278 278 0.0123793 . .
SEQUENCE netOGlyc-4.0.0.13 CARBOHYD 304 304 0.00821241 . .
SEQUENCE netOGlyc-4.0.0.13 CARBOHYD 306 306 0.0158454 . .
SEQUENCE netOGlyc-4.0.0.13 CARBOHYD 308 308 0.0326891 . .
SEQUENCE netOGlyc-4.0.0.13 CARBOHYD 309 309 0.0269424 . .
SEQUENCE netOGlyc-4.0.0.13 CARBOHYD 334 334 1.52624e-05 . .
SEQUENCE netOGlyc-4.0.0.13 CARBOHYD 338 338 3.86784e-06 . .

### Sheet: Most common per site
Mod Positions	Core preference	Glycan
