## Supplemental Table 8 for "Glycoproteomic landscape and structural dynamics of TIM family immune checkpoints enabled by mucinase SmE"

### Sheet: Sequences
Sequence	Mod Positions	Unlocalized	Area	Start	End	RT (min)	m/z	z	ppm	Calculated [M+H]+
(t)HR(t)A(t)		H1N2	610116	138	143	10.92	627.788	2	-0.72	1254.57
t(tts)Ptt	150[N1];155[N1];156[N1]	N2	78121163	150	156	15.3	862.372	2	-0.41	1723.74
t(tts)PTt	150[N1];156[H1N1]	N3	55774263	150	156	15.2	943.398	2	-0.27	1885.79
tttsPtt	150[N1];151[N1];152[N1];153[N1];155[N1];156[N1]		357890763	150	156	17.8	642.943	3	-0.93	1926.82
(tts)Ptt	155[N1];156[N1]	N2	18963526	151	156	14.6	710.308	2	-1.27	1419.61
tTRQMt	156[N1];161[N1]		56785842	156	161	13.4	572.263	2	-1.49	1143.52
tTRQMtttPAALP	156[H1N1];161[H1N1];162[H1N1];163[H1N1]		116413372	156	168	27.1	950.419	3	-1.72	2849.25
tRQM	157[H1N1A1]		111524546	157	160	13.4	596.249	2	-2.01	1191.49
tRQMtttPAALP	157[H1N1];161[N1];162[N1];163[N1]		49922138	157	168	31.6	754.684	3	-1.95	2262.04
tttPAALP	161[H2N2];162[N1];163[H1N1]		923333568	161	168	27.8	690.637	3	-1.5	2069.9
tttPAALP	161[H1N1];162[H1N1];163[H2N2]		1171566386	161	168	26.2	744.656	3	0.63	2231.95
tttPAALP	161[H1N2];162[H1N2];163[H1N2]		38721933	161	168	26.2	826.024	3	-0.81	2476.06
tttPAALP	161[H2N2];162[H1N1];163[H2N2]		1222497310	161	168	25.3	866.366	3	-0.69	2597.08
tttPAALP	161[H2N2];162[H2N2];163[H2N2]		78289547	161	168	25.2	988.076	3	-1.59	2962.22
tttPAALPt	161[H1N1];162[N1];163[H1N1];169[H1N1]		524170484	161	169	28.4	724.32	3	-0.55	2170.95
tTPAALP	162[H1N1]		71639610	162	168	33.5	518.258	2	-0.48	1035.51
ttPAALP	162[N1];163[N1]		5593726468	162	168	32.3	538.771	2	-0.84	1076.54
ttPAALP	162[N1];163[H1N1]		4333153780	162	168	31.4	619.796	2	-2.18	1238.59
ttPAALP	162[H1N1];163[N1]		700496855	162	168	29.4	619.798	2	-0.4	1238.59
ttPAALP	162[N1];163[N2]		183670440	162	168	32.3	640.311	2	-0.7	1279.61
ttPAALP	162[N1];163[H1N2]		415788609	162	168	29.8	721.337	2	-0.62	1441.67
ttPAALP	162[H1N1];162[N2]		343859283	162	168	30.9	721.336	2	-1.73	1441.67
ttPAALP	162[H1N1];163[H1N1F1]		400418344	162	168	29	773.852	2	-1.94	1546.7
ttPAALP	162[N1];163[H2N2]		2888769838	162	168	29.5	802.362	2	-1.93	1603.72
ttPAALP	162[H2N2A1];163[N2]		0	162	168	34.3	699.97	3	0.57	2097.89
ttPAALP	162[H2N2];163[H2N2]		1780100157	162	168	28.3	1065.96	2	-0.42	2130.91
ttPAALP	162[H2N2A1];163[H2N2]		631318063	162	168	31.4	808.004	3	-1.61	2422
ttPAALPt	162[N1];163[N1];169[N1]		11870244429	162	169	32	690.834	2	-1.23	1380.66
ttPAALPt	162[N1];163[H1N1];169[N1]		1445996711	162	169	31.2	771.86	2	-1.39	1542.72
ttPAALPt	162[N1];163[N1];169[H1N1]		1823027172	162	169	30.4	771.86	2	-1.39	1542.72
ttPAALPt	162[N1];163[N1];169[N2]		119350392	162	169	30.2	792.374	2	-1.45	1583.74
ttPAALPt	162[N1];163[N2];169[N1]		123670574	162	169	31.9	792.374	2	-0.44	1583.74
ttPAALPt	162[N1];163[H1N1];169[H1N1]		764845605	162	169	30.1	852.886	2	-1.98	1704.77
ttPAALPt	162[H1N1];163[H1N1];169[N1]		3797018943	162	169	29.2	873.399	2	-2.47	1745.8
ttPAALPt	162[H1N1];163[N1];169[H1N1]		136248626	162	169	28.3	708.973	3	-0.56	2124.91
ttPAALPt	162[N1];163[H1N2];169[N1]		156622886	162	169	30.1	719.976	3	-0.84	2157.92
ttPAALPt	162[H1N1];163[N2];169[N1]		287912331	162	169	30.8	744.655	3	-1.51	2231.95
ttPAALPt	162[N1];163[N1];169[H1N1A2]		507217109	162	169	34.1	744.655	3	-0.71	2231.95
ttPAALPt	162[H1N1];163[H1N1];169[H1N1A1]		381002474	162	169	28.3	744.656	3	-0.57	2231.95
ttPAALPt	162[H1N1];163[H1N1A1];169[H1N1]		322235739	162	169	31.5	762.991	3	-0.22	2286.96
ttPAALPt	162[H1N1];163[H1N1];169[H2N2]		917812640	162	169	26.2	762.992	3	1.09	2286.96
ttPAALPt	162[H1N1];163[H2N2];169[H1N1]		343559663	162	169	27	762.991	3	0.57	2286.96
ttPAALPt	162[H2N2];163[H1N1];169[H1N1]		477793742	162	169	27.1	762.991	3	-0.48	2286.96
ttPAALPt	162[N1];163[H1N1];169[H1N1A2]		2.10612e+08	162	169	32.8	762.991	3	0.17	2286.96
ttPAALPt	162[H1N1];163[N1];169[H1N1A2]		1.05306e+08	162	169	32.5	762.991	3	-0.09	2286.96
ttPAALPt	162[H1N1A1];163[H1N1];169[H1N1A1]		958829125	162	169	31.4	762.991	3	0.04	2286.96
tPAALP	163[H1N1]		126833671	163	168	30.6	467.733	2	-2.2	934.462
tPAALP	163[H1N2]		173064668	163	168	29.7	569.273	2	-1.78	1137.54
tPAALP	163[H2N2]		826633102	163	168	30	650.3	2	-0.49	1299.59
tPAALP	163[H1N2A1]		52164326	163	168	34.4	714.822	2	-0.45	1428.64
tPAALP	163[H2N2A1]		129575861	163	168	33.7	795.848	2	-0.67	1590.69
tPAALPt	163[H2N2A1];169[H1N1A2]		42805636	163	169	35.6	826.34	3	-0.55	2477.01
ttVVt	169[H2N2];170[H2N2A1];173[H1N1]		84711955	169	173	18.1	879.688	3	-1.9	2637.05
ttVVt	169[H1N1A2];170[N2];173[H2N2A1]		6257776	169	173	21.6	965.718	3	0.35	2895.14
tTVVTTPDLTTGTPLQMT	169[H1N1A2]		9650736	169	186	65.2	942.097	3	-1.58	2824.28
tTVVTTPDLTTGTPLQMTT	169[H1N1A2]		20171921	169	187	65.1	975.78	3	-0.46	2925.33
tVVt	170[N1];173[N1]		378431123	170	173	16.3	413.207	2	-1.32	825.409
tVVt	170[H1N1];173[N1]		439046667	170	173	16.6	494.233	2	-2.14	987.462
tVVt	170[N1];173[H1N1]		439046667	170	173	15.6	494.234	2	-1.73	987.462
tVVt	170[N2];173[N1]		59517699	170	173	18.1	514.747	2	-1.61	1028.49
tVVt	170[H1N1F1];173[N1]		63191073	170	173	15.7	567.262	2	-2.66	1133.52
tVVt	170[H1N1];173[H1N1]		1183163081	170	173	16.8	575.26	2	-0.81	1149.51
tVVt	170[H1N2];173[N1]		790060598	170	173	17.1	595.773	2	-1.75	1190.54
tVVt	170[H1N1A1];173[N1]		243562313	170	173	20.3	639.78	2	-2.6	1278.56
tVVt	170[H1N1F1];173[H1N1]		42321952	170	173	15.6	648.289	2	-1.73	1295.57
tVVt	170[H1N2];173[H1N1]		5.26944e+08	170	173	16.6	676.8	2	-0.52	1352.59
tVVt	170[H2N2];173[N1]		5.26944e+08	170	173	18.3	676.801	2	-0.07	1352.59
tVVt	170[H1N1A1];173[H1N1]		1011239331	170	173	21	720.807	2	-2.05	1440.61
tVVt	170[H1N2A1];173[N1]		906241860	170	173	22.3	741.321	2	-0.88	1481.64
tVVt	170[H2N2F1];173[N1]		26546386	170	173	18	749.828	2	-1.74	1498.65
tVVt	170[H2N2];173[H1N1]		1759388355	170	173	17.9	757.828	2	1.51	1514.65
tVVt	170[H1N2];173[H1N2]		53721620	170	173	15.3	778.339	2	-1.07	1555.67
tVVt	170[H1N1A2];173[N1]		432245181	170	173	25.2	785.329	2	-1.62	1569.65
tVVt	170[H2N2A1];173[N1]		406542651	170	173	20.2	822.347	2	-1.65	1643.69
tVVt	170[H2N2F1];173[H1N1]		176730290	170	173	18	830.855	2	-1.46	1660.7
tVVt	170[H2N2];173[H1N2]		28619251	170	173	15.6	859.365	2	-1.68	1717.73
tVVt	170[H1N1A2];173[H1N1]		725588473	170	173	24.6	866.356	2	-0.56	1731.71
tVVt	170[H2N2A1];173[H1N1]		4659540801	170	173	20	903.374	2	-0.63	1805.74
tVVt	170[H2N2A1];173[H1N1A1]		469791924	170	173	24.6	699.616	3	-2.37	2096.84
tVVt	170[H2N2A2];173[H1N1]		876958526	170	173	24.9	699.617	3	-0.08	2096.84
tVVt	170[H2N2A1];173[H2N2]		372311827	170	173	18.4	724.295	3	-1.9	2170.87
tVVt	170[H2N2A2];173[H1N1A1]		201420750	170	173	27.7	796.648	3	-1.96	2387.93
tVVt	170[H2N2A1];173[H2N2A1]		405083940	170	173	21.6	821.334	3	7.21	2461.97
tVVt	170[H2N2A2];173[H1N1A2]		27272767	170	173	25.6	893.68	3	-1.19	2679.03
tVVt	170[H2N2A2];173[H2N2A1]		40252102	170	173	24.6	918.359	3	-1.51	2753.07
tVVt	170[H2N2A1];173[H2N2A2]		88277546	170	173	24	918.359	3	-1.3	2753.07
tVVtt	170[H2N2A1];173[H1N1];174[H1N1]		88356411	170	174	18.5	757.977	3	-2.16	2271.92
tVVttPDL	170[N1];173[N1];174[N1]		68792342	170	177	39.7	727.853	2	-0.9	1454.7
tVVtTPDLt	170[N1];173[N1];178[N1]		292855467	170	178	39.7	778.377	2	-0.38	1555.75
tVVtTPDLt	170[N1];173[H1N1];178[N1]		162634653	170	178	38.4	859.402	2	-1.75	1717.8
tVVttPDLt	170[N1];173[N1];174[N1];178[N1]		3573903281	170	178	38.2	879.919	2	1.96	1758.83
tVVttPDLt	170[N1];173[N1];174[H1N1];178[N1]		1678613312	170	178	37.9	640.964	3	-1.55	1920.88
tVVttPDLt	170[H1N1];173[H1N1];174[H1N1];178[N1]		620477061	170	178	34.8	748.999	3	-1.21	2244.99
tVVttPDLt	170[H1N1];173[N1];174[H1N2];178[N1]		164164534	170	178	33.4	762.675	3	-0.16	2286.01
tVVttPDLt	170[H1N1];173[H1N1];174[H1N1];178[H1N1]		995710050	170	178	32.9	803.018	3	0.48	2407.04
tVVttPDLt	170[N1];173[N1];174[H1N2A1];178[N1]		184765282	170	178	36.2	805.689	3	-0.77	2415.05
tVVttPDLt	170[H1N2];173[N1];174[H1N2];178[N1]		154901711	170	178	32.4	830.368	3	-0.3	2489.09
tVVttPDLt	170[N1];173[N1];174[H1N1A2];178[N1]		585197138	170	178	37.7	835.028	3	-0.25	2503.07
tVVttPDLt	170[H1N1];173[H1N1A1];174[H1N1];178[H1N1]		81847703	170	178	34	900.048	3	-1.47	2698.13
tPDL	174[H1N2]		292660249	174	177	23.5	507.223	2	-2.15	1013.44
tPDL	174[H2N2]		752437919	174	177	25.4	588.25	2	-1.7	1175.49
tPDL	174[H1N2A1]		396752980	174	177	28.8	652.769	2	-3.52	1304.54
tPDL	174[H2N2A1]		1239765907	174	177	29.6	733.797	2	-1.51	1466.59
tPDL	174[H2N2A2]		480093050	174	177	32.4	879.346	2	-0.02	1757.68
tPDLT	174[N1]		79756921	174	178	24.5	375.181	2	-1.95	749.356
tPDLt	174[N1];178[N1]		304109456	174	178	25.6	476.72	2	-2.34	952.436
tPDLt	174[N1];178[H1N1]		209181691	174	178	22.9	557.747	2	-2.38	1114.49
tPDLt	174[H1N1];178[N1]		1149258485	174	178	25.4	557.748	2	-0.59	1114.49
tPDLT	174[H2N2]		70057471	174	178	22.4	638.773	2	-2.72	1276.54
tPDLt	174[H1N1];178[H1N1]		1618662458	174	178	22.7	638.773	2	-2.41	1276.54
tPDLt	174[H1N2];178[N1]		466181281	174	178	23.6	659.286	2	-1.84	1317.57
tPDLt	174[H1N1A1];178[N1]		209720186	174	178	29.2	703.294	2	-2.61	1405.58
tPDLt	174[H1N1F1];178[H1N1]		151794050	174	178	22.2	711.803	2	-0.27	1422.6
tPDLt	174[H2N2];178[N1]		230522335	174	178	22.6	740.312	2	-3.27	1479.62
tPDLt	174[H1N2];178[H1N1]		592771720	174	178	21.7	740.312	2	-2.33	1479.62
tPDLT	174[H2N2A1]		137217265	174	178	26.4	784.321	2	-1.33	1567.64
tPDLt	174[H1N1A1];178[H1N1]		215496068	174	178	27	784.321	2	-0.95	1567.64
tPDLt	174[H1N2A1];178[N1]		1254372103	174	178	26.9	804.836	2	0.22	1608.66
tPDLt	174[H2N2];178[H1N1]		2155737939	174	178	21.2	821.341	2	0.21	1641.67
tPDLt	174[H1N2];178[H1N2]		207790909	174	178	20.4	841.852	2	-1.55	1682.7
tPDLt	174[H1N1A2];178[N1]		304895086	174	178	29.7	848.843	2	-0.29	1696.68
tPDLt	174[H1N2A1];178[H1N1]		535287816	174	178	25.2	885.86	2	-2.07	1770.72
tPDLt	174[H2N2A1];178[N1]		489863631	174	178	26.5	885.861	2	-1.05	1770.72
tPDLt	174[H2N2F1];178[H1N1]		166156513	174	178	20.9	894.368	2	-1.89	1787.73
tPDLt	174[H1N1A2];178[H1N1]		525172056	174	178	26.6	929.871	2	1.88	1858.73
tPDLt	174[H2N2A1];178[H1N1]		2679968111	174	178	24.9	966.886	2	-2.53	1932.77
tPDLt	174[H2N2A2];178[H1N1]		1200171872	174	178	27.5	741.959	3	-1.04	2223.86
tGTPLQ	179[H2N2]		31738913	179	184	21.2	673.8	2	-1.91	1346.59
tGTPLQM	179[H1N1]		89340094	179	185	36.6	556.754	2	-1.68	1112.5
tGtPLQM	179[N1];181[N1]		1685027855	179	185	32.8	577.267	2	-1.57	1153.53
tGTPLQM	179[H1N1A2]		83439900	179	185	46.6	847.85	2	-1.12	1694.69
tGtPLQM	179[H1N1A2];181[H1N1]		1430276776	179	185	39.2	687.279	3	-1.21	2059.83
tGTPLQM	179[H2N2A2]		154177192	179	185	39.2	687.28	3	-0.34	2059.83
tGtPLQM	179[H2N2A1];181[H1N1]		2343084764	179	185	33.6	711.96	3	1.19	2133.86
tGtPLQM	179[H2N2A1];181[N2]		297837493	179	185	33	725.634	3	-0.28	2174.89
tGtPLQM	179[H2N2];181[H2N2]		1219227883	179	185	27.8	736.637	3	-1.74	2207.9
tGtPLQM	179[H2N2A1];181[H1N2]		143812675	179	185	32.6	779.652	3	-0.23	2336.94
tGtPLQM	179[H1N1A2];181[H1N1A1]		195777488	179	185	42	784.312	3	0.21	2350.92
tGtPLQM	179[H2N2A2];181[H1N1]		2150029912	179	185	38	808.99	3	-0.57	2424.96
tGtPLQM	179[H2N2A1];181[H1N1A1]		172499501	179	185	36.8	808.991	3	0.17	2424.96
tGtPLQM	179[H1N2A1];181[H1N2A1]		476015406	179	185	36.7	822.666	3	0.03	2465.98
tGtPLQM	179[H2N2];181[H2N2A1]		1981873100	179	185	31.9	833.668	3	-1.78	2498.99
tGtPLQM	179[H2N2A1];181[H2N2]		158010886	179	185	31.4	833.67	3	0.86	2498.99
tGTPLQMt	179[N1];186[N1]		131009610	179	186	34.1	627.791	2	-1.35	1254.58
tGtPLQMt	179[N1];181[N1];186[N1]		448854180	179	186	29.8	729.332	2	-0.04	1457.66
tGTPLQMT	179[H1N1A2]		41760445	179	186	44.4	734.638	3	-0.56	2201.9
tGTPLQmT	179[H1N1A2]		97723046	179	186	26.4	885.688	3	0.88	2655.05
tGtPLQMt	179[H1N1A2];181[N1];186[N1]		267382841	179	186	35.7	734.638	3	-0.54	2201.9
tGtPLQMt	179[H1N1A2];181[N1];186[H1N1A1]		73835651	179	186	34.1	885.688	3	0.45	2655.05
ttIAVFt	186[N1];187[N1];192[N1]		1007655687	186	192	38.9	681.332	2	-0.82	1361.66
ttIAVFt	186[H1N1A2];187[N1];192[N1]		353642181	186	192	44	702.638	3	-0.89	2105.9
ttIAVFt	186[H1N1];187[H1N1A2];192[H1N1]		253819026	186	192	38	810.673	3	-0.79	2430.01
ttIAVFt	186[H1N1A2];187[H1N1];192[H1N1]		609228893	186	192	40	810.674	3	0.32	2430.01
ttIAVFt	186[H1N2];187[H1N2];192[H1N2]		225030429	186	192	30.1	819.688	3	-2.07	2457.05
ttIAVFt	186[H1N1];187[H2N2A1];192[H1N1]		263567652	186	192	36	835.353	3	0.41	2504.04
ttIAVFt	186[H2N2];187[H2N2];192[H1N1]		155724690	186	192	31.6	860.032	3	0.6	2578.08
tIAVF	187[H1N1A1]		10896997	187	191	50.3	603.779	2	-1.21	1206.55
tIAVF	187[H2N2]		24589525	187	191	42.8	640.797	2	-1.27	1280.59
tIAVF	187[H1N2A1]		20102571	187	191	50.1	705.32	2	2.11	1409.63
tIAVF	187[H1N1A2]		32852109	187	191	57.3	749.326	2	-1.25	1497.65
tIAVF	187[H2N2A1]		86070376	187	191	48.7	786.345	2	0.1	1571.68
tIAVF	187[H2N2A2]		138867283	187	191	55.9	931.893	2	-0.25	1862.78
tIAVFt	187[N1];192[N1]		2346509119	187	192	40.7	529.269	2	0.5	1057.53
tIAVFt	187[N1];192[H1N1]		522288489	187	192	39.3	610.294	2	-1.38	1219.58
tIAVFt	187[H1N1];192[N1]		2809327259	187	192	40.8	610.294	2	-1.22	1219.58
tIAVFT	187[H1N1A1]		33234645	187	192	46.9	654.303	2	0.66	1307.6
tIAVFt	187[H1N1F1];192[N1]		69222778	187	192	40.3	683.323	2	-1.76	1365.64
tIAVFt	187[H1N1];192[H1N1]		6197992889	187	192	38.2	691.321	2	-0.66	1381.64
tIAVFT	187[H2N2]		55539172	187	192	40.4	691.322	2	0.5	1381.64
tIAVFt	187[H1N2];192[N1]		717056861	187	192	39.3	711.833	2	-1.73	1422.66
tIAVFt	187[H1N1A1];192[N1]		362685019	187	192	45.8	755.842	2	-0.6	1510.68
tIAVFt	187[N1A1];192[H1N1]		11010191	187	192	42.8	764.349	2	-1.45	1527.69
tIAVFt	187[H1N1];192[H1N1F1]		449029993	187	192	37.5	764.351	2	0.51	1527.69
tIAVFt	187[H1N1F1];192[H1N1]		89007929	187	192	37.9	792.86	2	-1.69	1584.71
tIAVFt	187[H1N1];192[H1N2]		132406796	187	192	36.1	792.861	2	-0.55	1584.71
tIAVFt	187[H2N2];192[N1]		246917656	187	192	38.8	792.861	2	0.2	1584.71
tIAVFt	187[N1];192[H2N2]		17155162	187	192	37	799.85	2	-0.72	1598.69
tIAVFt	187[H1N2];192[H1N1]		630308640	187	192	37.6	836.868	2	-1.15	1672.73
tIAVFT	187[H1N1A2]		52642649	187	192	52.9	836.87	2	1.48	1672.73
tIAVFT	187[H2N2A1]		78835802	187	192	45.4	836.873	2	4.23	1672.73
tIAVFt	187[H1N1];192[H1N1A1]		238064442	187	192	39.2	837.379	2	-0.31	1673.75
tIAVFt	187[H1N1A1];192[H1N1]		878382129	187	192	43.7	857.382	2	-0.63	1713.76
tIAVFt	187[H1N1F1];192[H1N1F1]		31874721	187	192	36.7	873.888	2	0.17	1746.77
tIAVFt	187[H1N2A1];192[N1]		560733909	187	192	44.8	873.888	2	0.29	1746.77
tIAVFt	187[H2N2];192[H1N1]		2728813270	187	192	37.7	894.401	2	0.2	1787.79
tIAVFt	187[H1N1];192[H2N2]		408457822	187	192	35.3	894.403	2	1.88	1787.79
tIAVFt	187[H2N2];192[N2]		31128474	187	192	36.1	901.39	2	-0.96	1801.77
tIAVFt	187[H1N2];192[H1N2]		698251309	187	192	35	909.898	2	0.09	1818.79
tIAVFt	187[H1N1A2];192[N1]		514051273	187	192	49.8	938.408	2	-0.58	1875.81
tIAVFt	187[H1N1A1];192[H1N1F1]		144731919	187	192	42	938.409	2	0.05	1875.81
tIAVFt	187[H1N2A1];192[H1N1]		433718171	187	192	42.4	975.427	2	-0.24	1949.85
tIAVFt	187[H2N2A1];192[N1]		131128146	187	192	43.7	655.278	3	-2.98	1963.83
tIAVFt	187[H2N2];192[H1N2]		270483757	187	192	34.6	982.416	2	-0.48	1963.83
tIAVFt	187[H1N1A2];192[H1N1]		578900727	187	192	46.7	982.419	2	2.27	1963.83
tIAVFT	187[H2N2A2]		67882824	187	192	51.8	679.958	3	-1.87	2037.86
tIAVFt	187[H1N1A2];192[H1N1]		1086798937	187	192	44.7	679.96	3	1.22	2037.86
tIAVFt	187[H2N2A1];192[H1N1]		1949049073	187	192	41.9	679.96	3	1.22	2037.86
tIAVFt	187[H2N2];192[H1N1A1]		1886552167	187	192	40.2	693.634	3	-1.43	2078.89
tIAVFt	187[H1N1];192[H2N2A1]		308416367	187	192	39.6	1055.45	2	-0.12	2109.88
tIAVFt	187[H1N2A1];192[H1N2]		318295863	187	192	39.4	704.639	3	1	2111.9
tIAVFt	187[H1N1A2];192[H1N1F1]		246521655	187	192	45	1083.96	2	-1.25	2166.91
tIAVFt	187[H2N2];192[H2N2]		1413337549	187	192	34.4	1083.96	2	-1.25	2166.91
tIAVFt	187[H1N1A2];192[H1N2]		80378937	187	192	43.2	722.973	3	-0.1	2166.91
tIAVFt	187[H2N2A2];192[N1]		132133924	187	192	45	728.645	3	-0.61	2183.92
tIAVFt	187[H1N2A1];192[H1N1A1]		120817123	187	192	44.8	747.652	3	-1.07	2240.94
tIAVFt	187[H2N2A1];192[H1N1F1]		396058786	187	192	39.9	747.652	3	-0.66	2240.94
tIAVFt	187[H1N2];192[H2N2A1]		4910039	187	192	37.9	752.312	3	0.19	2254.92
tIAVFt	187[H2N2A1];192[H1N2]		270572868	187	192	39	752.314	3	2.05	2254.92
tIAVFt	187[H1N1A2];192[H1N1A1]		302047817	187	192	48.9	776.99	3	-0.87	2328.96
tIAVFt	187[H1N1A1];192[H1N1A2]		521866718	187	192	43.6	776.992	3	0.8	2328.96
tIAVFt	187[H1N1A2];192[H2N2]		177425263	187	192	42.3	776.992	3	1.19	2328.96
tIAVFt	187[H2N2A2];192[H1N1]		331026191	187	192	46.6	776.992	3	1.44	2328.96
tIAVFt	187[H2N2];192[H1N1A2]		451760471	187	192	39.8	776.992	3	1.7	2328.96
tIAVFt	187[H2N2A1];192[H1N1A1]		326791404	187	192	44.5	1185.5	2	-0.21	2369.99
tIAVFt	187[H1N1A1];192[H2N2A1]		638747826	187	192	41.8	790.667	3	0.51	2369.99
tIAVFt	187[H2N2A2];192[N2]		1385794	187	192	42.9	801.67	3	0.37	2403
tIAVFt	187[H1N2A1];192[H1N2A1]		424127133	187	192	41.7	801.671	3	1.62	2403
tIAVFt	187[H2N2];192[H2N2A1]		130577918	187	192	36.7	820.004	3	-1.68	2458
tIAVFt	187[H2N2A1];192[H2N2]		2878786705	187	192	38.4	820.005	3	-0.46	2458
tIAVFt	187[H2N2A2];192[N1A1]		19525540	187	192	48.5	820.005	3	-0.95	2458
tIAVFt	187[H1N1A2];192[H1N2A1]		123128371	187	192	43.5	825.677	3	-0.67	2475.02
tIAVFt	187[H1N2A1];192[H1N1A2]		222999992	187	192	43.8	849.345	3	0.99	2546.02
tIAVFt	187[H2N2A2];192[H1N1F1]		184311960	187	192	44.8	874.022	3	-1.36	2620.05
tIAVFt	187[H1N1A2];192[H1N1A2]		1463445698	187	192	47.4	874.023	3	-0.1	2620.05
tIAVFt	187[H1N1A2];192[H2N2A1]		587394757	187	192	45.9	874.023	3	-0.33	2620.05
tIAVFt	187[H2N2A1];192[H1N1A2]		2100432116	187	192	43.9	971.055	3	0.31	2911.15
tIAVFt	187[H2N2A2];192[H1N1A1]		105993766	187	192	48	971.055	3	0.52	2911.15
tIAVFt	187[H1N1A2];192[H2N2A2]		313473752	187	192	46	971.054	3	-0.91	2911.15
tIAVFt	187[H2N2A2];192[H1N1A2]		1230376988	187	192	47.2	971.053	3	-1.21	2911.15
tANTcL	193[N1]		200486628	193	198	24.2	441.696	2	-2.77	882.387
tANTcL	193[H1N1]		393671277	193	198	23.6	522.723	2	-1.98	1044.44
tANtcL	193[N1];196[N1]		397717094	193	198	25.4	543.237	2	-0.75	1085.47
tANtcL	193[H1N1];196[N1]		55496063	193	198	24.6	624.263	2	-1.47	1247.52
tANTcL	193[H1N2]		98497216	193	198	23.4	624.263	2	-0.03	1247.52
tANtcL	193[N1];196[H1N1]		23507775	193	198	23.9	624.262	2	-2.11	1247.52
tANTcL	193[H1N1A1]		60152176	193	198	28.1	668.271	2	-0.21	1335.54
tANTcL	193[H2N2]		807327792	193	198	23.3	705.289	2	-1.46	1409.57
tANTcL	193[H2N2F1]		129973857	193	198	23.7	778.317	2	-2.29	1555.63
tANTcL	193[H1N1A2]		96622494	193	198	33.1	813.82	2	1.41	1626.63
tANTcL	193[H2N2A1]		1811604054	193	198	27.9	850.838	2	0.07	1700.67
tANTcL	193[H2N2A2]		186350344	193	198	32.4	996.386	2	0.96	1991.76
tANtcL	193[H2N2];196[H2N2]		117755636	193	198	21.1	1070.42	2	-1.98	2139.84
tANtcL	193[H2N2A1];196[H2N2]		78449176	193	198	24.1	810.981	3	-1.67	2430.93
tANtcL	193[H2N2];196[H2N2A1]		39679377	193	198	24.2	908.013	3	-1.06	2722.03
tANtcL	193[H2N2A1];196[H2N2A1]		137043295	193	198	27.9	908.012	3	-2.16	2722.03
tANTcLSL	193[N1]		70211186	193	200	41.6	541.754	2	-2.34	1082.5
tANTcLsL	193[N1];199[N1]		612531897	193	200	43.7	643.295	2	0.69	1285.58
tANtcLsL	193[N1];196[N1];199[N1]		525031946	193	200	41.8	744.834	2	-0.72	1488.66
tANtcLsL	193[N1];196[H1N1];199[N1]		85680838	193	200	40.3	825.86	2	-1.27	1650.71
tANtcLsL	193[H1N1];196[N1];199[N1]		113395763	193	200	41.3	825.86	2	-1.51	1650.71
tANtcLsL	193[H1N1A1];196[H1N1];199[N1]		15109772	193	200	44.7	701.958	3	-1.54	2103.86
tANtcLsL	193[H1N2A1];196[N1];199[N1]		56737014	193	200	45.6	715.634	3	-0.97	2144.89
tANTcLSL	193[H2N2A2]		158683113	193	200	49.9	731.297	3	-1.18	2191.88
tANTcLsL	193[H2N2A1];199[H1N1]		291043239	193	200	43.4	755.977	3	-0.11	2265.92
tANTcLsL	193[H2N2];199[H2N2]		83323556	193	200	37.3	780.655	3	-1.42	2339.95
tANTcLsL	193[H2N2A2];199[N1]		55131207	193	200	51.6	798.99	3	-0.73	2394.96
tANTcLsL	193[H2N2A2];199[H1N1]		127047089	193	200	48.8	853.007	3	-1.63	2557.01
tANtcLsL	193[H2N2A1];196[H1N1];199[H1N1]		99881496	193	200	40.9	877.687	3	-0.47	2631.05
tcLsL	196[N1];199[N1]		57164604	196	200	40.1	500.231	2	-1.39	999.455
tcLsL	196[H1N1];199[N1]		47978192	196	200	38.1	581.257	2	-1.04	1161.51
tcLsL	196[H1N1];199[H1N1]		43817523	196	200	36.3	662.283	2	-0.93	1323.56
tcLsL	196[H2N2];199[H1N1]		27219111	196	200	34.5	844.851	2	0.82	1688.69
tPsTLPEEA	201[H1N2A1];203[N1]		279253393	201	209	33	669.619	3	-0.54	2006.84
tPstLPEEA	201[H1N2A1];203[N1];204[N1]		87537339	201	209	32	737.311	3	-2.02	2209.92
tGLL	210[H1N1A2]		91479045	210	213	45.9	675.792	2	-0.79	1350.58
tGLL	210[H2N2A1]		19943954	210	213	37.8	712.811	2	0.26	1424.61
tGLL	210[H2N2A2]		61173417	210	213	45	858.36	2	1.25	1715.71
sKEGPIL	218[H1N1A1]		29683742	218	224	35	700.332	2	-0.22	1399.66
sKEGPIL	218[H2N2]		93365759	218	224	29.7	737.35	2	-1.41	1473.69
sKEGPIL	218[H2N2A1]		44301718	218	224	33.8	882.899	2	1.19	1764.79
sKEGPIL	218[H2N2A2]		51332176	218	224	38.8	1028.44	2	-1.33	2055.89
tAESEtVLP	225[N1];230[N1]		81993031	225	233	36.5	676.819	2	-0.91	1352.63
tAESEtVLP	225[H2N2A1];230[H2N2]		51098844	225	233	35.7	900.038	3	0.79	2698.1
tAESEtVLP	225[H2N2A2];230[H1N1A1]		37589243	225	233	43.9	972.391	3	0.85	2915.16
tAESEtVLP	225[H2N2A1];230[H2N2A1]		136758744	225	233	39.5	997.073	3	3.72	2989.19
tVLP	230[H1N1A1]		137878079	230	233	33.4	543.252	2	-1.38	1085.5
tVLP	230[H2N2]		75229397	230	233	27.8	580.27	2	-2.13	1159.54
tVLP	230[H1N2A1]		114722658	230	233	33	644.792	2	-0.67	1288.58
tVLP	230[H1N1A2]		274181612	230	233	37.3	688.801	2	0.93	1376.59
tVLP	230[H2N2A1]		167948442	230	233	32.9	725.819	2	-0.2	1450.63
tVLP	230[H2N2A2]		277961778	230	233	37.5	871.366	2	-1.09	1741.73
sDSWs	234[N1];238[N1]		24983564	234	238	25.4	494.192	2	-1.87	987.379
sDSWs	234[H1N1];238[N1]		33851431	234	238	24.4	575.218	2	-2.67	1149.43
tsADTVLL	243[N1];244[N1]		60967304	243	250	43.5	613.306	2	-0.4	1225.6
sADTVLL	244[N1]		1803752092	244	250	43.5	461.242	2	-1.35	921.478
sADTVLL	244[H1N1]		1313533357	244	250	44.1	542.268	2	-0.79	1083.53
sADtVLL	244[N1];247[N1]		68781108	244	250	42.7	562.781	2	-1.61	1124.56
sADTVLL	244[N2]		45457863	244	250	43.1	562.781	2	-1.43	1124.56
sADTVLL	244[H1N2]		721886314	244	250	43	643.808	2	-0.96	1286.61
sADTVLL	244[H1N1A1]		476680698	244	250	50.9	687.815	2	-1.66	1374.63
sADtVLL	244[H1N1];247[H1N1]		72269354	244	250	39.5	724.832	2	-3.35	1448.66
sADTVLL	244[H2N2]		1244163866	244	250	42.5	724.834	2	-1.28	1448.66
sADTVLL	244[H1N2A1]		325676001	244	250	49.7	789.356	2	-0.67	1577.71
sADTVLL	244[H2N2A1]		1261488417	244	250	47.7	870.381	2	-1.88	1739.76
sADTVLL	244[H2N2A2]		1049295933	244	250	55.3	1015.93	2	-1.42	2030.85
sADTVLLT	244[N1]		64358806	244	251	40.4	511.765	2	-1.88	1022.53
sADTVLLT	244[H1N1]		159088905	244	251	40.2	592.792	2	-1.81	1184.58
sADTVLLt	244[N1];251[N1]		4039376507	244	251	39.8	613.306	2	-0.07	1225.6
sADTVLLt	244[H1N1];251[N1]		1609460014	244	251	36.4	694.331	2	-2.24	1387.66
sADtVLLt	244[N1];247[N1];251[N1]		64776922	244	251	36.8	714.845	2	-1.02	1428.68
sADTVLLT	244[H1N1A1]		34349439	244	251	46.4	738.34	2	-0.65	1475.67
sADTVLLT	244[H2N2]		176397964	244	251	39	775.358	2	-1.24	1549.71
sADTVLLt	244[H1N1];251[H1N1]		1514221553	244	251	36.2	775.358	2	-0.73	1549.71
sADTVLLt	244[H1N1A1];251[N1]		52754487	244	251	44	839.88	2	-0.43	1678.75
sADtVLLT	244[N1];247[H1N1A1]		29162047	244	251	49	839.881	2	0.76	1678.75
sADTVLLt	244[H2N2];251[H2N2]		238400739	244	251	32.5	760.663	3	-0.22	2279.97
sADTVLLt	244[H1N1A1];251[H1N1A2]		277149285	244	251	43.8	808.337	3	-0.66	2423
sADTVLLt	244[H2N2];251[H2N2A1]		614865534	244	251	36.5	857.694	3	-0.67	2571.07
sADTVLLt	244[H2N2A1];251[H2N2A1]		394156452	244	251	40.2	954.729	3	2.01	2862.17
tsKE(s)KVWDLP(s)t	251[N1];252[N1];263[N1]	N1	627213851	251	263	38.2	764.029	3	0.17	2290.07
tsKESKVWDLPs	251[N1];252[N1];262[N1]		237617140	251	262	40	662.652	3	-0.73	1985.94
tsKESKVWDLPs	251[H1N2];252[N1];262[N1]		52346534	251	262	39	784.363	3	-0.53	2351.08
tsKESKVWDLPStsHVSMWK	251[N1];252[N1];262[N1];263[H1N1]		224096109	251	270	46.3	827.636	4	-1.71	3307.53
sKESKVWDLP	252[H1N1A1]		47833636	252	261	46.1	615.622	3	-1.81	1844.85
sKESKVWDLP	252[H2N2]		207956990	252	261	41.9	640.301	3	-1.47	1918.89
sKESKVWDLP	252[H2N2A1]		433043488	252	261	44.8	737.333	3	-0.06	2209.99
sKESKVWDLP	252[H2N2A2]		381365290	252	261	48.9	834.366	3	0.54	2501.08
sKESKVWDLP(st)	252[H1N1]	H2N2	240994365	252	263	37.2	824.707	3	1.57	2472.1
sKESKVWDLPS	252[H1N1]		89791550	252	262	40.4	547.601	3	-1.98	1640.79
sKESKVWDLPs	252[N1];262[N1]		734802787	252	262	40.7	561.276	3	-1.25	1681.82
sKESKVWDLPs	252[H1N1];262[N1]		479039023	252	262	40	615.294	3	-0.99	1843.87
sKESKVWDLPS	252[H1N1A1]		61803244	252	262	42.9	644.633	3	-0.76	1931.89
sKESKVWDLPS	252[H2N2]		349478344	252	262	39.1	669.311	3	-2.12	2005.92
sKESKVWDLPs	252[H1N1];262[H1N1]		744735455	252	262	40.1	669.313	3	0.43	2005.92
sKESKVWDLPs	252[H1N2];262[N1]		129914131	252	262	39.5	682.987	3	-1.07	2046.95
sKESKVWDLPs	252[H1N1A1];262[N1]		271854253	252	262	42.4	712.326	3	-0.16	2134.96
sKESKVWDLPs	252[H1N2];262[H1N1]		173601985	252	262	38.9	737.005	3	-1	2209
sKESKVWDLPs	252[H1N1A1];262[H1N1]		785585411	252	262	42	766.344	3	-0.16	2297.02
sKESKVWDLPs	252[H1N1];262[H1N1A1]		70186683	252	262	43.3	766.345	3	0.49	2297.02
sKESKVWDLPs	252[H1N2A1];262[N1]		110084780	252	262	41.8	780.019	3	-0.95	2338.04
sKESKVWDLPs	252[H1N1];262[H2N2]		85281173	252	262	36.5	791.022	3	-0.82	2371.05
sKESKVWDLPs	252[H2N2];262[H1N1]		556053848	252	262	38.4	791.023	3	-0.56	2371.05
sKESKVWDLPs	252[H2N2A1];262[N1]		157630698	252	262	41.6	834.035	3	-2.81	2500.1
sKESKVWDLPS	252[H2N2A2]		463686270	252	262	45.5	863.375	3	-1.66	2588.11
sKESKVWDLPs	252[H1N1A1];262[H1N1A1]		104935214	252	262	46.1	863.376	3	-0.03	2588.11
sKESKVWDLPs	252[H2N2A1];262[H1N1]		369230653	252	262	40.85	888.054	3	-1.19	2662.15
sKESKVWDLPs	252[H1N1];262[H2N2A1]		70567827	252	262	39.3	888.054	3	-1.41	2662.15
sKESKVWDLPs	252[H1N1A1];262[H2N2]		85045918	252	262	42.1	888.054	3	-0.62	2662.15
sKESKVWDLPSt	252[N1];263[N1]		85831394	252	263	39.5	594.959	3	-1.45	1782.86
sKESKVWDLPst	252[N1];262[N1];263[N1]		1948338931	252	263	38.7	662.652	3	-0.73	1985.94
sKESKVWDLPSt	252[H1N1];263[H1N1]		241593730	252	263	38	702.994	3	-1.25	2106.97
sKESKVWDLPst	252[H1N1];262[N1];263[H1N1]		510776075	252	263	37.4	770.687	3	-0.78	2310.05
sKESKVWDLPst	252[H1N1];262[H1N1];263[N1]		251668848	252	263	38.6	770.689	3	1.82	2310.05
sKESKVWDLPst	252[N1];262[N1];263[H1N2]		654824847	252	263	35.1	784.363	3	-0.53	2351.08
sKESKVWDLPSt	252[H1N1A1];263[H1N1]		44449132	252	263	40.1	800.026	3	-0.73	2398.07
sKESKVWDLPst	252[H1N1];262[H1N1];263[N1]		662092480	252	263	34	838.38	3	-1.22	2513.13
sKESKVWDLPst	252[H1N1A1];262[N1];263[H1N1]		216760102	252	263	39.7	867.72	3	-0.01	2601.14
sKESKVWDLPst	252[H1N1];262[H1N2];263[H1N1]		429831805	252	263	33.3	892.398	3	-1.38	2675.18
sKESKVWDLPStSHVSMWK	252[N1];263[H1N1]		155676646	252	270	48.5	700.836	4	-0.73	2800.32
sKESKVWDLPstSHVSMWK	252[N1];262[N1];263[N1]		440083425	252	270	47.7	711.092	4	-1.06	2841.35
sKESKVWDLPStsHVSMWK	252[N1];263[N1];264[N1]		443507098	252	270	47.1	711.093	4	-0.21	2841.35
sKESKVWDLPstSHVSMWK	252[N1];262[N1];263[H1N1]		803607610	252	270	47	751.605	4	-1.14	3003.4
sKESKVWDLPStsHVSMWK	252[N1];263[H1N1];264[N1]		328010142	252	270	46.2	751.606	4	-0.61	3003.4
sKESKVWDLPstSHVsMWK	252[N1];262[N1];263[N1];267[N1]		224751292	252	270	47.5	761.864	4	1.06	3044.43
sKESKVWDLPstSHVSMWK	252[H1N1];262[N1];263[H1N1]		144164673	252	270	45.3	792.119	4	-0.45	3165.46
sKESKVWDLPStsHVSMWK	252[H1N1];263[H1N1];264[N1]		166044547	252	270	46	792.118	4	-1.34	3165.46
sKESKVWDLPstSHVSMWK	252[N1];262[N1];263[H1N2]		634441730	252	270	43.8	802.376	4	-0.5	3206.48
sKESKVWDLPstsHVSMWK	252[H1N1];262[N1];263[N1];264[N1]		282140475	252	270	46.2	802.374	4	-2.37	3206.48
sKESKVWDLPstSHVSMWK	252[H1N1];262[H1N1];263[H1N1]		250416000	252	270	45.9	832.632	4	-0.68	3327.51
sKESKVWDLPStSHVSMWK	252[H1N1];263[H2N2]		385188752	252	270	44.5	832.632	4	-0.92	3327.51
sKESKVWDLPstSHVSMWK	252[H1N1];262[N1];263[H1N2]		435472918	252	270	43.1	842.888	4	-1.19	3368.53
sKESKVWDLPstSHVSMWK	252[H1N1];262[H1N1];263[N2]		69538803	252	270	45.8	842.888	4	-1.07	3368.53
sKESKVWDLPStSHVSMWK	252[H2N2];263[H2N2]		433382433	252	270	43.4	923.915	4	-0.66	3692.64
sKESKVWDLPstSHVSMWK	252[H1N1];262[H1N1];263[H2N2]		578598157	252	270	40.8	739.334	5	-0.47	3692.64
sKESKVWDLPstSHVSMWK	252[H1N1];262[H1N1A1];263[H1N2]		417301220	252	270	42.8	765.14	5	-2.58	3821.68
sKESKVWDLPstSHVSMWK	252[H2N2];262[H1N1A1];263[H1N1]		1415512402	252	270	44.2	797.553	5	-0.42	3983.74
sKESKVWDLPstSHVSMWK	252[H2N2];262[H1N1];263[H1N1A1]		1150530580	252	270	41.5	797.553	5	-0.17	3983.74
tSHVSMWK	263[H1N1A1]		234589661	263	270	32.4	544.571	3	-1.1	1631.7
tSHVSMWK	263[H2N2]		364939644	263	270	28.2	569.25	3	-0.74	1705.74
tSHVSMWK	263[H1N2A1]		359546155	263	270	31.3	612.263	3	-2.16	1834.78
tSHVSMWK	263[H1N1A2]		374346174	263	270	35.3	641.603	3	-0.48	1922.79
tSHVSMWK	263[H2N2A1]		2745985637	263	270	30	666.281	3	-1.4	1996.83
tSHVsMWK	263[H1N2A1];267[N1]		160563932	263	270	31.1	679.957	3	-0.8	2037.86
tSHVsMWK	263[H1N1A2];267[N1]		42905274	263	270	35	709.295	3	-1.22	2125.87
tSHVsMWK	263[H2N2A1];267[N1]		228808654	263	270	30.5	733.974	3	-1.71	2199.91
tSHVSMWK	263[H2N2A2]		2359544352	263	270	33.6	763.315	3	1.4	2287.93
tSHVsMWK	263[H2N2A2];267[N1]		112467673	263	270	33.6	831.007	3	0.05	2491.01
sHVSMWK	264[N1]		2545311382	264	270	30.3	539.254	2	-2.11	1077.5
sHVSMWK	264[H1N1]		3374489592	264	270	30.4	620.282	2	0.08	1239.56
sHVsMWK	264[N1];267[N1]		1031118777	264	270	30.1	427.531	3	-2.22	1280.58
sHVSMWK	264[H1N1F1]		98891784	264	270	29.5	693.31	2	-0.44	1385.61
sHVSMWK	264[H1N2]		1352393800	264	270	28.6	481.549	3	-2.2	1442.64
sHVSMWK	264[H1N1A1]		376149112	264	270	31.9	765.828	2	-1.38	1530.65
sHVSMWK	264[H2N2]		4976326317	264	270	29.1	535.567	3	-0.87	1604.69
sHVsMWK	264[H1N2];267[N1]		537033781	264	270	28.7	549.241	3	-3.06	1645.71
sHVSMWK	264[H1N2A1]		204728550	264	270	31.5	578.581	3	-2.36	1733.73
sHVSMWK	264[H2N2F1]		959208748	264	270	28	584.252	3	-2.28	1750.75
sHVsMWK	264[H2N2];267[N1]		294311094	264	270	28.6	603.26	3	-2.13	1807.77
sHVSMWK	264[H1N1A2]		323895101	264	270	35.5	607.919	3	-1.72	1821.75
sHVSMWK	264[H2N2A1]		2737316541	264	270	31.7	632.599	3	-0.11	1895.78
sHVsMWK	264[H1N2A1];267[N1]		106686092	264	270	31.1	646.274	3	-1.68	1936.81
sHVsMWK	264[H2N2];267[H1N1]		399051859	264	270	27.8	657.277	3	-1.82	1969.82
sHVsMWK	264[H1N1A2];267[N1]		33428102	264	270	34.7	675.613	3	-0.55	2024.83
sHVsMWK	264[H2N2A1];267[N1]		189461736	264	270	30.5	700.292	3	-1.56	2098.86
sHVSMWK	264[H2N2A2]		1447501589	264	270	34	729.631	3	-0.79	2186.88
sHVsMWK	264[H2N2A1];267[H1N1]		245893133	264	270	29.8	754.309	3	-1.06	2260.92
sHVSMWKt	264[N1];271[N1]		481533918	264	271	30.8	461.214	3	-1.97	1381.63
sHVSMWKt	264[H1N1];271[N1]		305039433	264	271	30.7	515.232	3	-1.78	1543.68
sHVsMWKt	264[N1];267[N1];271[N1]		238522840	264	271	31.1	528.907	3	-1.58	1584.71
sHVSMWKt	264[H1N1];271[H1N1]		140242965	264	271	30.3	569.249	3	-2.15	1705.74
sHVSMWKt	264[H1N2];271[N1]		114607037	264	271	30.1	582.925	3	-1.44	1746.76
sHVsMWKt	264[H1N1];267[N1];271[N1]		157919664	264	271	30.4	582.925	3	-1.44	1746.76
sHVSMWKt	264[H1N1A2];271[N1]		155164938	264	271	32.6	612.264	3	-0.69	1834.78
sHVsMWKt	264[H1N1];267[H1N1];271[N1]		7.78609e+07	264	271	29.9	636.942	3	-2.11	1908.82
sHVSMWKt	264[H2N2];271[N1]		7.78609e+07	264	271	29.8	636.942	3	-1.49	1908.82
sHVSMWKt	264[H1N1A2];271[N1]		43082699	264	271	36	709.296	3	-0.18	2125.87
sHVSMWKt	264[H1N1];271[H2N2A1]		269225660	264	271	28.5	787.992	3	-0.84	2361.96
sHVSMWKt	264[H2N2A1];271[H2N2]		1383237139	264	271	27.2	909.702	3	-1.31	2727.1
sHVSMWKt	264[H2N2A1];271[H2N2A1]		619629028	264	271	29.5	1006.74	3	-0.29	3018.19
tsDSVssPQPGAsD	271[N1];272[N1];276[N1];277[N1];283[N1]		692867039	271	284	24.9	783.993	3	-1.45	2349.97
sDSVssPQPGAsD	272[H1N1];276[H1N1];277[N1];283[N1]		207660900	272	284	23.6	790.653	3	-1.35	2369.95
tAVPEQNKt	285[N1];293[N1]		31407589	285	293	17.7	697.337	2	-1.59	1393.67
tAVPEQNKt	285[H1N1];293[N1]		30738159	285	293	17.6	778.363	2	-1.82	1555.72
tAVPEQNKt	285[H1N1];293[H1N1]		52754258	285	293	17.2	859.389	2	-2.36	1717.77
tAVPEQNKt	285[H2N2];293[H1N1]		29529895	285	293	16.6	1041.96	2	-0.02	2082.91
tAVPEQNKt	285[H2N2A1];293[H1N1]		73183334	285	293	18.9	792.004	3	-2.3	2374
tAVPEQNKt	285[H2N2A2];293[H1N1]		66531695	285	293	21.5	889.036	3	-1.83	2665.1
tKTGQMDGIPMSMKNEMPISQLHHHHHH	294[N1]		968211161	294	END	55.3	866.403	4	-1.13	3462.59

### Sheet: Most common per site
Mod Positions	Core preference	Glycan
150	Tn	N1
151	Tn	N1
152	Tn	N1
153	Tn	N1
155	Tn	N1
156	1	H1N1
157	1	H1N1A1
161	2	H2N2
162	Tn	N1
163	Tn	N1
169	Tn	N1
170	2	H2N2A1
173	1	H1N1
174	2	H2N2A1
178	Tn	N1
179	2	H2N2
181	1	H1N1
186	Tn	N1
187	2	H2N2A1
192	1	H1N1
193	2	H2N2A1
196	Tn	N1
199	Tn	N1
201	2	H1N2A1
203	Tn	N1
204	Tn	N1
210	1	H1N1A2
218	2	H2N2
225	2	H2N2A1
230	2	H2N2A1
234	1	H1N1
238	Tn	N1
243	Tn	N1
244	2	H2N2
247	Tn	N1
251	Tn	N1
252	1	H1N1
262	Tn	N1
263	2	H2N2A1
264	2	H2N2
267	Tn	N1
271	Tn	N1
272	Tn	N1
276	Tn	N1
277	Tn	N1
283	Tn	N1
285	2	H2N2A1
293	1	H1N1
294	Tn	N1
